# Apelin signaling controls neuroendocrine homeostasis via Atoh8-dependent transcriptional regulation

**DOI:** 10.64898/2026.11.02.763639

**Authors:** Romain Menard, Anindita Neog, Caroline Halluin, Frederic Bonnet, Romain Madelaine

## Abstract

Apelin is a pleiotropic peptide hormone with established roles in cardiovascular function, angiogenesis, and metabolism, but its contribution to neuroendocrine development and function remains poorly understood. Here, using genetic loss-of-function and inducible gain-of-function approaches in zebrafish, we show that Apelin signaling is dosage-sensitive and required for normal development, reproductive capacity, and physiological homeostasis. Both *apelin* deficiency and *apelin* overexpression disrupted embryonic development and reduced adult lifespan, while exhibiting markedly reduced fertility in both sexes. Transcriptomic profiling revealed broad changes in neuroendocrine, hormonal, stress-response, and inflammatory genes with young adult mutant expression profiles resembling those of aged wild-type fish. Both loss and excess of Apelin also disrupted hypothalamic–pituitary–thyroid (HPT) axis development, reducing hypothalamic thyrotropin-releasing hormone-expressing cells, pituitary gonadotropic cell populations, and thyroid gland volume. Transcriptomic analyses identified *atoh8*, encoding a basic helix–loop–helix transcription factor, as a candidate effector of Apelin signaling. Apelin expression increased *atoh8* expression during early embryogenesis, whereas atoh8 mRNA partially rescued developmental defects in apelin mutants, including hypothalamic and pituitary markers, and thyroid volume. Conversely, *atoh8* crispants displayed thyroid and pituitary abnormalities, supporting a role for Atoh8 in neuroendocrine development. Together, these findings establish Apelin signaling as a dosage-sensitive regulator of zebrafish development and tissue homeostasis and identify Atoh8 as a functional downstream effector that partially mediates Apelin-dependent HPT axis formation. This work links peptide hormone signaling to neuroendocrine development and provides a framework for investigating its broader contributions to vertebrate physiology, reproduction and aging.
