## Supplementary material for "Apelin signaling controls neuroendocrine homeostasis via Atoh8-dependent transcriptional regulation": TableS11

### Sheet: Intersections
Brain WT 1 vs WT 4 ∩ Brain Mut 1 vs WT 1	Brain WT 1 vs WT 4 ∩ Brain WT 4 vs mut 1 ∩ Brain Mut 1 vs WT 1	Brain WT 1 vs WT 4	Brain WT 1 vs WT 4 ∩ Brain WT 4 vs mut 1	Brain WT 4 vs mut 1 ∩ Brain Mut 1 vs WT 1	Brain WT 4 vs mut 1	Brain Mut 1 vs WT 1
ENSDARG00000060030	ENSDARG00000003749	ENSDARG00000087186	ENSDARG00000023648	ENSDARG00000099257	ENSDARG00000039578	ENSDARG00000033009
ENSDARG00000070019	ENSDARG00000070478	ENSDARG00000074540	ENSDARG00000062799	ENSDARG00000003429	ENSDARG00000056338	ENSDARG00000102538
ENSDARG00000070371	ENSDARG00000037421	ENSDARG00000099532	ENSDARG00000031269	ENSDARG00000026801	ENSDARG00000024090	ENSDARG00000060796
ENSDARG00000101936	ENSDARG00000102856	ENSDARG00000063417	ENSDARG00000077799	ENSDARG00000104890	ENSDARG00000101645	ENSDARG00000117011
ENSDARG00000078604	ENSDARG00000032102	ENSDARG00000100826	ENSDARG00000069857	ENSDARG00000004452	ENSDARG00000091655	ENSDARG00000037537
ENSDARG00000075123	ENSDARG00000042988	ENSDARG00000006838	ENSDARG00000017703	ENSDARG00000058730	ENSDARG00000089156	ENSDARG00000057691
ENSDARG00000090997	ENSDARG00000035285	ENSDARG00000061713	ENSDARG00000031683	ENSDARG00000009868	ENSDARG00000056481	ENSDARG00000008551
ENSDARG00000056034	ENSDARG00000038106	ENSDARG00000036778	ENSDARG00000069189	ENSDARG00000068701	ENSDARG00000079463	ENSDARG00000062558
ENSDARG00000077045	ENSDARG00000017762	ENSDARG00000038133	ENSDARG00000062154	ENSDARG00000037059	ENSDARG00000040920	ENSDARG00000078136
ENSDARG00000032623	ENSDARG00000059246	ENSDARG00000040432	ENSDARG00000052881	ENSDARG00000091187	ENSDARG00000034568	ENSDARG00000093945
ENSDARG00000061490	ENSDARG00000104899	ENSDARG00000070971	ENSDARG00000102706	ENSDARG00000003035	ENSDARG00000076052	ENSDARG00000078561
ENSDARG00000068996	ENSDARG00000078083	ENSDARG00000024575	ENSDARG00000020298	ENSDARG00000054619	ENSDARG00000100515	ENSDARG00000070391
ENSDARG00000058425	ENSDARG00000101984	ENSDARG00000044179	ENSDARG00000094860	ENSDARG00000036878	ENSDARG00000021611	ENSDARG00000005561
ENSDARG00000014646	ENSDARG00000067950	ENSDARG00000018693	ENSDARG00000000796	ENSDARG00000002344	ENSDARG00000037514	ENSDARG00000022763
ENSDARG00000021948	ENSDARG00000053685	ENSDARG00000091909	ENSDARG00000105756	ENSDARG00000099281	ENSDARG00000056318	ENSDARG00000056726
ENSDARG00000068992	ENSDARG00000069335	ENSDARG00000035558	ENSDARG00000092052	ENSDARG00000062971	ENSDARG00000044098	ENSDARG00000013022
ENSDARG00000068995	ENSDARG00000008904	ENSDARG00000098046	ENSDARG00000039969	ENSDARG00000060683	ENSDARG00000102713	ENSDARG00000101713
ENSDARG00000056036	ENSDARG00000009341	ENSDARG00000007734	ENSDARG00000055752	ENSDARG00000045355	ENSDARG00000034168	ENSDARG00000077785
ENSDARG00000059919	ENSDARG00000003616	ENSDARG00000026941	ENSDARG00000104207	ENSDARG00000074806	ENSDARG00000092895	ENSDARG00000068624
ENSDARG00000041252	ENSDARG00000105036	ENSDARG00000007443	ENSDARG00000070504	ENSDARG00000071501	ENSDARG00000078574	ENSDARG00000055854
ENSDARG00000042091	ENSDARG00000100981	ENSDARG00000033901	ENSDARG00000043483	ENSDARG00000067976	ENSDARG00000103060	ENSDARG00000086746
ENSDARG00000092305	ENSDARG00000073718	ENSDARG00000117242	ENSDARG00000004459	ENSDARG00000075441	ENSDARG00000116666	ENSDARG00000116618
ENSDARG00000093535	ENSDARG00000024116	ENSDARG00000059680	ENSDARG00000069922	ENSDARG00000034344	ENSDARG00000070100	ENSDARG00000088709
ENSDARG00000060539	ENSDARG00000099265	ENSDARG00000111091	ENSDARG00000035256	ENSDARG00000037057	ENSDARG00000037790	ENSDARG00000061355
ENSDARG00000094696	ENSDARG00000089227	ENSDARG00000096030	ENSDARG00000020008	ENSDARG00000054597	ENSDARG00000036186	ENSDARG00000055481
ENSDARG00000076229	ENSDARG00000103480	ENSDARG00000104325	ENSDARG00000040565	ENSDARG00000052623	ENSDARG00000015524	ENSDARG00000077726
ENSDARG00000027357	ENSDARG00000074137	ENSDARG00000038428	ENSDARG00000024433	ENSDARG00000075245	ENSDARG00000001431	ENSDARG00000087599
ENSDARG00000055099	ENSDARG00000033537	ENSDARG00000009313	ENSDARG00000103285	ENSDARG00000103324	ENSDARG00000035694	ENSDARG00000104119
ENSDARG00000091792	ENSDARG00000110173	ENSDARG00000055123	ENSDARG00000069920	ENSDARG00000062674	ENSDARG00000074378	ENSDARG00000037995
ENSDARG00000055676	ENSDARG00000098249	ENSDARG00000035557	ENSDARG00000104293	ENSDARG00000052957	ENSDARG00000073741	ENSDARG00000061226
ENSDARG00000062138	ENSDARG00000074389	ENSDARG00000025147	ENSDARG00000103260	ENSDARG00000096896	ENSDARG00000099177	ENSDARG00000011113
ENSDARG00000056089	ENSDARG00000045167	ENSDARG00000071437	ENSDARG00000110503	ENSDARG00000002956	ENSDARG00000042703	ENSDARG00000003877
ENSDARG00000056156	ENSDARG00000088423	ENSDARG00000058598	ENSDARG00000035264	ENSDARG00000034424	ENSDARG00000021250	ENSDARG00000038805
ENSDARG00000078768	ENSDARG00000055278	ENSDARG00000100461	ENSDARG00000090734	ENSDARG00000103947	ENSDARG00000102367	ENSDARG00000098959
ENSDARG00000098746		ENSDARG00000001825	ENSDARG00000079310	ENSDARG00000095801	ENSDARG00000102986	ENSDARG00000060729
ENSDARG00000090481		ENSDARG00000099419	ENSDARG00000054683	ENSDARG00000005989	ENSDARG00000056923	ENSDARG00000074480
ENSDARG00000002991		ENSDARG00000074860	ENSDARG00000094984	ENSDARG00000043404	ENSDARG00000019081	ENSDARG00000074908
ENSDARG00000087413		ENSDARG00000099195	ENSDARG00000095557	ENSDARG00000105344	ENSDARG00000029898	ENSDARG00000052462
ENSDARG00000056566		ENSDARG00000110808	ENSDARG00000014582	ENSDARG00000079497	ENSDARG00000075284	ENSDARG00000029874
ENSDARG00000029075		ENSDARG00000044914	ENSDARG00000004889	ENSDARG00000096946	ENSDARG00000004954	ENSDARG00000026499
ENSDARG00000092077		ENSDARG00000114760	ENSDARG00000042826	ENSDARG00000070721	ENSDARG00000031382	ENSDARG00000061099
ENSDARG00000071629		ENSDARG00000089933	ENSDARG00000045750	ENSDARG00000063457	ENSDARG00000015123	ENSDARG00000037980
ENSDARG00000104524		ENSDARG00000038882	ENSDARG00000006202	ENSDARG00000007480	ENSDARG00000009544	ENSDARG00000069808
ENSDARG00000086300		ENSDARG00000040214	ENSDARG00000052907	ENSDARG00000102566	ENSDARG00000029107	ENSDARG00000096662
ENSDARG00000032876		ENSDARG00000076074	ENSDARG00000079802	ENSDARG00000001879	ENSDARG00000102482	ENSDARG00000029204
ENSDARG00000003820		ENSDARG00000103146	ENSDARG00000012860	ENSDARG00000011498	ENSDARG00000054818	ENSDARG00000075543
ENSDARG00000036966		ENSDARG00000054690	ENSDARG00000090429	ENSDARG00000020857	ENSDARG00000003808	ENSDARG00000014165
ENSDARG00000018423		ENSDARG00000077002	ENSDARG00000094132	ENSDARG00000078251	ENSDARG00000087753	ENSDARG00000089087
ENSDARG00000014624		ENSDARG00000086881	ENSDARG00000071657	ENSDARG00000075819	ENSDARG00000017634	ENSDARG00000117340
ENSDARG00000104640		ENSDARG00000037324	ENSDARG00000103618	ENSDARG00000097431	ENSDARG00000099321	ENSDARG00000045159
ENSDARG00000022599		ENSDARG00000062142	ENSDARG00000004874	ENSDARG00000070029	ENSDARG00000038668	ENSDARG00000108332
ENSDARG00000034215		ENSDARG00000010420	ENSDARG00000068969	ENSDARG00000013926	ENSDARG00000036304	ENSDARG00000055831
ENSDARG00000068194		ENSDARG00000086856	ENSDARG00000059846	ENSDARG00000071491	ENSDARG00000086616	ENSDARG00000087752
ENSDARG00000027099		ENSDARG00000041873	ENSDARG00000069378	ENSDARG00000028163	ENSDARG00000056250	ENSDARG00000024189
ENSDARG00000037919		ENSDARG00000075664	ENSDARG00000102450	ENSDARG00000059923	ENSDARG00000096451	ENSDARG00000076697
ENSDARG00000060222		ENSDARG00000013838	ENSDARG00000095802	ENSDARG00000018061	ENSDARG00000086831	ENSDARG00000057531
ENSDARG00000093671		ENSDARG00000100371	ENSDARG00000111876	ENSDARG00000013082	ENSDARG00000070357	ENSDARG00000028159
ENSDARG00000061052		ENSDARG00000070132	ENSDARG00000067752	ENSDARG00000018871	ENSDARG00000098214	ENSDARG00000011298
ENSDARG00000100876		ENSDARG00000074120	ENSDARG00000043697	ENSDARG00000054606	ENSDARG00000033413	ENSDARG00000077853
ENSDARG00000063670		ENSDARG00000012355	ENSDARG00000100412	ENSDARG00000098036	ENSDARG00000101551	ENSDARG00000007693
ENSDARG00000102729		ENSDARG00000098653	ENSDARG00000004187	ENSDARG00000073786	ENSDARG00000042670	ENSDARG00000035719
ENSDARG00000053744		ENSDARG00000015752	ENSDARG00000093313	ENSDARG00000106267	ENSDARG00000109663	ENSDARG00000099045
ENSDARG00000021147		ENSDARG00000009136	ENSDARG00000025428	ENSDARG00000102728	ENSDARG00000025577	ENSDARG00000039687
ENSDARG00000061786		ENSDARG00000088084	ENSDARG00000002369	ENSDARG00000090338	ENSDARG00000098216	ENSDARG00000071878
ENSDARG00000116586		ENSDARG00000099384	ENSDARG00000015065	ENSDARG00000076745	ENSDARG00000115511	ENSDARG00000074293
ENSDARG00000068621		ENSDARG00000028389	ENSDARG00000058953	ENSDARG00000017047	ENSDARG00000019341	ENSDARG00000058853
ENSDARG00000060805		ENSDARG00000009899	ENSDARG00000068562	ENSDARG00000101629	ENSDARG00000020527	ENSDARG00000093431
ENSDARG00000099719		ENSDARG00000098103	ENSDARG00000098892	ENSDARG00000104654	ENSDARG00000032737	ENSDARG00000117623
ENSDARG00000037954		ENSDARG00000012060	ENSDARG00000087916	ENSDARG00000075126	ENSDARG00000092583	ENSDARG00000093182
ENSDARG00000115007		ENSDARG00000097839	ENSDARG00000056791	ENSDARG00000017542	ENSDARG00000057394	ENSDARG00000097907
ENSDARG00000115161		ENSDARG00000044684	ENSDARG00000079811	ENSDARG00000097721	ENSDARG00000102156	ENSDARG00000112132
ENSDARG00000025033		ENSDARG00000040163	ENSDARG00000077818	ENSDARG00000101332	ENSDARG00000103239	ENSDARG00000016404
ENSDARG00000093449		ENSDARG00000101726	ENSDARG00000116992	ENSDARG00000101362	ENSDARG00000015153	ENSDARG00000077415
ENSDARG00000016908		ENSDARG00000094675	ENSDARG00000105731	ENSDARG00000043443	ENSDARG00000101567	ENSDARG00000069790
ENSDARG00000091847		ENSDARG00000077101	ENSDARG00000092774	ENSDARG00000098684	ENSDARG00000070039	ENSDARG00000087198
ENSDARG00000074064		ENSDARG00000102395	ENSDARG00000090824	ENSDARG00000114451	ENSDARG00000071082	ENSDARG00000090398
ENSDARG00000077297		ENSDARG00000101703	ENSDARG00000095913	ENSDARG00000031293	ENSDARG00000010477	ENSDARG00000099986
ENSDARG00000056515		ENSDARG00000104300	ENSDARG00000111860	ENSDARG00000017905	ENSDARG00000069467	ENSDARG00000090646
ENSDARG00000074303		ENSDARG00000099702	ENSDARG00000009837	ENSDARG00000060678	ENSDARG00000104850	ENSDARG00000037598
ENSDARG00000075977		ENSDARG00000074185	ENSDARG00000100771	ENSDARG00000086703	ENSDARG00000044561	ENSDARG00000058306
ENSDARG00000058463		ENSDARG00000104380	ENSDARG00000086189	ENSDARG00000069734	ENSDARG00000100964	ENSDARG00000070458
ENSDARG00000070579		ENSDARG00000055588	ENSDARG00000096712	ENSDARG00000069735	ENSDARG00000044278	ENSDARG00000060152
ENSDARG00000098174		ENSDARG00000013771	ENSDARG00000074626	ENSDARG00000096304	ENSDARG00000034210	ENSDARG00000034227
ENSDARG00000017986		ENSDARG00000100339	ENSDARG00000045681	ENSDARG00000042527	ENSDARG00000078283	ENSDARG00000088202
ENSDARG00000041602		ENSDARG00000092483	ENSDARG00000020602	ENSDARG00000074451	ENSDARG00000099172	ENSDARG00000088058
ENSDARG00000093761		ENSDARG00000095032	ENSDARG00000019307	ENSDARG00000010186	ENSDARG00000044326	ENSDARG00000033973
ENSDARG00000055876		ENSDARG00000008697	ENSDARG00000003091	ENSDARG00000006791	ENSDARG00000017624	ENSDARG00000073883
ENSDARG00000079986		ENSDARG00000086847	ENSDARG00000104016	ENSDARG00000075301	ENSDARG00000010146	ENSDARG00000104221
ENSDARG00000028552		ENSDARG00000099061	ENSDARG00000074086	ENSDARG00000101407	ENSDARG00000014427	ENSDARG00000074527
ENSDARG00000031426		ENSDARG00000078389	ENSDARG00000103199	ENSDARG00000018698	ENSDARG00000056121	ENSDARG00000078109
ENSDARG00000029600		ENSDARG00000100904	ENSDARG00000101292	ENSDARG00000017884	ENSDARG00000001882	ENSDARG00000094615
ENSDARG00000102866		ENSDARG00000052779	ENSDARG00000103574	ENSDARG00000092569	ENSDARG00000079698	ENSDARG00000077300
ENSDARG00000071029		ENSDARG00000074410	ENSDARG00000063385	ENSDARG00000009764	ENSDARG00000104773	ENSDARG00000058015
ENSDARG00000061829		ENSDARG00000000588	ENSDARG00000052851	ENSDARG00000060149	ENSDARG00000020080	ENSDARG00000095826
ENSDARG00000031983		ENSDARG00000104818	ENSDARG00000093998	ENSDARG00000056797	ENSDARG00000070682	ENSDARG00000103476
ENSDARG00000108525		ENSDARG00000010738	ENSDARG00000068250	ENSDARG00000033355	ENSDARG00000102095	ENSDARG00000105154
ENSDARG00000105247		ENSDARG00000059053	ENSDARG00000094597	ENSDARG00000033231	ENSDARG00000097564	ENSDARG00000054748
ENSDARG00000099918		ENSDARG00000057062	ENSDARG00000058464	ENSDARG00000052396	ENSDARG00000097559	ENSDARG00000067520
ENSDARG00000089616		ENSDARG00000111743	ENSDARG00000077740	ENSDARG00000088444	ENSDARG00000059657	ENSDARG00000022712
ENSDARG00000037410		ENSDARG00000091381	ENSDARG00000103197	ENSDARG00000055751	ENSDARG00000089233	ENSDARG00000097740
ENSDARG00000069314		ENSDARG00000070746	ENSDARG00000041835	ENSDARG00000056651	ENSDARG00000109563	ENSDARG00000062195
ENSDARG00000070957		ENSDARG00000016793	ENSDARG00000079148	ENSDARG00000098320	ENSDARG00000111129	ENSDARG00000114408
ENSDARG00000027564		ENSDARG00000095798	ENSDARG00000044767	ENSDARG00000057426	ENSDARG00000041689	ENSDARG00000078322
ENSDARG00000067546		ENSDARG00000094454	ENSDARG00000058865	ENSDARG00000059658	ENSDARG00000093119	ENSDARG00000079771
ENSDARG00000058452		ENSDARG00000100909	ENSDARG00000100808	ENSDARG00000045360	ENSDARG00000037122	ENSDARG00000075046
ENSDARG00000055648		ENSDARG00000086374	ENSDARG00000029232	ENSDARG00000071833	ENSDARG00000058508	ENSDARG00000002644
ENSDARG00000056650		ENSDARG00000091185	ENSDARG00000022187	ENSDARG00000027355	ENSDARG00000104936	ENSDARG00000045644
ENSDARG00000079659		ENSDARG00000078423	ENSDARG00000112419	ENSDARG00000025504	ENSDARG00000093289	ENSDARG00000088277
ENSDARG00000028982		ENSDARG00000070681	ENSDARG00000025218	ENSDARG00000057007	ENSDARG00000037307	ENSDARG00000101338
ENSDARG00000042956		ENSDARG00000105143	ENSDARG00000100240	ENSDARG00000067613	ENSDARG00000070683	ENSDARG00000014962
ENSDARG00000056729		ENSDARG00000076117	ENSDARG00000043667	ENSDARG00000039455	ENSDARG00000077975	ENSDARG00000078186
ENSDARG00000095581		ENSDARG00000116344	ENSDARG00000008165	ENSDARG00000008457	ENSDARG00000035598	ENSDARG00000103466
ENSDARG00000115843		ENSDARG00000026599	ENSDARG00000104685	ENSDARG00000071361	ENSDARG00000044861	ENSDARG00000077582
ENSDARG00000095559		ENSDARG00000112527	ENSDARG00000018069	ENSDARG00000034528	ENSDARG00000035438	ENSDARG00000090988
ENSDARG00000060249		ENSDARG00000061222	ENSDARG00000054807	ENSDARG00000031150	ENSDARG00000071701	ENSDARG00000053665
ENSDARG00000037958		ENSDARG00000086159	ENSDARG00000092358	ENSDARG00000071733	ENSDARG00000002509	ENSDARG00000044301
ENSDARG00000033160		ENSDARG00000057995	ENSDARG00000100743	ENSDARG00000004721	ENSDARG00000104041	ENSDARG00000099339
ENSDARG00000068691		ENSDARG00000079412	ENSDARG00000087346	ENSDARG00000099376	ENSDARG00000100573	ENSDARG00000043395
ENSDARG00000113065		ENSDARG00000016490	ENSDARG00000010454	ENSDARG00000078132	ENSDARG00000005776	ENSDARG00000019253
ENSDARG00000099364		ENSDARG00000010145	ENSDARG00000059163	ENSDARG00000020258	ENSDARG00000098444	ENSDARG00000090381
ENSDARG00000101949		ENSDARG00000017489	ENSDARG00000000380	ENSDARG00000090468	ENSDARG00000061233	ENSDARG00000018032
ENSDARG00000068166		ENSDARG00000098226	ENSDARG00000055504	ENSDARG00000077228	ENSDARG00000100780	ENSDARG00000111423
ENSDARG00000038609		ENSDARG00000055300	ENSDARG00000112826	ENSDARG00000078016	ENSDARG00000102595	ENSDARG00000103013
ENSDARG00000042221		ENSDARG00000019986		ENSDARG00000079024	ENSDARG00000098602	ENSDARG00000036846
ENSDARG00000091513		ENSDARG00000095998		ENSDARG00000005526	ENSDARG00000102370	ENSDARG00000030173
ENSDARG00000104903		ENSDARG00000073688		ENSDARG00000078059	ENSDARG00000068576	ENSDARG00000011072
ENSDARG00000097471		ENSDARG00000075067		ENSDARG00000095820	ENSDARG00000029718	ENSDARG00000009214
ENSDARG00000104243		ENSDARG00000016188		ENSDARG00000097039	ENSDARG00000068275	ENSDARG00000031562
ENSDARG00000057869		ENSDARG00000075116		ENSDARG00000079791	ENSDARG00000101562	ENSDARG00000071429
ENSDARG00000024759		ENSDARG00000100242		ENSDARG00000013250	ENSDARG00000090889	ENSDARG00000091771
ENSDARG00000103038		ENSDARG00000097158		ENSDARG00000104027	ENSDARG00000044199	ENSDARG00000099742
ENSDARG00000031776		ENSDARG00000052734		ENSDARG00000052536	ENSDARG00000099113	ENSDARG00000100188
ENSDARG00000074844		ENSDARG00000041317		ENSDARG00000115282	ENSDARG00000070644	ENSDARG00000008249
ENSDARG00000044074		ENSDARG00000057855		ENSDARG00000090543	ENSDARG00000031783	ENSDARG00000105782
ENSDARG00000008494		ENSDARG00000096382		ENSDARG00000096917	ENSDARG00000086996	ENSDARG00000110860
ENSDARG00000020876		ENSDARG00000093954		ENSDARG00000096519	ENSDARG00000037363	ENSDARG00000045011
ENSDARG00000044038		ENSDARG00000017049		ENSDARG00000056559	ENSDARG00000052782	ENSDARG00000086647
ENSDARG00000112087		ENSDARG00000015731		ENSDARG00000069829	ENSDARG00000058064	ENSDARG00000020187
ENSDARG00000057276		ENSDARG00000068567		ENSDARG00000110581	ENSDARG00000041431	ENSDARG00000052994
ENSDARG00000008811		ENSDARG00000093130		ENSDARG00000057805	ENSDARG00000090369	ENSDARG00000063075
ENSDARG00000097211		ENSDARG00000007207		ENSDARG00000012881	ENSDARG00000102176	ENSDARG00000059472
ENSDARG00000054337		ENSDARG00000099517		ENSDARG00000043589	ENSDARG00000091026	ENSDARG00000100398
ENSDARG00000052020		ENSDARG00000033440		ENSDARG00000040177	ENSDARG00000057984	ENSDARG00000092726
ENSDARG00000022177		ENSDARG00000003615		ENSDARG00000035389	ENSDARG00000092099	ENSDARG00000059707
ENSDARG00000089354		ENSDARG00000019239		ENSDARG00000029695	ENSDARG00000017901	ENSDARG00000079078
ENSDARG00000101333		ENSDARG00000054914		ENSDARG00000010385	ENSDARG00000098305	ENSDARG00000102106
ENSDARG00000042004		ENSDARG00000089742		ENSDARG00000101733	ENSDARG00000094451	ENSDARG00000099031
ENSDARG00000096564		ENSDARG00000059166		ENSDARG00000101828	ENSDARG00000088022	ENSDARG00000045611
ENSDARG00000046090		ENSDARG00000060397		ENSDARG00000061736	ENSDARG00000008662	ENSDARG00000055159
ENSDARG00000045145		ENSDARG00000005126		ENSDARG00000001859	ENSDARG00000105292	ENSDARG00000042259
ENSDARG00000058088		ENSDARG00000069274		ENSDARG00000087452	ENSDARG00000005092	ENSDARG00000053884
ENSDARG00000075461		ENSDARG00000068457		ENSDARG00000010042	ENSDARG00000018627	ENSDARG00000077357
ENSDARG00000100944		ENSDARG00000099961		ENSDARG00000070726	ENSDARG00000103124	ENSDARG00000059933
ENSDARG00000011549		ENSDARG00000074182		ENSDARG00000061017	ENSDARG00000074684	ENSDARG00000088630
ENSDARG00000117259		ENSDARG00000080147		ENSDARG00000101992	ENSDARG00000032161	ENSDARG00000079462
ENSDARG00000000324		ENSDARG00000037406		ENSDARG00000037555	ENSDARG00000117468	ENSDARG00000061841
ENSDARG00000037747		ENSDARG00000114063		ENSDARG00000079631	ENSDARG00000052897	ENSDARG00000058567
ENSDARG00000003486		ENSDARG00000055901		ENSDARG00000099197	ENSDARG00000100900	ENSDARG00000052470
ENSDARG00000097086		ENSDARG00000093345		ENSDARG00000096863	ENSDARG00000099099	ENSDARG00000045753
ENSDARG00000074341		ENSDARG00000011023		ENSDARG00000067848	ENSDARG00000097421	ENSDARG00000100227
ENSDARG00000069324		ENSDARG00000070698		ENSDARG00000071025	ENSDARG00000061890	ENSDARG00000073822
ENSDARG00000034825		ENSDARG00000096445		ENSDARG00000033099	ENSDARG00000103371	ENSDARG00000104550
ENSDARG00000067670		ENSDARG00000040717		ENSDARG00000039579	ENSDARG00000093494	ENSDARG00000068401
ENSDARG00000042630		ENSDARG00000017615		ENSDARG00000037423	ENSDARG00000111827	ENSDARG00000010583
ENSDARG00000068367		ENSDARG00000058791		ENSDARG00000041802	ENSDARG00000042667	ENSDARG00000099479
ENSDARG00000010531		ENSDARG00000099302		ENSDARG00000076585	ENSDARG00000056938	ENSDARG00000035883
ENSDARG00000062269		ENSDARG00000043002		ENSDARG00000070954	ENSDARG00000094489	ENSDARG00000044144
ENSDARG00000116774		ENSDARG00000014321		ENSDARG00000035390	ENSDARG00000071074	ENSDARG00000104672
ENSDARG00000043527		ENSDARG00000079605		ENSDARG00000090945	ENSDARG00000069590	ENSDARG00000105029
ENSDARG00000059370		ENSDARG00000041708		ENSDARG00000069484	ENSDARG00000040046	ENSDARG00000010603
ENSDARG00000028396		ENSDARG00000097653		ENSDARG00000079015	ENSDARG00000075720	ENSDARG00000078707
ENSDARG00000010400		ENSDARG00000075562		ENSDARG00000056369	ENSDARG00000051795	ENSDARG00000011809
ENSDARG00000061602		ENSDARG00000041041		ENSDARG00000099824	ENSDARG00000029995	ENSDARG00000016038
ENSDARG00000090600		ENSDARG00000103984		ENSDARG00000104573	ENSDARG00000079824	ENSDARG00000086584
ENSDARG00000100164		ENSDARG00000044010		ENSDARG00000105470	ENSDARG00000062806	ENSDARG00000023914
ENSDARG00000100007		ENSDARG00000104891		ENSDARG00000102558	ENSDARG00000095607	ENSDARG00000059044
ENSDARG00000060072		ENSDARG00000023287		ENSDARG00000058102	ENSDARG00000031885	ENSDARG00000091408
ENSDARG00000097489		ENSDARG00000041607		ENSDARG00000035882	ENSDARG00000004189	ENSDARG00000004877
ENSDARG00000075831		ENSDARG00000015149		ENSDARG00000075980	ENSDARG00000004059	ENSDARG00000055075
ENSDARG00000096355		ENSDARG00000077794		ENSDARG00000078770	ENSDARG00000036776	ENSDARG00000014545
ENSDARG00000070098		ENSDARG00000104905		ENSDARG00000101687	ENSDARG00000038608	ENSDARG00000012196
ENSDARG00000062123		ENSDARG00000012458		ENSDARG00000012829	ENSDARG00000038687	ENSDARG00000101755
ENSDARG00000040190		ENSDARG00000088908		ENSDARG00000040248	ENSDARG00000100793	ENSDARG00000035452
ENSDARG00000092987		ENSDARG00000104302		ENSDARG00000094753	ENSDARG00000092604	ENSDARG00000013961
ENSDARG00000014113		ENSDARG00000009477		ENSDARG00000110885	ENSDARG00000036830	ENSDARG00000111585
ENSDARG00000097414		ENSDARG00000101998		ENSDARG00000098911	ENSDARG00000052039	ENSDARG00000077356
ENSDARG00000073845		ENSDARG00000009046		ENSDARG00000045144	ENSDARG00000045696	ENSDARG00000042232
ENSDARG00000094886		ENSDARG00000078411		ENSDARG00000059997	ENSDARG00000046019	ENSDARG00000090656
ENSDARG00000008026		ENSDARG00000028393		ENSDARG00000089302	ENSDARG00000040133	ENSDARG00000075972
ENSDARG00000091988		ENSDARG00000075121		ENSDARG00000055276	ENSDARG00000033735	ENSDARG00000086842
ENSDARG00000061804		ENSDARG00000001888		ENSDARG00000031976	ENSDARG00000076574	ENSDARG00000103037
ENSDARG00000027750		ENSDARG00000098012		ENSDARG00000094428	ENSDARG00000098800	ENSDARG00000055334
ENSDARG00000044550		ENSDARG00000007682		ENSDARG00000011312	ENSDARG00000117760	ENSDARG00000071492
ENSDARG00000069471		ENSDARG00000101535		ENSDARG00000096810	ENSDARG00000029356	ENSDARG00000057374
ENSDARG00000061635		ENSDARG00000091150		ENSDARG00000056511	ENSDARG00000099651	ENSDARG00000100150
ENSDARG00000021789		ENSDARG00000043518		ENSDARG00000095553	ENSDARG00000117667	ENSDARG00000057093
ENSDARG00000105545		ENSDARG00000098817		ENSDARG00000104085	ENSDARG00000010948	ENSDARG00000069832
ENSDARG00000068982		ENSDARG00000077068		ENSDARG00000095825	ENSDARG00000099124	ENSDARG00000087394
ENSDARG00000058473		ENSDARG00000073948		ENSDARG00000020482	ENSDARG00000074947	ENSDARG00000010317
ENSDARG00000088428		ENSDARG00000092018		ENSDARG00000092082	ENSDARG00000096080	ENSDARG00000070831
ENSDARG00000054578		ENSDARG00000101757		ENSDARG00000095949	ENSDARG00000101137	ENSDARG00000026764
ENSDARG00000002988		ENSDARG00000062688		ENSDARG00000053254	ENSDARG00000099189	ENSDARG00000000161
ENSDARG00000075509		ENSDARG00000042936		ENSDARG00000110103	ENSDARG00000102212	ENSDARG00000062173
ENSDARG00000089340		ENSDARG00000052437		ENSDARG00000040485	ENSDARG00000058349	ENSDARG00000014976
ENSDARG00000075867		ENSDARG00000058445		ENSDARG00000041060	ENSDARG00000086418	ENSDARG00000054645
ENSDARG00000116833		ENSDARG00000094016		ENSDARG00000012572	ENSDARG00000044132	ENSDARG00000017853
ENSDARG00000104225		ENSDARG00000075015		ENSDARG00000097453	ENSDARG00000099420	ENSDARG00000094977
ENSDARG00000062478		ENSDARG00000071046		ENSDARG00000093584	ENSDARG00000056984	ENSDARG00000034001
ENSDARG00000062278		ENSDARG00000075230		ENSDARG00000040864	ENSDARG00000062788	ENSDARG00000039374
ENSDARG00000023214		ENSDARG00000043457		ENSDARG00000093997	ENSDARG00000102777	ENSDARG00000097017
ENSDARG00000076620		ENSDARG00000098609		ENSDARG00000042872	ENSDARG00000076687	ENSDARG00000039436
ENSDARG00000035538		ENSDARG00000028731		ENSDARG00000094010	ENSDARG00000013755	ENSDARG00000091280
ENSDARG00000078992		ENSDARG00000076246		ENSDARG00000070798	ENSDARG00000053480	ENSDARG00000103770
ENSDARG00000070092		ENSDARG00000077387		ENSDARG00000096091	ENSDARG00000013522	ENSDARG00000019549
ENSDARG00000076834		ENSDARG00000075013		ENSDARG00000097011	ENSDARG00000091658	ENSDARG00000031712
ENSDARG00000099509		ENSDARG00000062442		ENSDARG00000061789	ENSDARG00000052223	ENSDARG00000117625
ENSDARG00000090512		ENSDARG00000100599		ENSDARG00000028213	ENSDARG00000019207	ENSDARG00000074819
ENSDARG00000006029		ENSDARG00000089142		ENSDARG00000097247	ENSDARG00000045091	ENSDARG00000061660
ENSDARG00000057863		ENSDARG00000113380		ENSDARG00000058358	ENSDARG00000117508	ENSDARG00000041429
ENSDARG00000091009		ENSDARG00000094057		ENSDARG00000076945	ENSDARG00000043128	ENSDARG00000095224
ENSDARG00000029088		ENSDARG00000055359		ENSDARG00000095603	ENSDARG00000099775	ENSDARG00000042590
ENSDARG00000074118		ENSDARG00000078284		ENSDARG00000071868	ENSDARG00000071468	ENSDARG00000029036
ENSDARG00000094736		ENSDARG00000100293		ENSDARG00000045708	ENSDARG00000104791	ENSDARG00000058551
ENSDARG00000104273		ENSDARG00000039406		ENSDARG00000028521	ENSDARG00000012405	ENSDARG00000053496
ENSDARG00000010728		ENSDARG00000015199		ENSDARG00000114349	ENSDARG00000009637	ENSDARG00000060637
ENSDARG00000014634		ENSDARG00000017188		ENSDARG00000057206	ENSDARG00000067646	ENSDARG00000086879
ENSDARG00000036383		ENSDARG00000019861		ENSDARG00000006691	ENSDARG00000073933	ENSDARG00000068114
ENSDARG00000039966		ENSDARG00000103420		ENSDARG00000079654	ENSDARG00000036308	ENSDARG00000095803
ENSDARG00000014101		ENSDARG00000074469		ENSDARG00000097448	ENSDARG00000103647	ENSDARG00000037941
ENSDARG00000086990		ENSDARG00000078970		ENSDARG00000093974	ENSDARG00000095966	ENSDARG00000104576
ENSDARG00000011862		ENSDARG00000006786		ENSDARG00000089581	ENSDARG00000041926	ENSDARG00000100548
ENSDARG00000111637		ENSDARG00000038635		ENSDARG00000095308	ENSDARG00000021913	ENSDARG00000004789
ENSDARG00000053204		ENSDARG00000059902		ENSDARG00000091728	ENSDARG00000024588	ENSDARG00000074640
ENSDARG00000020114		ENSDARG00000005619		ENSDARG00000116727	ENSDARG00000093181	ENSDARG00000097217
ENSDARG00000029402		ENSDARG00000078839		ENSDARG00000101507	ENSDARG00000077004	ENSDARG00000041502
ENSDARG00000093272		ENSDARG00000079891		ENSDARG00000002220	ENSDARG00000087575	ENSDARG00000036913
ENSDARG00000015902		ENSDARG00000105079		ENSDARG00000074381	ENSDARG00000087093	ENSDARG00000077295
ENSDARG00000031814		ENSDARG00000045557		ENSDARG00000097665	ENSDARG00000024967	ENSDARG00000044422
ENSDARG00000054570		ENSDARG00000095086		ENSDARG00000056270	ENSDARG00000029124	ENSDARG00000054906
ENSDARG00000027582		ENSDARG00000095717		ENSDARG00000060012	ENSDARG00000086126	ENSDARG00000060597
ENSDARG00000096489		ENSDARG00000075666		ENSDARG00000077946	ENSDARG00000095083	ENSDARG00000095556
ENSDARG00000097784		ENSDARG00000074390		ENSDARG00000099639	ENSDARG00000070145	ENSDARG00000022518
ENSDARG00000052520		ENSDARG00000019585		ENSDARG00000061020	ENSDARG00000041080	ENSDARG00000110900
ENSDARG00000076030		ENSDARG00000091969		ENSDARG00000096772	ENSDARG00000089262	ENSDARG00000092254
ENSDARG00000040944		ENSDARG00000012539		ENSDARG00000036888	ENSDARG00000054827	ENSDARG00000116584
ENSDARG00000096912		ENSDARG00000017929		ENSDARG00000011703	ENSDARG00000097556	ENSDARG00000090107
ENSDARG00000045802		ENSDARG00000035810		ENSDARG00000094512	ENSDARG00000017369	ENSDARG00000015990
ENSDARG00000103551		ENSDARG00000069917		ENSDARG00000038731	ENSDARG00000070795	ENSDARG00000113458
ENSDARG00000097505		ENSDARG00000103788		ENSDARG00000055630	ENSDARG00000105382	ENSDARG00000055302
ENSDARG00000100803		ENSDARG00000037706		ENSDARG00000055290	ENSDARG00000097302	ENSDARG00000116862
ENSDARG00000003533		ENSDARG00000104118		ENSDARG00000117155	ENSDARG00000110967	ENSDARG00000075134
ENSDARG00000099207		ENSDARG00000108340		ENSDARG00000104057	ENSDARG00000035532	ENSDARG00000112453
ENSDARG00000069286		ENSDARG00000098324		ENSDARG00000057789	ENSDARG00000092085	ENSDARG00000095643
ENSDARG00000075533		ENSDARG00000059294		ENSDARG00000056386	ENSDARG00000021866	ENSDARG00000020265
ENSDARG00000100540		ENSDARG00000095584		ENSDARG00000088117	ENSDARG00000026611	ENSDARG00000057218
ENSDARG00000006307		ENSDARG00000095577		ENSDARG00000068122	ENSDARG00000069376	ENSDARG00000105178
ENSDARG00000057671		ENSDARG00000092162		ENSDARG00000062943	ENSDARG00000117818	ENSDARG00000056028
ENSDARG00000097162		ENSDARG00000077516		ENSDARG00000098161	ENSDARG00000117541	ENSDARG00000073920
ENSDARG00000076132		ENSDARG00000086495		ENSDARG00000034307	ENSDARG00000071656	ENSDARG00000037121
ENSDARG00000103542		ENSDARG00000108505		ENSDARG00000055934	ENSDARG00000098951	ENSDARG00000090013
ENSDARG00000006757		ENSDARG00000054136		ENSDARG00000099779	ENSDARG00000114885	ENSDARG00000111515
ENSDARG00000026654		ENSDARG00000071439		ENSDARG00000112644	ENSDARG00000054572	ENSDARG00000045342
ENSDARG00000092903				ENSDARG00000101693	ENSDARG00000115898	ENSDARG00000062423
ENSDARG00000031731				ENSDARG00000060116	ENSDARG00000067794	ENSDARG00000029019
ENSDARG00000034893				ENSDARG00000041581	ENSDARG00000057427	ENSDARG00000045164
ENSDARG00000042962				ENSDARG00000113045	ENSDARG00000008637	ENSDARG00000061466
ENSDARG00000055723				ENSDARG00000061397	ENSDARG00000007783	ENSDARG00000076093
ENSDARG00000055839				ENSDARG00000026925	ENSDARG00000058937	ENSDARG00000076483
ENSDARG00000062447				ENSDARG00000054447	ENSDARG00000061274	ENSDARG00000034605
ENSDARG00000117423				ENSDARG00000053831	ENSDARG00000093423	ENSDARG00000093576
ENSDARG00000036809				ENSDARG00000112048	ENSDARG00000099381	ENSDARG00000076264
ENSDARG00000115545				ENSDARG00000055223	ENSDARG00000054122	ENSDARG00000077205
ENSDARG00000010831				ENSDARG00000028664	ENSDARG00000005050	ENSDARG00000102424
ENSDARG00000038025				ENSDARG00000116524	ENSDARG00000098390	ENSDARG00000030621
ENSDARG00000069594				ENSDARG00000097583	ENSDARG00000008306	ENSDARG00000078440
ENSDARG00000117305				ENSDARG00000073893	ENSDARG00000101240	ENSDARG00000034933
ENSDARG00000095048				ENSDARG00000035870	ENSDARG00000006434	ENSDARG00000087176
ENSDARG00000096818				ENSDARG00000004898	ENSDARG00000101843	ENSDARG00000032157
ENSDARG00000042727				ENSDARG00000078652	ENSDARG00000090793	ENSDARG00000036912
ENSDARG00000096655				ENSDARG00000004251	ENSDARG00000088836	ENSDARG00000031203
ENSDARG00000101800				ENSDARG00000035161	ENSDARG00000112449	ENSDARG00000012403
ENSDARG00000099927				ENSDARG00000024540	ENSDARG00000089463	ENSDARG00000102279
ENSDARG00000078567				ENSDARG00000105096	ENSDARG00000091428	ENSDARG00000062948
ENSDARG00000016357				ENSDARG00000003167	ENSDARG00000095782	ENSDARG00000088581
ENSDARG00000105033				ENSDARG00000023217	ENSDARG00000098204	ENSDARG00000097238
ENSDARG00000052855				ENSDARG00000100348	ENSDARG00000096257	ENSDARG00000062425
ENSDARG00000076103				ENSDARG00000105433	ENSDARG00000022905	ENSDARG00000061921
ENSDARG00000062171				ENSDARG00000098241	ENSDARG00000042094	ENSDARG00000063186
ENSDARG00000044061				ENSDARG00000063522	ENSDARG00000113107	ENSDARG00000103066
ENSDARG00000117282				ENSDARG00000069698	ENSDARG00000090947	ENSDARG00000060124
ENSDARG00000024775				ENSDARG00000114409	ENSDARG00000041339	ENSDARG00000038977
ENSDARG00000037946				ENSDARG00000001993	ENSDARG00000093052	ENSDARG00000074583
ENSDARG00000036893				ENSDARG00000090873	ENSDARG00000112654	ENSDARG00000037805
ENSDARG00000041991				ENSDARG00000051891	ENSDARG00000114661	ENSDARG00000014309
ENSDARG00000073985				ENSDARG00000104563	ENSDARG00000102554	ENSDARG00000091252
ENSDARG00000004635				ENSDARG00000075321	ENSDARG00000090943	ENSDARG00000042336
ENSDARG00000038713				ENSDARG00000046142	ENSDARG00000073808	ENSDARG00000078327
ENSDARG00000015312				ENSDARG00000101549	ENSDARG00000079165	ENSDARG00000110949
ENSDARG00000075033				ENSDARG00000087623	ENSDARG00000103907	ENSDARG00000028800
ENSDARG00000037373				ENSDARG00000070057	ENSDARG00000017004	ENSDARG00000109235
ENSDARG00000001220				ENSDARG00000103309	ENSDARG00000095606	ENSDARG00000057299
ENSDARG00000090628				ENSDARG00000104007	ENSDARG00000034885	ENSDARG00000094330
ENSDARG00000093931				ENSDARG00000055046	ENSDARG00000057975	ENSDARG00000102855
ENSDARG00000014462				ENSDARG00000045481	ENSDARG00000052626	ENSDARG00000069037
ENSDARG00000019417				ENSDARG00000001313	ENSDARG00000075825	ENSDARG00000034852
ENSDARG00000017311				ENSDARG00000034650	ENSDARG00000099948	ENSDARG00000102302
ENSDARG00000068919					ENSDARG00000071643	ENSDARG00000003308
ENSDARG00000055683					ENSDARG00000116066	ENSDARG00000095922
ENSDARG00000042518						ENSDARG00000005382
ENSDARG00000055129						ENSDARG00000074488
ENSDARG00000041976						ENSDARG00000044405
ENSDARG00000060041						ENSDARG00000013312
ENSDARG00000092062						ENSDARG00000054076
ENSDARG00000060841						ENSDARG00000098803
ENSDARG00000078752						ENSDARG00000113848
ENSDARG00000110570						ENSDARG00000045669
ENSDARG00000079080						ENSDARG00000086245
ENSDARG00000022614						ENSDARG00000056125
ENSDARG00000104631						ENSDARG00000112529
ENSDARG00000003307						ENSDARG00000006383
ENSDARG00000071551						ENSDARG00000070849
ENSDARG00000009021						ENSDARG00000103225
ENSDARG00000095944						ENSDARG00000068976
ENSDARG00000039100						ENSDARG00000067567
ENSDARG00000020497						ENSDARG00000017960
ENSDARG00000040257						ENSDARG00000032868
ENSDARG00000012945						ENSDARG00000019579
ENSDARG00000030012						ENSDARG00000063663
ENSDARG00000027182						ENSDARG00000008287
ENSDARG00000042090						ENSDARG00000021589
ENSDARG00000075054						ENSDARG00000035420
ENSDARG00000035198						ENSDARG00000029177
ENSDARG00000090975						ENSDARG00000101214
ENSDARG00000045297						ENSDARG00000071652
ENSDARG00000003411						ENSDARG00000092022
ENSDARG00000031463						ENSDARG00000117770
ENSDARG00000101048						ENSDARG00000100265
ENSDARG00000079664						ENSDARG00000058672
ENSDARG00000057738						ENSDARG00000069186
ENSDARG00000099889						ENSDARG00000042934
ENSDARG00000098171						ENSDARG00000055635
ENSDARG00000076183						ENSDARG00000098621
ENSDARG00000087804						ENSDARG00000033251
ENSDARG00000104472						ENSDARG00000019236
ENSDARG00000015937						ENSDARG00000005821
ENSDARG00000031136						ENSDARG00000062258
ENSDARG00000094408						ENSDARG00000041572
ENSDARG00000057429						ENSDARG00000076546
ENSDARG00000096217						ENSDARG00000098631
ENSDARG00000058969						ENSDARG00000077261
ENSDARG00000100666						ENSDARG00000093964
ENSDARG00000075926						ENSDARG00000105690
ENSDARG00000034956						ENSDARG00000093521
ENSDARG00000012035						ENSDARG00000098586
ENSDARG00000005128						ENSDARG00000074984
ENSDARG00000076960						ENSDARG00000026448
ENSDARG00000074271						ENSDARG00000075621
ENSDARG00000099954						ENSDARG00000101873
ENSDARG00000115070						ENSDARG00000077915
ENSDARG00000091896						ENSDARG00000098257
ENSDARG00000103404						ENSDARG00000030872
ENSDARG00000071461						ENSDARG00000003680
ENSDARG00000021352						ENSDARG00000089362
ENSDARG00000057352						ENSDARG00000052336
ENSDARG00000075445						ENSDARG00000019025
ENSDARG00000035871						ENSDARG00000075178
ENSDARG00000102068						ENSDARG00000035435
ENSDARG00000102431						ENSDARG00000011371
ENSDARG00000036375						ENSDARG00000090097
ENSDARG00000095144						ENSDARG00000091585
ENSDARG00000105746						ENSDARG00000093699
ENSDARG00000058208						ENSDARG00000114108
ENSDARG00000056079						ENSDARG00000087759
ENSDARG00000062970						ENSDARG00000104593
ENSDARG00000097176						ENSDARG00000062720
ENSDARG00000013687						ENSDARG00000104396
ENSDARG00000033760						ENSDARG00000092898
ENSDARG00000044204						ENSDARG00000019932
ENSDARG00000008388						ENSDARG00000044943
ENSDARG00000103026						ENSDARG00000060383
ENSDARG00000011876						ENSDARG00000037967
ENSDARG00000071044						ENSDARG00000099401
ENSDARG00000090752						ENSDARG00000095280
ENSDARG00000097947						ENSDARG00000112301
ENSDARG00000042530						ENSDARG00000076134
ENSDARG00000084991						ENSDARG00000101983
ENSDARG00000037553						ENSDARG00000077918
ENSDARG00000070037						ENSDARG00000095854
ENSDARG00000096560						ENSDARG00000068653
ENSDARG00000070502						ENSDARG00000098291
ENSDARG00000043332						ENSDARG00000002406
ENSDARG00000018404						ENSDARG00000069065
ENSDARG00000099995						ENSDARG00000097931
ENSDARG00000071548						ENSDARG00000056108
ENSDARG00000041600						ENSDARG00000117446
ENSDARG00000105389						ENSDARG00000097634
ENSDARG00000016318						ENSDARG00000108787
ENSDARG00000103248						ENSDARG00000078222
ENSDARG00000056381						ENSDARG00000074441
ENSDARG00000099887						ENSDARG00000075624
ENSDARG00000054304						ENSDARG00000029039
ENSDARG00000078644						ENSDARG00000057942
ENSDARG00000059001						ENSDARG00000105231
ENSDARG00000006892						ENSDARG00000018146
ENSDARG00000068193						ENSDARG00000070543
ENSDARG00000009123						ENSDARG00000058094
ENSDARG00000033273						ENSDARG00000069446
ENSDARG00000093591						ENSDARG00000044956
ENSDARG00000069368						ENSDARG00000074865
ENSDARG00000070278						ENSDARG00000104441
ENSDARG00000040991						ENSDARG00000058325
ENSDARG00000000069						ENSDARG00000107408
ENSDARG00000004158						ENSDARG00000037286
ENSDARG00000109109						ENSDARG00000039502
ENSDARG00000075491						ENSDARG00000042210
ENSDARG00000053953						ENSDARG00000041402
ENSDARG00000038305						ENSDARG00000098883
ENSDARG00000019834						ENSDARG00000091625
ENSDARG00000095179						ENSDARG00000097019
						ENSDARG00000106631
						ENSDARG00000096792
						ENSDARG00000060951
						ENSDARG00000103390
						ENSDARG00000056783
						ENSDARG00000055045
						ENSDARG00000113371
						ENSDARG00000041923
						ENSDARG00000055338
						ENSDARG00000013023
						ENSDARG00000063285
						ENSDARG00000058476
						ENSDARG00000070387
						ENSDARG00000052157
						ENSDARG00000073866
						ENSDARG00000094206
						ENSDARG00000056037
						ENSDARG00000027609
						ENSDARG00000099073
						ENSDARG00000110634
						ENSDARG00000100159
						ENSDARG00000017722
						ENSDARG00000031548
						ENSDARG00000090340
						ENSDARG00000081807
						ENSDARG00000010933
						ENSDARG00000062884
						ENSDARG00000034773
						ENSDARG00000117822
						ENSDARG00000098512
						ENSDARG00000100587
						ENSDARG00000061747
						ENSDARG00000013310
						ENSDARG00000102406
						ENSDARG00000112049
						ENSDARG00000043243
						ENSDARG00000041085
						ENSDARG00000056554
						ENSDARG00000079614
						ENSDARG00000093342
						ENSDARG00000074519
						ENSDARG00000037925
						ENSDARG00000083638
						ENSDARG00000008948
						ENSDARG00000062209
						ENSDARG00000053836
						ENSDARG00000069373
						ENSDARG00000068460
						ENSDARG00000011410
						ENSDARG00000036636
						ENSDARG00000104363
						ENSDARG00000100303
						ENSDARG00000004046
						ENSDARG00000037038
						ENSDARG00000096249
						ENSDARG00000031506
						ENSDARG00000078975
						ENSDARG00000076638
						ENSDARG00000032010
						ENSDARG00000104914
						ENSDARG00000097752
						ENSDARG00000007040
						ENSDARG00000062785
						ENSDARG00000044815
						ENSDARG00000078378
						ENSDARG00000100612
						ENSDARG00000036156
						ENSDARG00000029003
						ENSDARG00000092459
						ENSDARG00000079049
						ENSDARG00000099293
						ENSDARG00000054931
						ENSDARG00000030311
						ENSDARG00000025757
						ENSDARG00000076068
						ENSDARG00000075397
						ENSDARG00000030896
						ENSDARG00000117617
						ENSDARG00000105392
						ENSDARG00000041407
						ENSDARG00000097966
						ENSDARG00000028027
						ENSDARG00000058389
						ENSDARG00000074201
						ENSDARG00000075641
						ENSDARG00000106491
						ENSDARG00000117388
						ENSDARG00000098972
						ENSDARG00000059689
						ENSDARG00000113320
						ENSDARG00000000606
						ENSDARG00000037708
						ENSDARG00000101818
						ENSDARG00000087844
						ENSDARG00000005154
						ENSDARG00000068286
						ENSDARG00000070025
						ENSDARG00000101792
						ENSDARG00000115887
						ENSDARG00000081252
						ENSDARG00000075817
						ENSDARG00000084136
						ENSDARG00000037739
						ENSDARG00000001994
						ENSDARG00000008727
						ENSDARG00000002193
						ENSDARG00000037539
						ENSDARG00000007989
						ENSDARG00000076155
						ENSDARG00000105408
						ENSDARG00000088136
						ENSDARG00000103955
						ENSDARG00000069940
						ENSDARG00000110160
						ENSDARG00000098612
						ENSDARG00000104540
						ENSDARG00000035610
						ENSDARG00000004925
						ENSDARG00000075271
						ENSDARG00000097670
						ENSDARG00000099056
						ENSDARG00000041599
						ENSDARG00000018650
						ENSDARG00000071036
						ENSDARG00000013203
						ENSDARG00000101617
						ENSDARG00000097074
						ENSDARG00000035978
						ENSDARG00000017790
						ENSDARG00000094554
						ENSDARG00000101378
						ENSDARG00000078227
						ENSDARG00000058410
						ENSDARG00000079815
						ENSDARG00000000068
						ENSDARG00000093605
						ENSDARG00000098599
						ENSDARG00000018382
						ENSDARG00000075622
						ENSDARG00000095133
						ENSDARG00000031427
						ENSDARG00000094133
						ENSDARG00000008098
						ENSDARG00000116216
						ENSDARG00000013302
						ENSDARG00000101774
						ENSDARG00000021739
						ENSDARG00000042688
						ENSDARG00000035508
						ENSDARG00000103003
						ENSDARG00000076299
						ENSDARG00000016753
						ENSDARG00000104177
						ENSDARG00000100341
						ENSDARG00000075619
						ENSDARG00000110178
						ENSDARG00000086256
						ENSDARG00000058372
						ENSDARG00000105114
						ENSDARG00000097879
						ENSDARG00000036791
						ENSDARG00000061468
						ENSDARG00000017234
						ENSDARG00000045343
						ENSDARG00000113859
						ENSDARG00000073998
						ENSDARG00000093108
						ENSDARG00000062178
						ENSDARG00000096632
						ENSDARG00000079834
						ENSDARG00000041314
						ENSDARG00000062396
						ENSDARG00000099259
						ENSDARG00000075532
						ENSDARG00000005612
						ENSDARG00000098313
						ENSDARG00000103067
						ENSDARG00000062057
						ENSDARG00000041706
						ENSDARG00000039264
						ENSDARG00000008182
						ENSDARG00000007461
						ENSDARG00000117193
						ENSDARG00000104587
						ENSDARG00000094491
						ENSDARG00000012446
						ENSDARG00000009738
						ENSDARG00000101009
						ENSDARG00000104896
						ENSDARG00000074600
						ENSDARG00000090670
						ENSDARG00000102748
						ENSDARG00000038869
						ENSDARG00000062326
						ENSDARG00000105234
						ENSDARG00000075422
						ENSDARG00000091230
						ENSDARG00000071541
						ENSDARG00000057677
						ENSDARG00000071449
						ENSDARG00000079543
						ENSDARG00000074892
						ENSDARG00000101665
						ENSDARG00000090901
						ENSDARG00000019815
						ENSDARG00000088717
						ENSDARG00000039373
						ENSDARG00000076980
						ENSDARG00000101471
						ENSDARG00000015278
						ENSDARG00000028780
						ENSDARG00000045959
						ENSDARG00000095965
						ENSDARG00000074644
						ENSDARG00000017365
						ENSDARG00000092725
						ENSDARG00000111506
						ENSDARG00000041533
						ENSDARG00000045853
						ENSDARG00000056211
						ENSDARG00000012915
						ENSDARG00000074635
						ENSDARG00000013393
						ENSDARG00000090537
						ENSDARG00000095351
						ENSDARG00000059705
						ENSDARG00000007196
						ENSDARG00000077567
						ENSDARG00000070138
						ENSDARG00000078245
						ENSDARG00000033738
						ENSDARG00000093749
						ENSDARG00000041414
						ENSDARG00000004904
						ENSDARG00000097886
						ENSDARG00000054389
						ENSDARG00000008575
						ENSDARG00000040910
						ENSDARG00000077372
						ENSDARG00000092580
						ENSDARG00000056376
						ENSDARG00000105636
						ENSDARG00000093043
						ENSDARG00000076923
						ENSDARG00000002507
						ENSDARG00000025013
						ENSDARG00000042525
						ENSDARG00000095475
						ENSDARG00000012368
						ENSDARG00000103361
						ENSDARG00000074560
						ENSDARG00000074636
						ENSDARG00000105480
						ENSDARG00000091954
						ENSDARG00000112843
						ENSDARG00000003965
						ENSDARG00000039145
						ENSDARG00000019420
						ENSDARG00000004880
						ENSDARG00000046012
						ENSDARG00000012887
						ENSDARG00000097259
						ENSDARG00000079325
						ENSDARG00000099594
						ENSDARG00000109202
						ENSDARG00000104600
						ENSDARG00000099687
						ENSDARG00000027423
						ENSDARG00000109276
						ENSDARG00000060211
						ENSDARG00000076357
						ENSDARG00000105511
						ENSDARG00000073716
						ENSDARG00000073876
						ENSDARG00000105308
						ENSDARG00000103667
						ENSDARG00000097265
						ENSDARG00000060374
						ENSDARG00000044387
						ENSDARG00000100118
						ENSDARG00000076014
						ENSDARG00000024631
						ENSDARG00000110398
						ENSDARG00000069672
						ENSDARG00000013329
						ENSDARG00000086172
						ENSDARG00000097895
						ENSDARG00000105181
						ENSDARG00000056921
						ENSDARG00000079840
						ENSDARG00000101263
						ENSDARG00000075355
						ENSDARG00000062821
						ENSDARG00000074323
						ENSDARG00000061685
						ENSDARG00000110439
						ENSDARG00000044182
						ENSDARG00000079862
						ENSDARG00000094423
						ENSDARG00000116052
						ENSDARG00000097962
						ENSDARG00000089307
						ENSDARG00000099698
						ENSDARG00000061414
						ENSDARG00000042873
						ENSDARG00000015657
						ENSDARG00000097904
						ENSDARG00000013721
						ENSDARG00000010727
						ENSDARG00000105589
						ENSDARG00000096403
						ENSDARG00000052654
						ENSDARG00000071493
						ENSDARG00000015273
						ENSDARG00000077155
						ENSDARG00000111588
						ENSDARG00000074760
						ENSDARG00000077211
						ENSDARG00000100584
						ENSDARG00000055639
						ENSDARG00000060153
						ENSDARG00000088743
						ENSDARG00000100890
						ENSDARG00000111218
						ENSDARG00000037645
						ENSDARG00000112439
						ENSDARG00000093734
						ENSDARG00000041348
						ENSDARG00000035629
						ENSDARG00000099205
						ENSDARG00000104727
						ENSDARG00000060766
						ENSDARG00000026704
						ENSDARG00000110574
						ENSDARG00000060994
						ENSDARG00000011422
						ENSDARG00000062045
						ENSDARG00000059987
						ENSDARG00000077290
						ENSDARG00000101938
						ENSDARG00000098024
						ENSDARG00000007179
						ENSDARG00000075143
						ENSDARG00000089179
						ENSDARG00000043894
						ENSDARG00000109263
						ENSDARG00000070991
						ENSDARG00000115220
						ENSDARG00000037409
						ENSDARG00000040045
						ENSDARG00000045517
						ENSDARG00000086744
						ENSDARG00000096717
						ENSDARG00000113246
						ENSDARG00000045626
						ENSDARG00000102525
						ENSDARG00000074633
						ENSDARG00000055253
						ENSDARG00000090740
						ENSDARG00000055638
						ENSDARG00000058345
						ENSDARG00000089334
						ENSDARG00000105572
						ENSDARG00000113674
						ENSDARG00000097566
						ENSDARG00000074170
						ENSDARG00000052496
						ENSDARG00000055036
						ENSDARG00000094025
						ENSDARG00000113607
						ENSDARG00000099624
						ENSDARG00000027082
						ENSDARG00000038643
						ENSDARG00000090120
						ENSDARG00000097581
						ENSDARG00000098716
						ENSDARG00000074510
						ENSDARG00000063568
						ENSDARG00000117256
						ENSDARG00000059695
						ENSDARG00000055160
						ENSDARG00000116988
						ENSDARG00000105435
						ENSDARG00000100556
						ENSDARG00000096577
						ENSDARG00000060745
						ENSDARG00000092758
						ENSDARG00000094658
						ENSDARG00000062168
						ENSDARG00000098754
						ENSDARG00000020334
						ENSDARG00000076143
						ENSDARG00000007944
						ENSDARG00000042282
						ENSDARG00000093642
						ENSDARG00000045737
						ENSDARG00000008140
						ENSDARG00000078947
						ENSDARG00000054423
						ENSDARG00000093672
						ENSDARG00000104047
						ENSDARG00000006052
						ENSDARG00000017246
						ENSDARG00000095147
						ENSDARG00000020475
						ENSDARG00000100234
						ENSDARG00000094005
						ENSDARG00000041411
						ENSDARG00000016773
						ENSDARG00000007560
						ENSDARG00000106131
						ENSDARG00000098712
						ENSDARG00000099514
						ENSDARG00000078415
						ENSDARG00000105261
						ENSDARG00000091762
						ENSDARG00000003328
						ENSDARG00000074326
						ENSDARG00000021082
						ENSDARG00000069017
						ENSDARG00000099825
						ENSDARG00000090625
						ENSDARG00000054797
						ENSDARG00000102917
						ENSDARG00000101924
						ENSDARG00000076872
						ENSDARG00000097747
						ENSDARG00000069168
						ENSDARG00000029071
						ENSDARG00000035868
						ENSDARG00000014946
						ENSDARG00000029848
						ENSDARG00000107053
						ENSDARG00000100401
						ENSDARG00000075240
						ENSDARG00000099974
						ENSDARG00000116356
						ENSDARG00000098739
						ENSDARG00000105831
						ENSDARG00000098561
						ENSDARG00000062465
						ENSDARG00000058733
						ENSDARG00000056745
						ENSDARG00000093899
						ENSDARG00000101812
						ENSDARG00000115906
						ENSDARG00000091951
						ENSDARG00000059139
						ENSDARG00000087258
						ENSDARG00000061830
						ENSDARG00000057687
						ENSDARG00000094485
						ENSDARG00000101450
						ENSDARG00000093438
						ENSDARG00000044142
						ENSDARG00000100533
						ENSDARG00000056757
						ENSDARG00000087094
						ENSDARG00000027724
						ENSDARG00000037813
						ENSDARG00000044935
						ENSDARG00000117539
						ENSDARG00000052402
						ENSDARG00000091859
						ENSDARG00000081270
						ENSDARG00000032206
						ENSDARG00000018787
						ENSDARG00000003469
