## Supplementary material for "Apelin signaling controls neuroendocrine homeostasis via Atoh8-dependent transcriptional regulation": TableS13

### Sheet: Intersections
Trunk dependent ∩ Brain dependent ∩ Eye dependent	Trunk dependent ∩ Eye dependent	Trunk dependent	Trunk dependent ∩ Brain dependent	Brain dependent ∩ Eye dependent	Brain dependent	Eye dependent
ENSDARG00000070019	ENSDARG00000053254	ENSDARG00000044318	ENSDARG00000008811	ENSDARG00000056034	ENSDARG00000014646	ENSDARG00000004459
ENSDARG00000092305	ENSDARG00000076126	ENSDARG00000015065	ENSDARG00000091847	ENSDARG00000056036	ENSDARG00000093535	ENSDARG00000075067
ENSDARG00000069314	ENSDARG00000044010	ENSDARG00000045628	ENSDARG00000117423	ENSDARG00000076229	ENSDARG00000056089	ENSDARG00000073936
ENSDARG00000058425	ENSDARG00000041923	ENSDARG00000029039	ENSDARG00000036809	ENSDARG00000027357	ENSDARG00000003820	ENSDARG00000057427
ENSDARG00000060030	ENSDARG00000029747	ENSDARG00000043242	ENSDARG00000022614	ENSDARG00000062138	ENSDARG00000036966	ENSDARG00000093857
ENSDARG00000101936	ENSDARG00000086613	ENSDARG00000088975	ENSDARG00000035198	ENSDARG00000056566	ENSDARG00000034215	ENSDARG00000077290
ENSDARG00000075123	ENSDARG00000095184	ENSDARG00000053091	ENSDARG00000031776	ENSDARG00000029075	ENSDARG00000093671	ENSDARG00000061222
ENSDARG00000021948	ENSDARG00000075159	ENSDARG00000051925	ENSDARG00000086300	ENSDARG00000021147	ENSDARG00000061052	ENSDARG00000035913
ENSDARG00000070371	ENSDARG00000093405	ENSDARG00000078859	ENSDARG00000068919	ENSDARG00000116586	ENSDARG00000100876	ENSDARG00000116690
ENSDARG00000078604	ENSDARG00000041502	ENSDARG00000078083	ENSDARG00000056156	ENSDARG00000115007	ENSDARG00000060805	ENSDARG00000099702
ENSDARG00000041252	ENSDARG00000054748	ENSDARG00000055175	ENSDARG00000101800	ENSDARG00000016908	ENSDARG00000037954	ENSDARG00000061713
ENSDARG00000104640	ENSDARG00000089706	ENSDARG00000059474	ENSDARG00000111637	ENSDARG00000074064	ENSDARG00000025033	ENSDARG00000020946
ENSDARG00000061490	ENSDARG00000030547	ENSDARG00000089904	ENSDARG00000093591	ENSDARG00000056515	ENSDARG00000093449	ENSDARG00000093186
ENSDARG00000014624	ENSDARG00000008904	ENSDARG00000075833	ENSDARG00000028982	ENSDARG00000075977	ENSDARG00000098174	ENSDARG00000032896
ENSDARG00000094886	ENSDARG00000076357	ENSDARG00000075352	ENSDARG00000075033	ENSDARG00000070579	ENSDARG00000041602	ENSDARG00000077068
ENSDARG00000092077	ENSDARG00000103806	ENSDARG00000033140	ENSDARG00000019417	ENSDARG00000031426	ENSDARG00000093761	ENSDARG00000052758
ENSDARG00000115843	ENSDARG00000102856	ENSDARG00000095756	ENSDARG00000055648	ENSDARG00000102866	ENSDARG00000028552	ENSDARG00000042977
ENSDARG00000090481	ENSDARG00000039677	ENSDARG00000102071	ENSDARG00000016357	ENSDARG00000061829	ENSDARG00000029600	ENSDARG00000090625
ENSDARG00000108525	ENSDARG00000044982	ENSDARG00000060835	ENSDARG00000015312	ENSDARG00000031983	ENSDARG00000070957	ENSDARG00000070132
ENSDARG00000102729	ENSDARG00000093415	ENSDARG00000096156	ENSDARG00000008388	ENSDARG00000105247	ENSDARG00000027564	ENSDARG00000056502
ENSDARG00000079986	ENSDARG00000073718	ENSDARG00000095032	ENSDARG00000075533	ENSDARG00000058452	ENSDARG00000056729	ENSDARG00000069503
ENSDARG00000068992	ENSDARG00000098256	ENSDARG00000056795	ENSDARG00000063670	ENSDARG00000056650	ENSDARG00000095581	ENSDARG00000102267
ENSDARG00000006029	ENSDARG00000098837	ENSDARG00000098747	ENSDARG00000011862	ENSDARG00000037958	ENSDARG00000095559	ENSDARG00000040907
ENSDARG00000059919	ENSDARG00000017665	ENSDARG00000098401	ENSDARG00000068367	ENSDARG00000101949	ENSDARG00000033160	ENSDARG00000075362
ENSDARG00000068995	ENSDARG00000076264	ENSDARG00000041107	ENSDARG00000015902	ENSDARG00000068166	ENSDARG00000068691	ENSDARG00000101986
ENSDARG00000074303	ENSDARG00000094965	ENSDARG00000010472	ENSDARG00000100803	ENSDARG00000091513	ENSDARG00000104903	ENSDARG00000104992
ENSDARG00000062478	ENSDARG00000100150	ENSDARG00000042065		ENSDARG00000057869	ENSDARG00000104243	ENSDARG00000009629
ENSDARG00000090997	ENSDARG00000088318	ENSDARG00000009505		ENSDARG00000074844	ENSDARG00000024759	ENSDARG00000097670
ENSDARG00000060249	ENSDARG00000009136	ENSDARG00000030311		ENSDARG00000044074	ENSDARG00000020876	ENSDARG00000076945
ENSDARG00000068621	ENSDARG00000117160	ENSDARG00000020427		ENSDARG00000008494	ENSDARG00000112087	ENSDARG00000069192
ENSDARG00000099918	ENSDARG00000100371	ENSDARG00000104899		ENSDARG00000097211	ENSDARG00000057276	ENSDARG00000097889
ENSDARG00000115161	ENSDARG00000075178	ENSDARG00000042210		ENSDARG00000022177	ENSDARG00000101333	ENSDARG00000031161
ENSDARG00000071629	ENSDARG00000079753	ENSDARG00000100482		ENSDARG00000046090	ENSDARG00000058088	ENSDARG00000022615
ENSDARG00000032876	ENSDARG00000052624	ENSDARG00000031698		ENSDARG00000045145	ENSDARG00000011549	ENSDARG00000092331
ENSDARG00000097414	ENSDARG00000035558	ENSDARG00000026198		ENSDARG00000075461	ENSDARG00000037747	ENSDARG00000097646
ENSDARG00000022599	ENSDARG00000071377	ENSDARG00000061248		ENSDARG00000117259	ENSDARG00000074341	ENSDARG00000038683
ENSDARG00000116774	ENSDARG00000027355	ENSDARG00000070478		ENSDARG00000000324	ENSDARG00000042630	ENSDARG00000094332
ENSDARG00000097471	ENSDARG00000008333	ENSDARG00000077577		ENSDARG00000097086	ENSDARG00000043527	ENSDARG00000055365
ENSDARG00000067546	ENSDARG00000071618	ENSDARG00000075133		ENSDARG00000069324	ENSDARG00000090600	ENSDARG00000104113
ENSDARG00000104524	ENSDARG00000111423	ENSDARG00000004537		ENSDARG00000059370	ENSDARG00000100007	ENSDARG00000042725
ENSDARG00000037410	ENSDARG00000117508	ENSDARG00000063224		ENSDARG00000010400	ENSDARG00000060072	ENSDARG00000031929
ENSDARG00000042091	ENSDARG00000026990	ENSDARG00000070846		ENSDARG00000061602	ENSDARG00000073845	ENSDARG00000035810
ENSDARG00000093931	ENSDARG00000041317	ENSDARG00000100956		ENSDARG00000100164	ENSDARG00000091988	ENSDARG00000117258
ENSDARG00000032623	ENSDARG00000067593	ENSDARG00000038587		ENSDARG00000097489	ENSDARG00000044550	ENSDARG00000010145
ENSDARG00000027099	ENSDARG00000019949	ENSDARG00000009018		ENSDARG00000075831	ENSDARG00000069471	ENSDARG00000000606
ENSDARG00000099364	ENSDARG00000052764	ENSDARG00000097653		ENSDARG00000096355	ENSDARG00000061635	ENSDARG00000068288
ENSDARG00000008026		ENSDARG00000028389		ENSDARG00000070098	ENSDARG00000021789	ENSDARG00000092483
ENSDARG00000038609		ENSDARG00000077726		ENSDARG00000062123	ENSDARG00000068982	ENSDARG00000040284
ENSDARG00000071044		ENSDARG00000075513		ENSDARG00000092987	ENSDARG00000058473	ENSDARG00000003193
ENSDARG00000058463		ENSDARG00000096632		ENSDARG00000014113	ENSDARG00000002988	ENSDARG00000003469
ENSDARG00000037919		ENSDARG00000042934		ENSDARG00000027750	ENSDARG00000089340	ENSDARG00000015589
ENSDARG00000010728		ENSDARG00000076192		ENSDARG00000054578	ENSDARG00000075867	ENSDARG00000056739
ENSDARG00000105545		ENSDARG00000062601		ENSDARG00000023214	ENSDARG00000116833	ENSDARG00000100826
ENSDARG00000089354		ENSDARG00000090071		ENSDARG00000076620	ENSDARG00000062278	ENSDARG00000017762
ENSDARG00000078768		ENSDARG00000078011		ENSDARG00000035538	ENSDARG00000070092	ENSDARG00000093748
ENSDARG00000068996		ENSDARG00000094925		ENSDARG00000078992	ENSDARG00000076834	ENSDARG00000076221
ENSDARG00000077045		ENSDARG00000063180		ENSDARG00000099509	ENSDARG00000057863	ENSDARG00000037359
ENSDARG00000113065		ENSDARG00000069954		ENSDARG00000029088	ENSDARG00000091009	ENSDARG00000024522
ENSDARG00000054570		ENSDARG00000095362		ENSDARG00000094736	ENSDARG00000074118	ENSDARG00000088709
ENSDARG00000061786		ENSDARG00000103590		ENSDARG00000039966	ENSDARG00000104273	ENSDARG00000075282
ENSDARG00000071029		ENSDARG00000078201		ENSDARG00000086990	ENSDARG00000036383	ENSDARG00000086856
ENSDARG00000055676		ENSDARG00000094593		ENSDARG00000093272	ENSDARG00000014101	ENSDARG00000069961
ENSDARG00000091792		ENSDARG00000060748		ENSDARG00000076030	ENSDARG00000053204	ENSDARG00000017119
ENSDARG00000040190		ENSDARG00000022763		ENSDARG00000006307	ENSDARG00000020114	ENSDARG00000100972
ENSDARG00000087413		ENSDARG00000060148		ENSDARG00000103542	ENSDARG00000029402	ENSDARG00000035598
ENSDARG00000028396		ENSDARG00000061011		ENSDARG00000034893	ENSDARG00000031814	ENSDARG00000016227
ENSDARG00000003486		ENSDARG00000112540		ENSDARG00000069594	ENSDARG00000027582	ENSDARG00000055638
ENSDARG00000055876		ENSDARG00000103226		ENSDARG00000095048	ENSDARG00000096489	ENSDARG00000069085
ENSDARG00000077297		ENSDARG00000029841		ENSDARG00000096655	ENSDARG00000097784	ENSDARG00000011785
ENSDARG00000075509		ENSDARG00000069660		ENSDARG00000052855	ENSDARG00000052520	ENSDARG00000011298
ENSDARG00000098746		ENSDARG00000078875		ENSDARG00000076103	ENSDARG00000040944	ENSDARG00000076824
ENSDARG00000088428		ENSDARG00000102805		ENSDARG00000062171	ENSDARG00000096912	ENSDARG00000098046
ENSDARG00000102431		ENSDARG00000053804		ENSDARG00000038713	ENSDARG00000045802	ENSDARG00000078108
ENSDARG00000096564		ENSDARG00000043553		ENSDARG00000037373	ENSDARG00000103551	ENSDARG00000039264
ENSDARG00000053744		ENSDARG00000071090		ENSDARG00000001220	ENSDARG00000097505	ENSDARG00000045306
ENSDARG00000078567		ENSDARG00000026048		ENSDARG00000090628	ENSDARG00000003533	ENSDARG00000114704
ENSDARG00000096217		ENSDARG00000109262		ENSDARG00000060041	ENSDARG00000099207	ENSDARG00000021172
ENSDARG00000103038		ENSDARG00000073773		ENSDARG00000079080	ENSDARG00000057671	ENSDARG00000039964
ENSDARG00000069286		ENSDARG00000108340		ENSDARG00000030012	ENSDARG00000097162	ENSDARG00000078136
ENSDARG00000002991		ENSDARG00000001975		ENSDARG00000075054	ENSDARG00000076132	ENSDARG00000001994
ENSDARG00000052020		ENSDARG00000061231		ENSDARG00000058969	ENSDARG00000006757	ENSDARG00000076140
ENSDARG00000010531		ENSDARG00000057903		ENSDARG00000076960	ENSDARG00000026654	ENSDARG00000096773
ENSDARG00000042221		ENSDARG00000060383		ENSDARG00000099954	ENSDARG00000092903	ENSDARG00000020718
ENSDARG00000017986		ENSDARG00000098857		ENSDARG00000071461	ENSDARG00000031731	ENSDARG00000018643
ENSDARG00000103404		ENSDARG00000097855		ENSDARG00000075445	ENSDARG00000042962	ENSDARG00000052402
ENSDARG00000061804		ENSDARG00000003046		ENSDARG00000035871	ENSDARG00000055723	ENSDARG00000042186
ENSDARG00000100540		ENSDARG00000090629		ENSDARG00000103026	ENSDARG00000055839	ENSDARG00000033251
ENSDARG00000044038		ENSDARG00000075271		ENSDARG00000011876	ENSDARG00000062447	ENSDARG00000012789
ENSDARG00000079659		ENSDARG00000040116		ENSDARG00000084991	ENSDARG00000115545	ENSDARG00000098390
ENSDARG00000056079		ENSDARG00000002768		ENSDARG00000071548	ENSDARG00000010831	ENSDARG00000099980
ENSDARG00000062970		ENSDARG00000077372		ENSDARG00000105389	ENSDARG00000038025	ENSDARG00000009922
ENSDARG00000062269		ENSDARG00000102277		ENSDARG00000016318	ENSDARG00000117305	ENSDARG00000114516
ENSDARG00000079664		ENSDARG00000046092		ENSDARG00000056381	ENSDARG00000042727	ENSDARG00000099339
ENSDARG00000060539		ENSDARG00000096862			ENSDARG00000099927	ENSDARG00000038968
ENSDARG00000034825		ENSDARG00000103025			ENSDARG00000105033	ENSDARG00000070683
ENSDARG00000018423		ENSDARG00000077261			ENSDARG00000044061	ENSDARG00000117741
ENSDARG00000004635		ENSDARG00000020845			ENSDARG00000117282	ENSDARG00000093750
ENSDARG00000055099		ENSDARG00000115013			ENSDARG00000024775	ENSDARG00000008541
ENSDARG00000042956		ENSDARG00000098952			ENSDARG00000037946	ENSDARG00000078147
ENSDARG00000060222		ENSDARG00000033029			ENSDARG00000036893	ENSDARG00000104258
ENSDARG00000067670		ENSDARG00000076768			ENSDARG00000041991	ENSDARG00000037968
ENSDARG00000054337		ENSDARG00000078388			ENSDARG00000073985	ENSDARG00000062152
ENSDARG00000100944		ENSDARG00000045070			ENSDARG00000014462	ENSDARG00000038681
ENSDARG00000078644		ENSDARG00000101145			ENSDARG00000017311	ENSDARG00000075240
ENSDARG00000099719		ENSDARG00000095259			ENSDARG00000055683	ENSDARG00000069832
ENSDARG00000068194		ENSDARG00000092458			ENSDARG00000042518	ENSDARG00000099860
ENSDARG00000096818		ENSDARG00000100792			ENSDARG00000055129	ENSDARG00000074519
ENSDARG00000042004		ENSDARG00000062744			ENSDARG00000041976	ENSDARG00000112575
ENSDARG00000089616		ENSDARG00000116353			ENSDARG00000092062	ENSDARG00000059369
ENSDARG00000090512		ENSDARG00000069435			ENSDARG00000060841	ENSDARG00000068503
ENSDARG00000094696		ENSDARG00000061099			ENSDARG00000078752	ENSDARG00000101697
ENSDARG00000100666		ENSDARG00000069093			ENSDARG00000110570	ENSDARG00000015064
ENSDARG00000104225		ENSDARG00000087784			ENSDARG00000104631	ENSDARG00000102178
ENSDARG00000014634		ENSDARG00000092162			ENSDARG00000003307	ENSDARG00000103924
		ENSDARG00000020057			ENSDARG00000071551	ENSDARG00000101507
		ENSDARG00000061844			ENSDARG00000009021	ENSDARG00000114141
		ENSDARG00000018321			ENSDARG00000095944	ENSDARG00000087870
		ENSDARG00000026165			ENSDARG00000039100	ENSDARG00000039832
		ENSDARG00000058345			ENSDARG00000020497	ENSDARG00000077115
		ENSDARG00000027777			ENSDARG00000040257	ENSDARG00000079614
		ENSDARG00000061416			ENSDARG00000012945	ENSDARG00000052011
		ENSDARG00000020475			ENSDARG00000027182	ENSDARG00000043856
		ENSDARG00000043912			ENSDARG00000042090	ENSDARG00000104256
		ENSDARG00000080152			ENSDARG00000090975	ENSDARG00000040534
		ENSDARG00000091974			ENSDARG00000045297	ENSDARG00000111043
		ENSDARG00000102995			ENSDARG00000003411	ENSDARG00000038489
		ENSDARG00000029668			ENSDARG00000031463	ENSDARG00000089312
		ENSDARG00000044301			ENSDARG00000101048	ENSDARG00000009482
		ENSDARG00000026941			ENSDARG00000057738	ENSDARG00000100131
		ENSDARG00000026376			ENSDARG00000099889	ENSDARG00000098740
		ENSDARG00000062562			ENSDARG00000098171	ENSDARG00000089179
		ENSDARG00000098011			ENSDARG00000076183	ENSDARG00000069839
		ENSDARG00000061699			ENSDARG00000087804	ENSDARG00000000796
		ENSDARG00000074745			ENSDARG00000104472	ENSDARG00000019579
		ENSDARG00000101203			ENSDARG00000015937	ENSDARG00000054645
		ENSDARG00000054087			ENSDARG00000031136	ENSDARG00000057714
		ENSDARG00000036791			ENSDARG00000094408	ENSDARG00000088274
		ENSDARG00000078135			ENSDARG00000057429	ENSDARG00000015236
		ENSDARG00000019945			ENSDARG00000075926	ENSDARG00000098817
		ENSDARG00000112032			ENSDARG00000034956	ENSDARG00000087599
		ENSDARG00000103766			ENSDARG00000012035	ENSDARG00000055338
		ENSDARG00000094668			ENSDARG00000005128	ENSDARG00000016280
		ENSDARG00000075355			ENSDARG00000074271	ENSDARG00000018966
		ENSDARG00000039435			ENSDARG00000115070	ENSDARG00000075641
		ENSDARG00000044142			ENSDARG00000091896	ENSDARG00000111240
		ENSDARG00000062864			ENSDARG00000021352	ENSDARG00000005332
		ENSDARG00000077356			ENSDARG00000057352	ENSDARG00000032743
		ENSDARG00000062425			ENSDARG00000102068	ENSDARG00000059690
		ENSDARG00000062579			ENSDARG00000036375	ENSDARG00000114960
		ENSDARG00000025766			ENSDARG00000095144	ENSDARG00000042990
		ENSDARG00000010603			ENSDARG00000105746	ENSDARG00000045592
		ENSDARG00000060106			ENSDARG00000058208	ENSDARG00000009549
		ENSDARG00000004517			ENSDARG00000097176	ENSDARG00000062598
		ENSDARG00000053617			ENSDARG00000013687	ENSDARG00000076554
		ENSDARG00000059923			ENSDARG00000033760	ENSDARG00000014246
		ENSDARG00000076411			ENSDARG00000044204	ENSDARG00000103205
		ENSDARG00000002600			ENSDARG00000090752	ENSDARG00000037537
		ENSDARG00000074563			ENSDARG00000097947	ENSDARG00000009214
		ENSDARG00000075743			ENSDARG00000042530	ENSDARG00000041348
		ENSDARG00000099812			ENSDARG00000037553	ENSDARG00000061723
		ENSDARG00000017329			ENSDARG00000070037	ENSDARG00000060397
		ENSDARG00000058672			ENSDARG00000096560	ENSDARG00000109235
		ENSDARG00000000551			ENSDARG00000070502	ENSDARG00000092521
		ENSDARG00000019392			ENSDARG00000043332	ENSDARG00000042249
		ENSDARG00000010572			ENSDARG00000018404	ENSDARG00000003616
		ENSDARG00000039436			ENSDARG00000099995	ENSDARG00000052994
		ENSDARG00000100844			ENSDARG00000041600	ENSDARG00000068883
		ENSDARG00000069865			ENSDARG00000103248	ENSDARG00000075727
		ENSDARG00000074414			ENSDARG00000099887	ENSDARG00000059363
		ENSDARG00000061114			ENSDARG00000054304	ENSDARG00000101222
		ENSDARG00000098349			ENSDARG00000059001	ENSDARG00000059629
		ENSDARG00000092728			ENSDARG00000006892	ENSDARG00000078182
		ENSDARG00000052734			ENSDARG00000068193	ENSDARG00000058503
		ENSDARG00000098424			ENSDARG00000009123	ENSDARG00000041776
		ENSDARG00000111120			ENSDARG00000033273	ENSDARG00000088908
		ENSDARG00000053517			ENSDARG00000069368	ENSDARG00000002013
		ENSDARG00000032831			ENSDARG00000070278	ENSDARG00000030163
		ENSDARG00000057093			ENSDARG00000040991	ENSDARG00000014165
		ENSDARG00000007869			ENSDARG00000000069	ENSDARG00000033832
		ENSDARG00000079620			ENSDARG00000004158	ENSDARG00000041170
		ENSDARG00000053424			ENSDARG00000109109	ENSDARG00000104134
		ENSDARG00000020656			ENSDARG00000075491	ENSDARG00000104716
		ENSDARG00000036569			ENSDARG00000053953	ENSDARG00000100731
		ENSDARG00000018393			ENSDARG00000038305	ENSDARG00000093484
		ENSDARG00000091598			ENSDARG00000019834	ENSDARG00000091969
		ENSDARG00000116593			ENSDARG00000095179	ENSDARG00000059342
		ENSDARG00000025855				ENSDARG00000091402
		ENSDARG00000079933				ENSDARG00000089767
		ENSDARG00000057884				ENSDARG00000058257
		ENSDARG00000105079				ENSDARG00000056499
		ENSDARG00000046098				ENSDARG00000096046
		ENSDARG00000092443				ENSDARG00000042129
		ENSDARG00000070038				ENSDARG00000008287
		ENSDARG00000102992				ENSDARG00000102279
		ENSDARG00000061368				ENSDARG00000014179
		ENSDARG00000062165				ENSDARG00000002298
		ENSDARG00000102696				ENSDARG00000070272
		ENSDARG00000031976				ENSDARG00000091926
		ENSDARG00000093799				ENSDARG00000070391
		ENSDARG00000021979				ENSDARG00000052263
		ENSDARG00000076748				ENSDARG00000059680
		ENSDARG00000044642				ENSDARG00000015495
		ENSDARG00000105036				ENSDARG00000058488
		ENSDARG00000017984				ENSDARG00000035438
		ENSDARG00000055108				ENSDARG00000081145
		ENSDARG00000100402				ENSDARG00000037706
		ENSDARG00000028099				ENSDARG00000095139
		ENSDARG00000000161				ENSDARG00000069439
		ENSDARG00000099382				ENSDARG00000098620
		ENSDARG00000058306				ENSDARG00000037262
		ENSDARG00000013302				ENSDARG00000114063
		ENSDARG00000108141				ENSDARG00000089107
		ENSDARG00000105691				ENSDARG00000062057
		ENSDARG00000008372				ENSDARG00000078970
		ENSDARG00000003303				ENSDARG00000020258
		ENSDARG00000076247				ENSDARG00000006253
		ENSDARG00000012555				ENSDARG00000100443
						ENSDARG00000055635
						ENSDARG00000113332
						ENSDARG00000039374
						ENSDARG00000114721
						ENSDARG00000113320
						ENSDARG00000044098
						ENSDARG00000098131
						ENSDARG00000002509
						ENSDARG00000097238
						ENSDARG00000105371
						ENSDARG00000079605
						ENSDARG00000073844
						ENSDARG00000035468
