## Supplementary material for "Apelin signaling controls neuroendocrine homeostasis via Atoh8-dependent transcriptional regulation": TableS14

initial_alias	converted_alias	name	description	namespace
ENSDARG00000070019	ENSDARG00000070019	taf15	TAF15 RNA polymerase II, TATA box binding protein (TBP)-associated factor [Source:ZFIN;Acc:ZDB-GENE-061215-102]	ARRAYEXPRESS,ENSG
ENSDARG00000092305	ENSDARG00000092305	POLDIP2	polymerase (DNA-directed), delta interacting protein 2 [Source:ZFIN;Acc:ZDB-GENE-030131-5881]	ARRAYEXPRESS,ENSG
ENSDARG00000069314	ENSDARG00000069314	TMEM199	transmembrane protein 199 [Source:ZFIN;Acc:ZDB-GENE-050522-150]	ARRAYEXPRESS,ENSG
ENSDARG00000058425	ENSDARG00000058425	RAB35	RAB35, member RAS oncogene family b [Source:ZFIN;Acc:ZDB-GENE-040801-62]	ARRAYEXPRESS,ENSG
ENSDARG00000060030	ENSDARG00000060030	setd1a	SET domain containing 1A, histone lysine methyltransferase [Source:ZFIN;Acc:ZDB-GENE-080521-4]	ARRAYEXPRESS,ENSG
ENSDARG00000101936	ENSDARG00000101936	TMEM106B	transmembrane protein 106Ba [Source:ZFIN;Acc:ZDB-GENE-040426-1336]	ARRAYEXPRESS,ENSG
ENSDARG00000075123	ENSDARG00000075123	trafd1	TRAF-type zinc finger domain containing 1 [Source:ZFIN;Acc:ZDB-GENE-070410-43]	ARRAYEXPRESS,ENSG
ENSDARG00000021948	ENSDARG00000021948	TNC	tenascin Cb [Source:ZFIN;Acc:ZDB-GENE-980526-104]	ARRAYEXPRESS,ENSG
ENSDARG00000070371	ENSDARG00000070371	kat7a	K(lysine) acetyltransferase 7a [Source:ZFIN;Acc:ZDB-GENE-060929-168]	ARRAYEXPRESS,ENSG
ENSDARG00000078604	ENSDARG00000078604	TBC1D10B	TBC1 domain family, member 10b [Source:ZFIN;Acc:ZDB-GENE-030131-7754]	ARRAYEXPRESS,ENSG
ENSDARG00000041252	ENSDARG00000041252	GEMIN4	gem (nuclear organelle) associated protein 4 [Source:ZFIN;Acc:ZDB-GENE-050522-188]	ARRAYEXPRESS,ENSG
ENSDARG00000104640	ENSDARG00000104640	ENSDARG00000104640		ARRAYEXPRESS,ENSG
ENSDARG00000061490	ENSDARG00000061490	U2SURP	U2 snRNP-associated SURP domain containing [Source:ZFIN;Acc:ZDB-GENE-070912-400]	ARRAYEXPRESS,ENSG
ENSDARG00000014624	ENSDARG00000014624	si:dkeyp-94g1.1	si:dkeyp-94g1.1 [Source:ZFIN;Acc:ZDB-GENE-030131-7910]	ARRAYEXPRESS,ENSG
ENSDARG00000094886	ENSDARG00000094886	si:dkey-266f7.5	si:dkey-266f7.5 [Source:ZFIN;Acc:ZDB-GENE-070705-437]	ARRAYEXPRESS,ENSG
ENSDARG00000092077	ENSDARG00000092077	fbxo44.10	F-box protein 44, tandem duplicate 10 [Source:ZFIN;Acc:ZDB-GENE-061009-30]	ARRAYEXPRESS,ENSG
ENSDARG00000115843	ENSDARG00000115843	fbxo6.1	F-box protein 6, tandem duplicate 1 [Source:ZFIN;Acc:ZDB-GENE-090312-52]	ARRAYEXPRESS,ENSG
ENSDARG00000090481	ENSDARG00000090481	TRARG1	trafficking regulator of GLUT4 (SLC2A4) 1a [Source:ZFIN;Acc:ZDB-GENE-131121-306]	ARRAYEXPRESS,ENSG
ENSDARG00000108525	ENSDARG00000108525	ENSDARG00000108525		ARRAYEXPRESS,ENSG
ENSDARG00000102729	ENSDARG00000102729	SAMD9L	sterile alpha motif domain containing 9 like [Source:HGNC Symbol;Acc:HGNC:1349]	ARRAYEXPRESS,ENSG
ENSDARG00000079986	ENSDARG00000079986	si:ch211-250k18.8p	si:ch211-250k18.8, pseudogene [Source:ZFIN;Acc:ZDB-GENEP-070912-247]	ARRAYEXPRESS,ENSG
ENSDARG00000068992	ENSDARG00000068992	HSPA8	heat shock protein 8 [Source:ZFIN;Acc:ZDB-GENE-990415-92]	ARRAYEXPRESS,ENSG
ENSDARG00000006029	ENSDARG00000006029	LTA4H	leukotriene A4 hydrolase [Source:ZFIN;Acc:ZDB-GENE-040426-2477]	ARRAYEXPRESS,ENSG
ENSDARG00000059919	ENSDARG00000059919	rusf1	RUS family member 1 [Source:ZFIN;Acc:ZDB-GENE-070410-89]	ARRAYEXPRESS,ENSG
ENSDARG00000068995	ENSDARG00000068995	h2ax1	H2A.X variant histone family member 1 [Source:ZFIN;Acc:ZDB-GENE-041010-42]	ARRAYEXPRESS,ENSG
ENSDARG00000074303	ENSDARG00000074303	PHF12	PHD finger protein 12a [Source:ZFIN;Acc:ZDB-GENE-030131-3876]	ARRAYEXPRESS,ENSG
ENSDARG00000062478	ENSDARG00000062478	ACKR3	atypical chemokine receptor 3a [Source:ZFIN;Acc:ZDB-GENE-070301-5]	ARRAYEXPRESS,ENSG
ENSDARG00000090997	ENSDARG00000090997	vegfba	vascular endothelial growth factor Ba [Source:ZFIN;Acc:ZDB-GENE-120510-3]	ARRAYEXPRESS,ENSG
ENSDARG00000060249	ENSDARG00000060249	WDR44	WD repeat domain 44 [Source:ZFIN;Acc:ZDB-GENE-030131-9549]	ARRAYEXPRESS,ENSG
ENSDARG00000068621	ENSDARG00000068621	nlrc11	NLR family, CARD domain containing 11 [Source:ZFIN;Acc:ZDB-GENE-121214-30]	ARRAYEXPRESS,ENSG
ENSDARG00000099918	ENSDARG00000099918	ARL4A	ADP-ribosylation factor-like 4aa [Source:ZFIN;Acc:ZDB-GENE-040426-1878]	ARRAYEXPRESS,ENSG
ENSDARG00000115161	ENSDARG00000115161	ENSDARG00000115161		ARRAYEXPRESS,ENSG
ENSDARG00000071629	ENSDARG00000071629	ENSDARG00000071629		ARRAYEXPRESS,ENSG
ENSDARG00000032876	ENSDARG00000032876	TRIT1	tRNA isopentenyltransferase 1 [Source:ZFIN;Acc:ZDB-GENE-060503-297]	ARRAYEXPRESS,ENSG
ENSDARG00000097414	ENSDARG00000097414	si:ch211-106e7.2	si:ch211-106e7.2 [Source:ZFIN;Acc:ZDB-GENE-031116-72]	ARRAYEXPRESS,ENSG
ENSDARG00000022599	ENSDARG00000022599	DNPEP	aspartyl aminopeptidase [Source:ZFIN;Acc:ZDB-GENE-040426-852]	ARRAYEXPRESS,ENSG
ENSDARG00000116774	ENSDARG00000116774	PCNP	PEST proteolytic signal containing nuclear protein [Source:HGNC Symbol;Acc:HGNC:30023]	ARRAYEXPRESS,ENSG
ENSDARG00000097471	ENSDARG00000097471	elob	elongin B [Source:ZFIN;Acc:ZDB-GENE-020415-1]	ARRAYEXPRESS,ENSG
ENSDARG00000067546	ENSDARG00000067546	pheta1	PH domain containing endocytic trafficking adaptor 1 [Source:ZFIN;Acc:ZDB-GENE-041210-163]	ARRAYEXPRESS,ENSG
ENSDARG00000104524	ENSDARG00000104524	ENSDARG00000104524		ARRAYEXPRESS,ENSG
ENSDARG00000037410	ENSDARG00000037410	MED28	mediator complex subunit 28 [Source:ZFIN;Acc:ZDB-GENE-041121-4]	ARRAYEXPRESS,ENSG
ENSDARG00000042091	ENSDARG00000042091	BTBD2	BTB (POZ) domain containing 2a [Source:ZFIN;Acc:ZDB-GENE-030829-3]	ARRAYEXPRESS,ENSG
ENSDARG00000093931	ENSDARG00000093931	RFLNB	refilin B [Source:ZFIN;Acc:ZDB-GENE-090409-1]	ARRAYEXPRESS,ENSG
ENSDARG00000032623	ENSDARG00000032623	RCAN3	regulator of calcineurin 3 [Source:ZFIN;Acc:ZDB-GENE-040718-445]	ARRAYEXPRESS,ENSG
ENSDARG00000027099	ENSDARG00000027099	PSMC4	proteasome 26S subunit, ATPase 4 [Source:ZFIN;Acc:ZDB-GENE-030131-5083]	ARRAYEXPRESS,ENSG
ENSDARG00000099364	ENSDARG00000099364	ENSDARG00000099364		ARRAYEXPRESS,ENSG
ENSDARG00000008026	ENSDARG00000008026	NIBAN2	niban apoptosis regulator 2b [Source:ZFIN;Acc:ZDB-GENE-030131-6218]	ARRAYEXPRESS,ENSG
ENSDARG00000038609	ENSDARG00000038609	MPZ	myelin protein zero [Source:ZFIN;Acc:ZDB-GENE-010724-4]	ARRAYEXPRESS,ENSG
ENSDARG00000071044	ENSDARG00000071044	fbxo44.3	F-box protein 44, tandem duplicate 3 [Source:ZFIN;Acc:ZDB-GENE-060929-84]	ARRAYEXPRESS,ENSG
ENSDARG00000058463	ENSDARG00000058463	NDUFAB1	NADH:ubiquinone oxidoreductase subunit AB1a [Source:ZFIN;Acc:ZDB-GENE-040801-1]	ARRAYEXPRESS,ENSG
ENSDARG00000037919	ENSDARG00000037919	rbbp6	retinoblastoma binding protein 6 [Source:ZFIN;Acc:ZDB-GENE-040930-5]	ARRAYEXPRESS,ENSG
ENSDARG00000010728	ENSDARG00000010728	SCIN	scinderin [Source:ZFIN;Acc:ZDB-GENE-060503-6]	ARRAYEXPRESS,ENSG
ENSDARG00000105545	ENSDARG00000105545	si:dkey-165a24.10	si:dkey-165a24.10 [Source:ZFIN;Acc:ZDB-GENE-160728-16]	ARRAYEXPRESS,ENSG
ENSDARG00000089354	ENSDARG00000089354	TSPAN4	tetraspanin 4a [Source:ZFIN;Acc:ZDB-GENE-040718-38]	ARRAYEXPRESS,ENSG
ENSDARG00000078768	ENSDARG00000078768	abhd15a	abhydrolase domain containing 15a [Source:ZFIN;Acc:ZDB-GENE-131121-270]	ARRAYEXPRESS,ENSG
ENSDARG00000068996	ENSDARG00000068996	hist2h2l	histone 2, H2, like [Source:ZFIN;Acc:ZDB-GENE-031118-36]	ARRAYEXPRESS,ENSG
ENSDARG00000077045	ENSDARG00000077045	SCG5	secretogranin V [Source:ZFIN;Acc:ZDB-GENE-040426-1687]	ARRAYEXPRESS,ENSG
ENSDARG00000113065	ENSDARG00000113065	ENSDARG00000113065		ARRAYEXPRESS,ENSG
ENSDARG00000054570	ENSDARG00000054570	SMG1	SMG1 nonsense mediated mRNA decay associated PI3K related kinase [Source:ZFIN;Acc:ZDB-GENE-061013-767]	ARRAYEXPRESS,ENSG
ENSDARG00000061786	ENSDARG00000061786	KLHL2	kelch-like family member 2 [Source:ZFIN;Acc:ZDB-GENE-090312-193]	ARRAYEXPRESS,ENSG
ENSDARG00000071029	ENSDARG00000071029	fbxo44.9	F-box protein 44, tandem duplicate 9 [Source:ZFIN;Acc:ZDB-GENE-061009-29]	ARRAYEXPRESS,ENSG
ENSDARG00000055676	ENSDARG00000055676	ARMT1	acidic residue methyltransferase 1 [Source:ZFIN;Acc:ZDB-GENE-050327-51]	ARRAYEXPRESS,ENSG
ENSDARG00000091792	ENSDARG00000091792	akap12a	A kinase (PRKA) anchor protein 12a [Source:ZFIN;Acc:ZDB-GENE-110310-3]	ARRAYEXPRESS,ENSG
ENSDARG00000040190	ENSDARG00000040190	QDPR	quinoid dihydropteridine reductase a [Source:ZFIN;Acc:ZDB-GENE-070705-197]	ARRAYEXPRESS,ENSG
ENSDARG00000087413	ENSDARG00000087413	bean1	brain expressed, associated with NEDD4, 1 [Source:ZFIN;Acc:ZDB-GENE-141216-52]	ARRAYEXPRESS,ENSG
ENSDARG00000028396	ENSDARG00000028396	FKBP5	FKBP prolyl isomerase 5 [Source:ZFIN;Acc:ZDB-GENE-030616-630]	ARRAYEXPRESS,ENSG
ENSDARG00000003486	ENSDARG00000003486	ppp1caa	protein phosphatase 1, catalytic subunit, alpha isozyme a [Source:ZFIN;Acc:ZDB-GENE-040516-3]	ARRAYEXPRESS,ENSG
ENSDARG00000055876	ENSDARG00000055876	MSMO1	methylsterol monooxygenase 1 [Source:ZFIN;Acc:ZDB-GENE-040426-2670]	ARRAYEXPRESS,ENSG
ENSDARG00000077297	ENSDARG00000077297	nbr1a	NBR1 autophagy cargo receptor a [Source:ZFIN;Acc:ZDB-GENE-030131-9112]	ARRAYEXPRESS,ENSG
ENSDARG00000075509	ENSDARG00000075509	PHF12	PHD finger protein 12b [Source:ZFIN;Acc:ZDB-GENE-110628-2]	ARRAYEXPRESS,ENSG
ENSDARG00000098746	ENSDARG00000098746	DHRS13	dehydrogenase/reductase (SDR family) member 13 like 1 [Source:ZFIN;Acc:ZDB-GENE-040426-1907]	ARRAYEXPRESS,ENSG
ENSDARG00000088428	ENSDARG00000088428	si:ch211-189a15.5	si:ch211-189a15.5 [Source:ZFIN;Acc:ZDB-GENE-141215-48]	ARRAYEXPRESS,ENSG
ENSDARG00000102431	ENSDARG00000102431	si:ch211-189a15.3	si:ch211-189a15.3 [Source:ZFIN;Acc:ZDB-GENE-141222-49]	ARRAYEXPRESS,ENSG
ENSDARG00000096564	ENSDARG00000096564	si:dkey-31e10.6p	si:dkey-31e10.6, pseudogene [Source:ZFIN;Acc:ZDB-GENEP-121214-97]	ARRAYEXPRESS,ENSG
ENSDARG00000053744	ENSDARG00000053744	dcdc2b	doublecortin domain containing 2B [Source:ZFIN;Acc:ZDB-GENE-051113-124]	ARRAYEXPRESS,ENSG
ENSDARG00000078567	ENSDARG00000078567	lonrf1	LON peptidase N-terminal domain and ring finger 1 [Source:ZFIN;Acc:ZDB-GENE-081104-397]	ARRAYEXPRESS,ENSG
ENSDARG00000096217	ENSDARG00000096217	si:dkey-51d8.9	si:dkey-51d8.9 [Source:ZFIN;Acc:ZDB-GENE-110914-66]	ARRAYEXPRESS,ENSG
ENSDARG00000103038	ENSDARG00000103038	pik3r3a	phosphoinositide-3-kinase, regulatory subunit 3a (gamma) [Source:ZFIN;Acc:ZDB-GENE-040426-1978]	ARRAYEXPRESS,ENSG
ENSDARG00000069286	ENSDARG00000069286	NDUFAF2	NADH:ubiquinone oxidoreductase complex assembly factor 2 [Source:ZFIN;Acc:ZDB-GENE-040808-28]	ARRAYEXPRESS,ENSG
ENSDARG00000002991	ENSDARG00000002991	cep135	centrosomal protein 135 [Source:ZFIN;Acc:ZDB-GENE-041210-325]	ARRAYEXPRESS,ENSG
ENSDARG00000052020	ENSDARG00000052020	CMTM4	CKLF-like MARVEL transmembrane domain containing 4 [Source:ZFIN;Acc:ZDB-GENE-040718-195]	ARRAYEXPRESS,ENSG
ENSDARG00000010531	ENSDARG00000010531	scamp4	secretory carrier membrane protein 4 [Source:ZFIN;Acc:ZDB-GENE-050913-40]	ARRAYEXPRESS,ENSG
ENSDARG00000042221	ENSDARG00000042221	MTHFD1L	methylenetetrahydrofolate dehydrogenase (NADP+ dependent) 1 like [Source:ZFIN;Acc:ZDB-GENE-041001-133]	ARRAYEXPRESS,ENSG
ENSDARG00000017986	ENSDARG00000017986	VPS13D	vacuolar protein sorting 13 homolog D [Source:ZFIN;Acc:ZDB-GENE-050912-1]	ARRAYEXPRESS,ENSG
ENSDARG00000103404	ENSDARG00000103404	UCHL5	ubiquitin carboxyl-terminal hydrolase L5 [Source:ZFIN;Acc:ZDB-GENE-040426-2051]	ARRAYEXPRESS,ENSG
ENSDARG00000061804	ENSDARG00000061804	NHSL3	NHS like 3 [Source:ZFIN;Acc:ZDB-GENE-060503-393]	ARRAYEXPRESS,ENSG
ENSDARG00000100540	ENSDARG00000100540	ENSDARG00000100540		ARRAYEXPRESS,ENSG
ENSDARG00000044038	ENSDARG00000044038	ZBTB2	zinc finger and BTB domain containing 2a [Source:ZFIN;Acc:ZDB-GENE-040426-726]	ARRAYEXPRESS,ENSG
ENSDARG00000079659	ENSDARG00000079659	WDR53	WD repeat domain 53 [Source:ZFIN;Acc:ZDB-GENE-131121-294]	ARRAYEXPRESS,ENSG
ENSDARG00000056079	ENSDARG00000056079	L3MBTL2	L3MBTL histone methyl-lysine binding protein 2 [Source:ZFIN;Acc:ZDB-GENE-030131-8713]	ARRAYEXPRESS,ENSG
ENSDARG00000062970	ENSDARG00000062970	NIBAN2	niban apoptosis regulator 2a [Source:ZFIN;Acc:ZDB-GENE-070112-1222]	ARRAYEXPRESS,ENSG
ENSDARG00000062269	ENSDARG00000062269	FAN1	FANCD2 and FANCI associated nuclease 1 [Source:ZFIN;Acc:ZDB-GENE-030131-6225]	ARRAYEXPRESS,ENSG
ENSDARG00000079664	ENSDARG00000079664	ddo	D-aspartate oxidase [Source:ZFIN;Acc:ZDB-GENE-080204-116]	ARRAYEXPRESS,ENSG
ENSDARG00000060539	ENSDARG00000060539	shank1	SH3 and multiple ankyrin repeat domains 1 [Source:ZFIN;Acc:ZDB-GENE-130530-691]	ARRAYEXPRESS,ENSG
ENSDARG00000034825	ENSDARG00000034825	uspl1	ubiquitin specific peptidase like 1 [Source:ZFIN;Acc:ZDB-GENE-040930-7]	ARRAYEXPRESS,ENSG
ENSDARG00000018423	ENSDARG00000018423	sulf2a	sulfatase 2a [Source:ZFIN;Acc:ZDB-GENE-040426-759]	ARRAYEXPRESS,ENSG
ENSDARG00000004635	ENSDARG00000004635	epha7	eph receptor A7 [Source:ZFIN;Acc:ZDB-GENE-030131-3745]	ARRAYEXPRESS,ENSG
ENSDARG00000055099	ENSDARG00000055099	FAM184B	family with sequence similarity 184 member B [Source:ZFIN;Acc:ZDB-GENE-090313-380]	ARRAYEXPRESS,ENSG
ENSDARG00000042956	ENSDARG00000042956	cyp2ad6	cytochrome P450, family 2, subfamily AD, polypeptide 6 [Source:ZFIN;Acc:ZDB-GENE-041001-157]	ARRAYEXPRESS,ENSG
ENSDARG00000060222	ENSDARG00000060222	SCN1B	sodium channel, voltage-gated, type I, beta a [Source:ZFIN;Acc:ZDB-GENE-060503-604]	ARRAYEXPRESS,ENSG
ENSDARG00000067670	ENSDARG00000067670	POMT1	protein-O-mannosyltransferase 1 [Source:ZFIN;Acc:ZDB-GENE-060929-966]	ARRAYEXPRESS,ENSG
ENSDARG00000054337	ENSDARG00000054337	AP1G2	adaptor related protein complex 1 subunit gamma 2 [Source:ZFIN;Acc:ZDB-GENE-030616-587]	ARRAYEXPRESS,ENSG
ENSDARG00000100944	ENSDARG00000100944	glrx2	glutaredoxin 2 [Source:ZFIN;Acc:ZDB-GENE-040718-101]	ARRAYEXPRESS,ENSG
ENSDARG00000078644	ENSDARG00000078644	spmap2	sperm microtubule associated protein 2 [Source:ZFIN;Acc:ZDB-GENE-070912-59]	ARRAYEXPRESS,ENSG
ENSDARG00000099719	ENSDARG00000099719	ENSDARG00000099719		ARRAYEXPRESS,ENSG
ENSDARG00000068194	ENSDARG00000068194	KLF9	Kruppel like factor 9 [Source:ZFIN;Acc:ZDB-GENE-060526-244]	ARRAYEXPRESS,ENSG
ENSDARG00000096818	ENSDARG00000096818	zgc:136683	zgc:136683 [Source:ZFIN;Acc:ZDB-GENE-060421-7397]	ARRAYEXPRESS,ENSG
ENSDARG00000042004	ENSDARG00000042004	NFYA	nuclear transcription factor Y, alpha [Source:ZFIN;Acc:ZDB-GENE-010501-1]	ARRAYEXPRESS,ENSG
ENSDARG00000089616	ENSDARG00000089616	coro7	coronin 7 [Source:ZFIN;Acc:ZDB-GENE-050706-137]	ARRAYEXPRESS,ENSG
ENSDARG00000090512	ENSDARG00000090512	TRIM8	tripartite motif containing 8a [Source:ZFIN;Acc:ZDB-GENE-130107-1]	ARRAYEXPRESS,ENSG
ENSDARG00000094696	ENSDARG00000094696	si:dkey-201c13.2	si:dkey-201c13.2 [Source:ZFIN;Acc:ZDB-NCRNAG-060526-1]	ARRAYEXPRESS,ENSG
ENSDARG00000100666	ENSDARG00000100666	EP300	E1A binding protein p300 a [Source:ZFIN;Acc:ZDB-GENE-080403-16]	ARRAYEXPRESS,ENSG
ENSDARG00000104225	ENSDARG00000104225	NDEL1	nudE neurodevelopment protein 1-like 1b [Source:ZFIN;Acc:ZDB-GENE-030131-5889]	ARRAYEXPRESS,ENSG
ENSDARG00000014634	ENSDARG00000014634	MBTPS1	membrane-bound transcription factor peptidase, site 1 [Source:ZFIN;Acc:ZDB-GENE-030131-4909]	ARRAYEXPRESS,ENSG
