## Supplementary material for "Apelin signaling controls neuroendocrine homeostasis via Atoh8-dependent transcriptional regulation": TableS15

Enrichment FDR	nGenes	Pathway Genes	Fold Enrichment	Pathway	URL	Genes
0.026615885211175	6	295	8.06975914362177	GO:0006511 Ubiquitin-dependent protein catabolic process	https://amigo.geneontology.org/amigo/term/GO:0006511	psmc4 pcnp rbbp6 fbxo44.9 fbxo44.3 uchl5
0.026615885211175	6	303	7.85669619593538	GO:0019941 Modification-dependent protein catabolic process	https://amigo.geneontology.org/amigo/term/GO:0019941	psmc4 pcnp rbbp6 fbxo44.9 fbxo44.3 uchl5
0.026615885211175	6	305	7.80517687661777	GO:0043632 Modification-dependent macromolecule catabolic process	https://amigo.geneontology.org/amigo/term/GO:0043632	psmc4 pcnp rbbp6 fbxo44.9 fbxo44.3 uchl5
0.028201819467886	2	8	99.1907894736842	GO:0006516 Glycoprotein catabolic process	https://amigo.geneontology.org/amigo/term/GO:0006516	fbxo44.9 fbxo44.3
0.0361410657913293	2	10	79.3526315789474	GO:0002063 Chondrocyte development	https://amigo.geneontology.org/amigo/term/GO:0002063	rflnb sulf2a
0.0399752089284761	8	741	4.28354286526032	GO:0006508 Proteolysis	https://amigo.geneontology.org/amigo/term/GO:0006508	psmc4 pcnp rbbp6 fbxo44.9 fbxo44.3 mbtps1 dnpep uchl5
0.0399752089284761	7	561	4.95069893986303	GO:0009057 Macromolecule catabolic process	https://amigo.geneontology.org/amigo/term/GO:0009057	psmc4 pcnp rbbp6 smg1 fbxo44.9 fbxo44.3 uchl5
0.0399752089284761	6	403	5.90714378999608	GO:0030163 Protein catabolic process	https://amigo.geneontology.org/amigo/term/GO:0030163	psmc4 pcnp rbbp6 fbxo44.9 fbxo44.3 uchl5
0.0399752089284761	6	378	6.29782790309106	GO:0051603 Proteolysis involved in protein catabolic process	https://amigo.geneontology.org/amigo/term/GO:0051603	psmc4 pcnp rbbp6 fbxo44.9 fbxo44.3 uchl5
0.0510086088828518	23	4670	1.95407979262932	GO:0043170 Macromolecule metabolic process	https://amigo.geneontology.org/amigo/term/GO:0043170	sulf2a psmc4 fkbp5 trit1 pcnp rbbp6 nfya smg1 l3mbtl2 pomt1 h2ax1 kat7a fbxo44.9 poldip2 uchl5 fbxo44.3 ppp1caa mbtps1 dnpep elob u2surp hspa8 taf15
0.0510086088828518	2	17	46.6780185758514	GO:0046883 Regulation of hormone secretion	https://amigo.geneontology.org/amigo/term/GO:0046883	scg5
0.0584938457184264	4	178	8.91602602010645	GO:0043161 Proteasome-mediated ubiquitin-dependent protein catabolic process	https://amigo.geneontology.org/amigo/term/GO:0043161	psmc4 pcnp fbxo44.9 fbxo44.3
0.0643533467214386	9	1051	3.39759126646302	GO:0009056 Catabolic process	https://amigo.geneontology.org/amigo/term/GO:0009056	psmc4 pcnp rbbp6 smg1 fbxo44.9 nbr1a ddo fbxo44.3 uchl5
0.0793755740636413	2	28	28.3402255639098	GO:0002062 Chondrocyte differentiation	https://amigo.geneontology.org/amigo/term/GO:0002062	rflnb sulf2a
0.0793755740636413	4	213	7.45095132196689	GO:0009100 Glycoprotein metabolic process	https://amigo.geneontology.org/amigo/term/GO:0009100	sulf2a pomt1 fbxo44.9 fbxo44.3
0.0793755740636413	2	26	30.5202429149798	GO:0009914 Hormone transport	https://amigo.geneontology.org/amigo/term/GO:0009914	scg5
0.0793755740636413	12	1863	2.55564030850072	GO:0019538 Protein metabolic process	https://amigo.geneontology.org/amigo/term/GO:0019538	sulf2a psmc4 fkbp5 pcnp rbbp6 pomt1 fbxo44.9 uchl5 fbxo44.3 mbtps1 dnpep hspa8
0.0793755740636413	22	4684	1.86353319250303	GO:0044237 Cellular metabolic process	https://amigo.geneontology.org/amigo/term/GO:0044237	sulf2a fkbp5 trit1 nfya mthfd1l cyp2ad6 smg1 l3mbtl2 pomt1 h2ax1 kat7a nbr1a abhd15a ddo poldip2 pik3r3a ppp1caa elob u2surp hspa8 taf15 klf9
0.0793755740636413	2	25	31.7410526315789	GO:0046879 Hormone secretion	https://amigo.geneontology.org/amigo/term/GO:0046879	scg5
0.0865985007697951	4	228	6.96075715604801	GO:0010498 Proteasomal protein catabolic process	https://amigo.geneontology.org/amigo/term/GO:0010498	psmc4 pcnp fbxo44.9 fbxo44.3
0.0872469278931749	1	2	198.381578947368	GO:0003147 Neural crest cell migration involved in heart formation	https://amigo.geneontology.org/amigo/term/GO:0003147	glrx2
0.0872469278931749	4	237	6.69642460581834	GO:0007169 Cell surface receptor protein tyrosine kinase signaling pathway	https://amigo.geneontology.org/amigo/term/GO:0007169	epha7 sulf2a vegfba pik3r3a
0.0872469278931749	1	2	198.381578947368	GO:0010738 Regulation of protein kinase a signaling	https://amigo.geneontology.org/amigo/term/GO:0010738	akap12a
0.0872469278931749	1	2	198.381578947368	GO:0010739 Positive regulation of protein kinase a signaling	https://amigo.geneontology.org/amigo/term/GO:0010739	akap12a
0.0872469278931749	1	2	198.381578947368	GO:0014846 Esophagus smooth muscle contraction	https://amigo.geneontology.org/amigo/term/GO:0014846	sulf2a
0.0872469278931749	2	43	18.4541003671971	GO:0031146 Scf-dependent proteasomal ubiquitin-dependent protein catabolic process	https://amigo.geneontology.org/amigo/term/GO:0031146	fbxo44.9 fbxo44.3
0.0872469278931749	1	2	198.381578947368	GO:0032331 Negative regulation of chondrocyte differentiation	https://amigo.geneontology.org/amigo/term/GO:0032331	rflnb
0.0872469278931749	18	3690	1.93543003851091	GO:0032502 Developmental process	https://amigo.geneontology.org/amigo/term/GO:0032502	epha7 scin sulf2a mpz nhsl3 spmap2 vegfba rflnb psmc4 fbxo44.9 fbxo44.3 ap1g2 ppp1caa mbtps1 dcdc2b klf9 glrx2 uchl5
0.0872469278931749	1	2	198.381578947368	GO:0035630 Bone mineralization involved in bone maturation	https://amigo.geneontology.org/amigo/term/GO:0035630	rflnb
0.0872469278931749	1	2	198.381578947368	GO:0035860 Glial cell-derived neurotrophic factor receptor signaling pathway	https://amigo.geneontology.org/amigo/term/GO:0035860	sulf2a
0.0872469278931749	3	132	9.01734449760766	GO:0051216 Cartilage development	https://amigo.geneontology.org/amigo/term/GO:0051216	rflnb sulf2a mbtps1
0.0872469278931749	2	43	18.4541003671971	GO:0060348 Bone development	https://amigo.geneontology.org/amigo/term/GO:0060348	rflnb sulf2a
0.0872469278931749	1	2	198.381578947368	GO:0061037 Negative regulation of cartilage development	https://amigo.geneontology.org/amigo/term/GO:0061037	rflnb
0.0872469278931749	1	2	198.381578947368	GO:0061182 Negative regulation of chondrocyte development	https://amigo.geneontology.org/amigo/term/GO:0061182	rflnb
0.0872469278931749	1	2	198.381578947368	GO:0061307 Cardiac neural crest cell differentiation involved in heart development	https://amigo.geneontology.org/amigo/term/GO:0061307	glrx2
0.0872469278931749	1	2	198.381578947368	GO:0061308 Cardiac neural crest cell development involved in heart development	https://amigo.geneontology.org/amigo/term/GO:0061308	glrx2
0.0872469278931749	3	140	8.50206766917293	GO:0061448 Connective tissue development	https://amigo.geneontology.org/amigo/term/GO:0061448	rflnb sulf2a mbtps1
0.0872469278931749	1	2	198.381578947368	GO:0072592 Oxygen metabolic process	https://amigo.geneontology.org/amigo/term/GO:0072592	klf9
0.0872469278931749	1	2	198.381578947368	GO:1900157 Regulation of bone mineralization involved in bone maturation	https://amigo.geneontology.org/amigo/term/GO:1900157	rflnb
0.0872469278931749	1	2	198.381578947368	GO:1900158 Negative regulation of bone mineralization involved in bone maturation	https://amigo.geneontology.org/amigo/term/GO:1900158	rflnb
0.101979455576431	1	3	132.254385964912	GO:0006533 Aspartate catabolic process	https://amigo.geneontology.org/amigo/term/GO:0006533	ddo
0.101979455576431	1	3	132.254385964912	GO:0019478 D-amino acid catabolic process	https://amigo.geneontology.org/amigo/term/GO:0019478	ddo
0.101979455576431	1	3	132.254385964912	GO:0030279 Negative regulation of ossification	https://amigo.geneontology.org/amigo/term/GO:0030279	rflnb
0.101979455576431	1	3	132.254385964912	GO:0030502 Negative regulation of bone mineralization	https://amigo.geneontology.org/amigo/term/GO:0030502	rflnb
0.101979455576431	1	3	132.254385964912	GO:0043931 Ossification involved in bone maturation	https://amigo.geneontology.org/amigo/term/GO:0043931	rflnb
0.101979455576431	1	3	132.254385964912	GO:0046416 D-amino acid metabolic process	https://amigo.geneontology.org/amigo/term/GO:0046416	ddo
0.101979455576431	1	3	132.254385964912	GO:0070168 Negative regulation of biomineral tissue development	https://amigo.geneontology.org/amigo/term/GO:0070168	rflnb
0.101979455576431	1	3	132.254385964912	GO:0070977 Bone maturation	https://amigo.geneontology.org/amigo/term/GO:0070977	rflnb
0.103344944507774	8	1141	2.78186263204022	GO:0006950 Response to stress	https://amigo.geneontology.org/amigo/term/GO:0006950	armt1 fbxo44.9 trafd1 vegfba poldip2 glrx2 fbxo44.3 h2ax1
0.103344944507774	2	53	14.9721946375372	GO:0036503 Erad pathway	https://amigo.geneontology.org/amigo/term/GO:0036503	fbxo44.9 fbxo44.3
0.116403117445843	1	4	99.1907894736842	GO:0002551 Mast cell chemotaxis	https://amigo.geneontology.org/amigo/term/GO:0002551	vegfba
0.116403117445843	1	4	99.1907894736842	GO:0060753 Regulation of mast cell chemotaxis	https://amigo.geneontology.org/amigo/term/GO:0060753	vegfba
0.116403117445843	1	4	99.1907894736842	GO:0060754 Positive regulation of mast cell chemotaxis	https://amigo.geneontology.org/amigo/term/GO:0060754	vegfba
0.116403117445843	1	4	99.1907894736842	GO:0061181 Regulation of chondrocyte development	https://amigo.geneontology.org/amigo/term/GO:0061181	rflnb
0.116403117445843	1	4	99.1907894736842	GO:0070987 Error-free translesion synthesis	https://amigo.geneontology.org/amigo/term/GO:0070987	poldip2
0.116403117445843	1	4	99.1907894736842	GO:0097531 Mast cell migration	https://amigo.geneontology.org/amigo/term/GO:0097531	vegfba
0.11865429640902	2	61	13.0086281276963	GO:0071695 Anatomical structure maturation	https://amigo.geneontology.org/amigo/term/GO:0071695	rflnb klf9
0.120639693313141	4	357	4.44552557865251	GO:0006325 Chromatin organization	https://amigo.geneontology.org/amigo/term/GO:0006325	h2ax1 l3mbtl2 setd1a kat7a
0.120639693313141	1	5	79.3526315789474	GO:0006531 Aspartate metabolic process	https://amigo.geneontology.org/amigo/term/GO:0006531	ddo
0.120639693313141	10	1750	2.26721804511278	GO:0009653 Anatomical structure morphogenesis	https://amigo.geneontology.org/amigo/term/GO:0009653	epha7 vegfba rflnb psmc4 fbxo44.9 fbxo44.3 ap1g2 ppp1caa dcdc2b glrx2
0.120639693313141	1	5	79.3526315789474	GO:0010573 Vascular endothelial growth factor production	https://amigo.geneontology.org/amigo/term/GO:0010573	sulf2a
0.120639693313141	1	5	79.3526315789474	GO:0010574 Regulation of vascular endothelial growth factor production	https://amigo.geneontology.org/amigo/term/GO:0010574	sulf2a
0.120639693313141	1	5	79.3526315789474	GO:0010575 Positive regulation of vascular endothelial growth factor production	https://amigo.geneontology.org/amigo/term/GO:0010575	sulf2a
0.120639693313141	1	5	79.3526315789474	GO:0014831 Gastro-intestinal system smooth muscle contraction	https://amigo.geneontology.org/amigo/term/GO:0014831	sulf2a
0.120639693313141	2	68	11.6695046439628	GO:0021700 Developmental maturation	https://amigo.geneontology.org/amigo/term/GO:0021700	rflnb klf9
0.120639693313141	5	534	3.71501084171102	GO:0033554 Cellular response to stress	https://amigo.geneontology.org/amigo/term/GO:0033554	armt1 fbxo44.9 poldip2 glrx2 fbxo44.3
0.120639693313141	1	5	79.3526315789474	GO:0043649 Dicarboxylic acid catabolic process	https://amigo.geneontology.org/amigo/term/GO:0043649	ddo
0.120639693313141	1	5	79.3526315789474	GO:0090036 Regulation of protein kinase c signaling	https://amigo.geneontology.org/amigo/term/GO:0090036	akap12a
0.120639693313141	2	67	11.8436763550668	GO:1903530 Regulation of secretion by cell	https://amigo.geneontology.org/amigo/term/GO:1903530	scg5
0.129094178141263	2	71	11.1764269829503	GO:0051046 Regulation of secretion	https://amigo.geneontology.org/amigo/term/GO:0051046	scg5
0.129892379424825	16	3544	1.79125579184983	GO:0048856 Anatomical structure development	https://amigo.geneontology.org/amigo/term/GO:0048856	epha7 scin sulf2a mpz vegfba rflnb psmc4 fbxo44.9 fbxo44.3 ap1g2 ppp1caa mbtps1 dcdc2b klf9 glrx2 uchl5
0.135466524774734	1	6	66.1271929824561	GO:0045824 Negative regulation of innate immune response	https://amigo.geneontology.org/amigo/term/GO:0045824	trafd1
0.138061828094078	3	207	5.75019069412662	GO:1901698 Response to nitrogen compound	https://amigo.geneontology.org/amigo/term/GO:1901698	fbxo44.9 pik3r3a fbxo44.3
0.139584873312482	4	382	4.15458804078258	GO:0007167 Enzyme-linked receptor protein signaling pathway	https://amigo.geneontology.org/amigo/term/GO:0007167	epha7 sulf2a vegfba pik3r3a
0.14296544796456	1	7	56.6804511278195	GO:0002832 Negative regulation of response to biotic stimulus	https://amigo.geneontology.org/amigo/term/GO:0002832	trafd1
0.14296544796456	2	78	10.1734143049933	GO:0010817 Regulation of hormone levels	https://amigo.geneontology.org/amigo/term/GO:0010817	scg5
0.14296544796456	1	7	56.6804511278195	GO:0035999 Tetrahydrofolate interconversion	https://amigo.geneontology.org/amigo/term/GO:0035999	mthfd1l
0.14296544796456	1	7	56.6804511278195	GO:0048799 Animal organ maturation	https://amigo.geneontology.org/amigo/term/GO:0048799	rflnb
0.14296544796456	18	4266	1.67410615145459	GO:0050896 Response to stimulus	https://amigo.geneontology.org/amigo/term/GO:0050896	epha7 sulf2a rcan3 cyp2ad6 armt1 nlrc11 fbxo44.9 trafd1 vegfba akap12a poldip2 glrx2 pik3r3a fbxo44.3 scg5 dcdc2b h2ax1
0.14296544796456	1	7	56.6804511278195	GO:0070528 Protein kinase c signaling	https://amigo.geneontology.org/amigo/term/GO:0070528	akap12a
0.152026598348089	16	3663	1.73306320674742	GO:0051716 Cellular response to stimulus	https://amigo.geneontology.org/amigo/term/GO:0051716	epha7 sulf2a rcan3 cyp2ad6 armt1 nlrc11 fbxo44.9 vegfba akap12a poldip2 glrx2 pik3r3a fbxo44.3 scg5 dcdc2b
0.156303623493301	2	86	9.22705018359853	GO:0042063 Gliogenesis	https://amigo.geneontology.org/amigo/term/GO:0042063	sulf2a glrx2
0.156303623493301	1	8	49.5953947368421	GO:0050777 Negative regulation of immune response	https://amigo.geneontology.org/amigo/term/GO:0050777	trafd1
0.157822168893987	2	87	9.12099213551119	GO:0034976 Response to endoplasmic reticulum stress	https://amigo.geneontology.org/amigo/term/GO:0034976	fbxo44.9 fbxo44.3
0.159335500985218	2	88	9.01734449760765	GO:0007218 Neuropeptide signaling pathway	https://amigo.geneontology.org/amigo/term/GO:0007218	scg5
0.163775229197009	1	9	44.0847953216374	GO:0002690 Positive regulation of leukocyte chemotaxis	https://amigo.geneontology.org/amigo/term/GO:0002690	vegfba
0.163775229197009	1	9	44.0847953216374	GO:0006896 Golgi to vacuole transport	https://amigo.geneontology.org/amigo/term/GO:0006896	ap1g2
0.163775229197009	1	9	44.0847953216374	GO:0046653 Tetrahydrofolate metabolic process	https://amigo.geneontology.org/amigo/term/GO:0046653	mthfd1l
0.163775229197009	1	9	44.0847953216374	GO:0170044 Non-proteinogenic amino acid catabolic process	https://amigo.geneontology.org/amigo/term/GO:0170044	ddo
0.16501163403382	8	1382	2.29674765785665	GO:0007399 Nervous system development	https://amigo.geneontology.org/amigo/term/GO:0007399	epha7 scin mpz sulf2a ap1g2 dcdc2b vegfba glrx2
0.165673142728096	1	10	39.6763157894737	GO:0019985 Translesion synthesis	https://amigo.geneontology.org/amigo/term/GO:0019985	poldip2
0.165673142728096	2	97	8.18068366793272	GO:0023061 Signal release	https://amigo.geneontology.org/amigo/term/GO:0023061	scg5
0.165673142728096	1	10	39.6763157894737	GO:0032836 Glomerular basement membrane development	https://amigo.geneontology.org/amigo/term/GO:0032836	sulf2a
0.165673142728096	1	10	39.6763157894737	GO:0050926 Regulation of positive chemotaxis	https://amigo.geneontology.org/amigo/term/GO:0050926	vegfba
0.165673142728096	1	10	39.6763157894737	GO:0050927 Positive regulation of positive chemotaxis	https://amigo.geneontology.org/amigo/term/GO:0050927	vegfba
0.165673142728096	1	10	39.6763157894737	GO:0050930 Induction of positive chemotaxis	https://amigo.geneontology.org/amigo/term/GO:0050930	vegfba
0.165673142728096	1	10	39.6763157894737	GO:0060384 Innervation	https://amigo.geneontology.org/amigo/term/GO:0060384	sulf2a
0.165673142728096	1	10	39.6763157894737	GO:0061300 Cerebellum vasculature development	https://amigo.geneontology.org/amigo/term/GO:0061300	vegfba
0.174225187820322	1	11	36.0693779904306	GO:0008347 Glial cell migration	https://amigo.geneontology.org/amigo/term/GO:0008347	glrx2
0.174225187820322	1	11	36.0693779904306	GO:0010737 Protein kinase a signaling	https://amigo.geneontology.org/amigo/term/GO:0010737	akap12a
0.174225187820322	1	11	36.0693779904306	GO:0030201 Heparan sulfate proteoglycan metabolic process	https://amigo.geneontology.org/amigo/term/GO:0030201	sulf2a
0.174225187820322	1	11	36.0693779904306	GO:0040037 Negative regulation of fibroblast growth factor receptor signaling pathway	https://amigo.geneontology.org/amigo/term/GO:0040037	sulf2a
0.176022694750101	3	266	4.47477245745944	GO:0001501 Skeletal system development	https://amigo.geneontology.org/amigo/term/GO:0001501	rflnb sulf2a mbtps1
0.176022694750101	1	12	33.0635964912281	GO:0001938 Positive regulation of endothelial cell proliferation	https://amigo.geneontology.org/amigo/term/GO:0001938	vegfba
0.176022694750101	1	12	33.0635964912281	GO:0006301 Postreplication repair	https://amigo.geneontology.org/amigo/term/GO:0006301	poldip2
0.176022694750101	1	12	33.0635964912281	GO:0006760 Folic acid-containing compound metabolic process	https://amigo.geneontology.org/amigo/term/GO:0006760	mthfd1l
0.176022694750101	1	12	33.0635964912281	GO:0009068 Aspartate family amino acid catabolic process	https://amigo.geneontology.org/amigo/term/GO:0009068	ddo
0.176022694750101	1	12	33.0635964912281	GO:0010669 Epithelial structure maintenance	https://amigo.geneontology.org/amigo/term/GO:0010669	sulf2a
0.176022694750101	1	12	33.0635964912281	GO:0060974 Cell migration involved in heart formation	https://amigo.geneontology.org/amigo/term/GO:0060974	glrx2
0.176022694750101	2	103	7.70413898824732	GO:1901136 Carbohydrate derivative catabolic process	https://amigo.geneontology.org/amigo/term/GO:1901136	fbxo44.9 fbxo44.3
0.187054139406577	1	13	30.5202429149798	GO:0032474 Otolith morphogenesis	https://amigo.geneontology.org/amigo/term/GO:0032474	dcdc2b
0.187054139406577	1	13	30.5202429149798	GO:0038084 Vascular endothelial growth factor signaling pathway	https://amigo.geneontology.org/amigo/term/GO:0038084	vegfba
0.187999839178616	1	14	28.3402255639098	GO:0000731 Dna synthesis involved in dna repair	https://amigo.geneontology.org/amigo/term/GO:0000731	poldip2
0.187999839178616	1	14	28.3402255639098	GO:0001936 Regulation of endothelial cell proliferation	https://amigo.geneontology.org/amigo/term/GO:0001936	vegfba
0.187999839178616	2	116	6.84074410163339	GO:0006457 Protein folding	https://amigo.geneontology.org/amigo/term/GO:0006457	fkbp5 hspa8
0.187999839178616	1	14	28.3402255639098	GO:0007099 Centriole replication	https://amigo.geneontology.org/amigo/term/GO:0007099	cep135
0.187999839178616	1	14	28.3402255639098	GO:0035268 Protein mannosylation	https://amigo.geneontology.org/amigo/term/GO:0035268	pomt1
0.187999839178616	1	14	28.3402255639098	GO:0035269 Protein o-linked mannosylation	https://amigo.geneontology.org/amigo/term/GO:0035269	pomt1
0.187999839178616	1	14	28.3402255639098	GO:0097502 Mannosylation	https://amigo.geneontology.org/amigo/term/GO:0097502	pomt1
0.187999839178616	1	14	28.3402255639098	GO:0098534 Centriole assembly	https://amigo.geneontology.org/amigo/term/GO:0098534	cep135
0.197650464266779	1	15	26.4508771929825	GO:0021514 Ventral spinal cord interneuron differentiation	https://amigo.geneontology.org/amigo/term/GO:0021514	sulf2a
0.197650464266779	1	15	26.4508771929825	GO:0050679 Positive regulation of epithelial cell proliferation	https://amigo.geneontology.org/amigo/term/GO:0050679	vegfba
