## Supplementary material for "Apelin signaling controls neuroendocrine homeostasis via Atoh8-dependent transcriptional regulation": TableS16

### Sheet: Intersections
Trunk independent ∩ Brain independent ∩ Eye independent	Trunk independent ∩ Brain independent	Trunk independent ∩ Eye independent	Trunk independent	Brain independent	Brain independent ∩ Eye independent	Eye independent
ENSDARG00000026801	ENSDARG00000090873	ENSDARG00000075521	ENSDARG00000039453	ENSDARG00000104890	ENSDARG00000004452	ENSDARG00000070955
ENSDARG00000003035	ENSDARG00000071501	ENSDARG00000061890	ENSDARG00000037514	ENSDARG00000034344	ENSDARG00000068701	ENSDARG00000038166
ENSDARG00000003429	ENSDARG00000078652	ENSDARG00000020298	ENSDARG00000088124	ENSDARG00000103324	ENSDARG00000052957	ENSDARG00000104961
ENSDARG00000037555	ENSDARG00000090543	ENSDARG00000015524	ENSDARG00000043960	ENSDARG00000096896	ENSDARG00000034424	ENSDARG00000007465
ENSDARG00000054597	ENSDARG00000060012	ENSDARG00000063330	ENSDARG00000103480	ENSDARG00000105344	ENSDARG00000096946	ENSDARG00000039273
ENSDARG00000099257	ENSDARG00000105433	ENSDARG00000060034	ENSDARG00000031015	ENSDARG00000007480	ENSDARG00000070721	ENSDARG00000103716
ENSDARG00000074806	ENSDARG00000041060	ENSDARG00000088423	ENSDARG00000091602	ENSDARG00000075819	ENSDARG00000063457	ENSDARG00000096398
ENSDARG00000052623	ENSDARG00000086703	ENSDARG00000117468	ENSDARG00000031683	ENSDARG00000070029	ENSDARG00000011498	ENSDARG00000105392
ENSDARG00000090468	ENSDARG00000056369	ENSDARG00000101479	ENSDARG00000074275	ENSDARG00000013926	ENSDARG00000020857	ENSDARG00000079463
ENSDARG00000058730	ENSDARG00000077228	ENSDARG00000025577	ENSDARG00000019521	ENSDARG00000059923	ENSDARG00000078251	ENSDARG00000094489
ENSDARG00000034307	ENSDARG00000008457	ENSDARG00000109648	ENSDARG00000054543	ENSDARG00000018061	ENSDARG00000097431	ENSDARG00000008398
ENSDARG00000036878	ENSDARG00000079497	ENSDARG00000100515	ENSDARG00000058692	ENSDARG00000090338	ENSDARG00000028163	ENSDARG00000054288
ENSDARG00000112644	ENSDARG00000042527	ENSDARG00000013522	ENSDARG00000041689	ENSDARG00000101629	ENSDARG00000018871	ENSDARG00000091669
ENSDARG00000060683	ENSDARG00000104085	ENSDARG00000091234	ENSDARG00000056210	ENSDARG00000104654	ENSDARG00000106267	ENSDARG00000109968
ENSDARG00000099281	ENSDARG00000020258	ENSDARG00000038805	ENSDARG00000030262	ENSDARG00000075126	ENSDARG00000102728	ENSDARG00000117541
ENSDARG00000075441	ENSDARG00000077946	ENSDARG00000087518	ENSDARG00000099031	ENSDARG00000017542	ENSDARG00000076745	ENSDARG00000067995
ENSDARG00000067976	ENSDARG00000039579	ENSDARG00000020133	ENSDARG00000004954	ENSDARG00000043443	ENSDARG00000101362	ENSDARG00000029841
ENSDARG00000009868		ENSDARG00000069790	ENSDARG00000023062	ENSDARG00000098684	ENSDARG00000060678	ENSDARG00000068227
ENSDARG00000037059		ENSDARG00000038429	ENSDARG00000104924	ENSDARG00000017905	ENSDARG00000009764	ENSDARG00000057108
ENSDARG00000054619		ENSDARG00000116660	ENSDARG00000071460	ENSDARG00000096304	ENSDARG00000060149	ENSDARG00000042660
ENSDARG00000006791		ENSDARG00000035185	ENSDARG00000098415	ENSDARG00000010186	ENSDARG00000033231	ENSDARG00000077620
ENSDARG00000062674		ENSDARG00000093124	ENSDARG00000059432	ENSDARG00000075301	ENSDARG00000057426	ENSDARG00000074908
ENSDARG00000114451		ENSDARG00000101956	ENSDARG00000088739	ENSDARG00000101407	ENSDARG00000039455	ENSDARG00000104795
ENSDARG00000103947		ENSDARG00000074480	ENSDARG00000007825	ENSDARG00000018698	ENSDARG00000071361	ENSDARG00000040946
ENSDARG00000079631		ENSDARG00000033009	ENSDARG00000075884	ENSDARG00000017884	ENSDARG00000078132	ENSDARG00000096898
ENSDARG00000017047		ENSDARG00000099506	ENSDARG00000106298	ENSDARG00000056797	ENSDARG00000079024	ENSDARG00000104883
ENSDARG00000062971		ENSDARG00000058716	ENSDARG00000058349	ENSDARG00000033355	ENSDARG00000013250	ENSDARG00000074808
ENSDARG00000095949		ENSDARG00000045159	ENSDARG00000100086	ENSDARG00000052396	ENSDARG00000104027	ENSDARG00000110967
ENSDARG00000037057		ENSDARG00000037392	ENSDARG00000102471	ENSDARG00000056651	ENSDARG00000056559	ENSDARG00000101890
ENSDARG00000055751		ENSDARG00000100020	ENSDARG00000086337	ENSDARG00000098320	ENSDARG00000110581	ENSDARG00000104110
ENSDARG00000088444		ENSDARG00000090352	ENSDARG00000068401	ENSDARG00000071833	ENSDARG00000040177	ENSDARG00000067997
ENSDARG00000105096		ENSDARG00000077300	ENSDARG00000021895	ENSDARG00000027355	ENSDARG00000029695	ENSDARG00000002986
ENSDARG00000002344		ENSDARG00000037421	ENSDARG00000116942	ENSDARG00000025504	ENSDARG00000010385	ENSDARG00000029019
ENSDARG00000043404		ENSDARG00000090600	ENSDARG00000008075	ENSDARG00000057007	ENSDARG00000010042	ENSDARG00000079241
ENSDARG00000054606		ENSDARG00000079922	ENSDARG00000023484	ENSDARG00000031150	ENSDARG00000101992	ENSDARG00000097929
ENSDARG00000006691		ENSDARG00000069373	ENSDARG00000097572	ENSDARG00000004721	ENSDARG00000071025	ENSDARG00000090900
ENSDARG00000045360		ENSDARG00000025465	ENSDARG00000062156	ENSDARG00000099376	ENSDARG00000076585	ENSDARG00000097953
ENSDARG00000002956		ENSDARG00000077012	ENSDARG00000052465	ENSDARG00000078016	ENSDARG00000070954	ENSDARG00000056680
ENSDARG00000091187		ENSDARG00000090783	ENSDARG00000017500	ENSDARG00000005526	ENSDARG00000058102	ENSDARG00000018069
ENSDARG00000031293		ENSDARG00000030367	ENSDARG00000060319	ENSDARG00000078059	ENSDARG00000035882	ENSDARG00000063177
ENSDARG00000005989		ENSDARG00000043802	ENSDARG00000113525	ENSDARG00000097039	ENSDARG00000101687	ENSDARG00000070100
ENSDARG00000061017		ENSDARG00000077308	ENSDARG00000103556	ENSDARG00000079791	ENSDARG00000040248	ENSDARG00000058325
ENSDARG00000071491		ENSDARG00000102398	ENSDARG00000088040	ENSDARG00000052536	ENSDARG00000092082	ENSDARG00000103670
ENSDARG00000013082		ENSDARG00000059093	ENSDARG00000101185	ENSDARG00000115282	ENSDARG00000040485	ENSDARG00000105863
ENSDARG00000089302		ENSDARG00000099606	ENSDARG00000111069	ENSDARG00000096917	ENSDARG00000012572	ENSDARG00000087176
ENSDARG00000073786		ENSDARG00000067794	ENSDARG00000075666	ENSDARG00000096519	ENSDARG00000040864	ENSDARG00000045219
ENSDARG00000057789		ENSDARG00000099742	ENSDARG00000055868	ENSDARG00000069829	ENSDARG00000095603	ENSDARG00000020114
ENSDARG00000071733		ENSDARG00000104635	ENSDARG00000026052	ENSDARG00000012881	ENSDARG00000057206	ENSDARG00000058160
ENSDARG00000045355		ENSDARG00000061013	ENSDARG00000088641	ENSDARG00000043589	ENSDARG00000002220	ENSDARG00000100952
ENSDARG00000096863		ENSDARG00000042188	ENSDARG00000073688	ENSDARG00000035389	ENSDARG00000101693	ENSDARG00000071429
ENSDARG00000116524		ENSDARG00000086418	ENSDARG00000057151	ENSDARG00000101733	ENSDARG00000041581	ENSDARG00000099101
ENSDARG00000037423		ENSDARG00000071036	ENSDARG00000115015	ENSDARG00000101828	ENSDARG00000054447	ENSDARG00000014230
ENSDARG00000061020		ENSDARG00000019651	ENSDARG00000023645	ENSDARG00000061736	ENSDARG00000055223	ENSDARG00000055854
ENSDARG00000003167			ENSDARG00000067850	ENSDARG00000001859	ENSDARG00000073893	ENSDARG00000101482
ENSDARG00000011312			ENSDARG00000069114	ENSDARG00000070726		ENSDARG00000093964
ENSDARG00000057805			ENSDARG00000007377	ENSDARG00000099197		ENSDARG00000092583
ENSDARG00000102566			ENSDARG00000099222	ENSDARG00000067848		ENSDARG00000100227
ENSDARG00000101332			ENSDARG00000002172	ENSDARG00000041802		ENSDARG00000045999
ENSDARG00000033099			ENSDARG00000106630	ENSDARG00000035390		ENSDARG00000096280
ENSDARG00000069735			ENSDARG00000033227	ENSDARG00000090945		ENSDARG00000093449
ENSDARG00000056270			ENSDARG00000011770	ENSDARG00000079015		ENSDARG00000102704
ENSDARG00000024540			ENSDARG00000071656	ENSDARG00000099824		ENSDARG00000100303
ENSDARG00000097721			ENSDARG00000060551	ENSDARG00000104573		ENSDARG00000060877
ENSDARG00000069734			ENSDARG00000017780	ENSDARG00000105470		ENSDARG00000076547
ENSDARG00000004898			ENSDARG00000062427	ENSDARG00000102558		ENSDARG00000045156
ENSDARG00000020482			ENSDARG00000033544	ENSDARG00000075980		ENSDARG00000043697
ENSDARG00000095801			ENSDARG00000077799	ENSDARG00000078770		ENSDARG00000052039
ENSDARG00000070057			ENSDARG00000004051	ENSDARG00000012829		ENSDARG00000076958
ENSDARG00000110103			ENSDARG00000052656	ENSDARG00000094753		ENSDARG00000117543
ENSDARG00000069484			ENSDARG00000005394	ENSDARG00000110885		ENSDARG00000045006
ENSDARG00000062943			ENSDARG00000016868	ENSDARG00000098911		ENSDARG00000087597
ENSDARG00000067613			ENSDARG00000014329	ENSDARG00000045144		ENSDARG00000074217
ENSDARG00000087452			ENSDARG00000023028	ENSDARG00000059997		ENSDARG00000114108
ENSDARG00000098036			ENSDARG00000077264	ENSDARG00000055276		ENSDARG00000094466
ENSDARG00000097453			ENSDARG00000116076	ENSDARG00000031976		ENSDARG00000062267
ENSDARG00000001879			ENSDARG00000116221	ENSDARG00000094428		ENSDARG00000026236
ENSDARG00000055290			ENSDARG00000055889	ENSDARG00000096810		ENSDARG00000103225
ENSDARG00000092569			ENSDARG00000045383	ENSDARG00000056511		ENSDARG00000021913
ENSDARG00000075245			ENSDARG00000095590	ENSDARG00000095553		ENSDARG00000002339
ENSDARG00000074451			ENSDARG00000078475	ENSDARG00000095825		ENSDARG00000079752
ENSDARG00000034528			ENSDARG00000029177	ENSDARG00000053254		ENSDARG00000089362
ENSDARG00000095820			ENSDARG00000040926	ENSDARG00000093584		ENSDARG00000099449
ENSDARG00000059658			ENSDARG00000033587	ENSDARG00000093997		ENSDARG00000069037
			ENSDARG00000053186	ENSDARG00000042872		ENSDARG00000000489
			ENSDARG00000076701	ENSDARG00000094010		ENSDARG00000042811
			ENSDARG00000044532	ENSDARG00000070798		ENSDARG00000030411
			ENSDARG00000069142	ENSDARG00000096091		ENSDARG00000117533
			ENSDARG00000042138	ENSDARG00000097011		ENSDARG00000068398
			ENSDARG00000028393	ENSDARG00000061789		ENSDARG00000076848
			ENSDARG00000105266	ENSDARG00000028213		ENSDARG00000091906
			ENSDARG00000086848	ENSDARG00000097247		ENSDARG00000039682
			ENSDARG00000036359	ENSDARG00000058358		ENSDARG00000011072
			ENSDARG00000096603	ENSDARG00000076945		ENSDARG00000098326
			ENSDARG00000098115	ENSDARG00000071868		ENSDARG00000059657
			ENSDARG00000022232	ENSDARG00000045708		ENSDARG00000014976
			ENSDARG00000015970	ENSDARG00000028521		ENSDARG00000095962
			ENSDARG00000032039	ENSDARG00000114349		ENSDARG00000114992
			ENSDARG00000019644	ENSDARG00000079654		ENSDARG00000092920
			ENSDARG00000011769	ENSDARG00000097448		ENSDARG00000043309
			ENSDARG00000078249	ENSDARG00000093974		ENSDARG00000042090
			ENSDARG00000078014	ENSDARG00000089581		ENSDARG00000106212
			ENSDARG00000116835	ENSDARG00000095308		ENSDARG00000093886
			ENSDARG00000016771	ENSDARG00000091728		ENSDARG00000100236
			ENSDARG00000077573	ENSDARG00000116727		ENSDARG00000068726
			ENSDARG00000068124	ENSDARG00000101507		ENSDARG00000054060
			ENSDARG00000038066	ENSDARG00000074381		ENSDARG00000094615
			ENSDARG00000062949	ENSDARG00000097665		ENSDARG00000020224
			ENSDARG00000104836	ENSDARG00000099639		ENSDARG00000063731
			ENSDARG00000035127	ENSDARG00000096772		ENSDARG00000040657
			ENSDARG00000100813	ENSDARG00000036888		ENSDARG00000052470
			ENSDARG00000060641	ENSDARG00000011703		ENSDARG00000056376
			ENSDARG00000062059	ENSDARG00000094512		ENSDARG00000022525
			ENSDARG00000099825	ENSDARG00000038731		ENSDARG00000041314
			ENSDARG00000099674	ENSDARG00000055630		ENSDARG00000060264
			ENSDARG00000098644	ENSDARG00000117155		ENSDARG00000117448
			ENSDARG00000042562	ENSDARG00000104057		ENSDARG00000097560
			ENSDARG00000095351	ENSDARG00000056386		ENSDARG00000043901
			ENSDARG00000103752	ENSDARG00000088117		ENSDARG00000021004
			ENSDARG00000059070	ENSDARG00000068122		ENSDARG00000035514
			ENSDARG00000074322	ENSDARG00000098161		ENSDARG00000060962
			ENSDARG00000094665	ENSDARG00000055934		ENSDARG00000095966
			ENSDARG00000053500	ENSDARG00000099779		ENSDARG00000105477
			ENSDARG00000056235	ENSDARG00000060116		ENSDARG00000032746
			ENSDARG00000102898	ENSDARG00000113045		ENSDARG00000036876
			ENSDARG00000076250	ENSDARG00000061397		ENSDARG00000052462
			ENSDARG00000037758	ENSDARG00000026925		ENSDARG00000113393
			ENSDARG00000078494	ENSDARG00000053831		ENSDARG00000092274
			ENSDARG00000079605	ENSDARG00000112048		ENSDARG00000100887
			ENSDARG00000045633	ENSDARG00000028664		ENSDARG00000009386
			ENSDARG00000089838	ENSDARG00000097583		ENSDARG00000030999
			ENSDARG00000105114	ENSDARG00000035870		ENSDARG00000032862
			ENSDARG00000098742	ENSDARG00000004251		ENSDARG00000039096
			ENSDARG00000038668	ENSDARG00000035161		ENSDARG00000103827
			ENSDARG00000054540	ENSDARG00000023217		ENSDARG00000045737
			ENSDARG00000023299	ENSDARG00000100348		ENSDARG00000079914
			ENSDARG00000010553	ENSDARG00000098241		ENSDARG00000099229
			ENSDARG00000006923	ENSDARG00000063522		ENSDARG00000096255
			ENSDARG00000016484	ENSDARG00000069698		ENSDARG00000043986
			ENSDARG00000030789	ENSDARG00000114409		ENSDARG00000096940
			ENSDARG00000060103	ENSDARG00000001993		ENSDARG00000095600
			ENSDARG00000033126	ENSDARG00000051891		ENSDARG00000016695
			ENSDARG00000093777	ENSDARG00000104563		ENSDARG00000031307
			ENSDARG00000086576	ENSDARG00000075321		ENSDARG00000062702
			ENSDARG00000020242	ENSDARG00000046142		ENSDARG00000092662
			ENSDARG00000074481	ENSDARG00000101549		ENSDARG00000104593
			ENSDARG00000006468	ENSDARG00000087623		ENSDARG00000099508
			ENSDARG00000043012	ENSDARG00000103309		ENSDARG00000026246
			ENSDARG00000071652	ENSDARG00000104007		ENSDARG00000039605
			ENSDARG00000056087	ENSDARG00000055046		ENSDARG00000102302
			ENSDARG00000105343	ENSDARG00000045481		ENSDARG00000029718
			ENSDARG00000101598	ENSDARG00000001313		ENSDARG00000056209
			ENSDARG00000003941	ENSDARG00000034650		ENSDARG00000075403
			ENSDARG00000035944			ENSDARG00000116618
			ENSDARG00000001888			ENSDARG00000104947
			ENSDARG00000077975			ENSDARG00000033367
			ENSDARG00000040984			ENSDARG00000089934
			ENSDARG00000041944			ENSDARG00000097904
			ENSDARG00000100969			ENSDARG00000111902
			ENSDARG00000043279			ENSDARG00000071878
			ENSDARG00000102017			ENSDARG00000036376
			ENSDARG00000003527			ENSDARG00000079078
			ENSDARG00000088357			ENSDARG00000093945
			ENSDARG00000023188			ENSDARG00000060838
			ENSDARG00000058731			ENSDARG00000079486
			ENSDARG00000090337			ENSDARG00000012694
			ENSDARG00000022905			ENSDARG00000054324
			ENSDARG00000098935			ENSDARG00000012353
			ENSDARG00000076111			ENSDARG00000074527
			ENSDARG00000011239			ENSDARG00000038524
			ENSDARG00000058606			ENSDARG00000074389
			ENSDARG00000076789			ENSDARG00000093384
			ENSDARG00000116723			ENSDARG00000016038
			ENSDARG00000055334			ENSDARG00000077874
			ENSDARG00000104043			ENSDARG00000078561
			ENSDARG00000061355			ENSDARG00000117607
			ENSDARG00000055186			ENSDARG00000100533
			ENSDARG00000100804			ENSDARG00000076546
			ENSDARG00000041895			ENSDARG00000054906
			ENSDARG00000056152			ENSDARG00000102531
			ENSDARG00000057433			ENSDARG00000095457
			ENSDARG00000018459			ENSDARG00000021589
			ENSDARG00000056615			ENSDARG00000056108
			ENSDARG00000061819			ENSDARG00000110366
			ENSDARG00000039220			ENSDARG00000098011
			ENSDARG00000039881			ENSDARG00000110860
			ENSDARG00000102234			ENSDARG00000035868
			ENSDARG00000060316			ENSDARG00000090839
			ENSDARG00000015676			ENSDARG00000055124
			ENSDARG00000112909			ENSDARG00000030621
			ENSDARG00000060875			ENSDARG00000094658
			ENSDARG00000042033			ENSDARG00000070387
			ENSDARG00000035043			ENSDARG00000055839
			ENSDARG00000061841
			ENSDARG00000074663
			ENSDARG00000062634
			ENSDARG00000022689
			ENSDARG00000053929
			ENSDARG00000012340
			ENSDARG00000101232
			ENSDARG00000006219
			ENSDARG00000098208
			ENSDARG00000005216
			ENSDARG00000054680
			ENSDARG00000022101
			ENSDARG00000088745
			ENSDARG00000003991
			ENSDARG00000079515
			ENSDARG00000075567
			ENSDARG00000103954
			ENSDARG00000052816
			ENSDARG00000102538
			ENSDARG00000009738
			ENSDARG00000087401
			ENSDARG00000058740
			ENSDARG00000015278
			ENSDARG00000062446
			ENSDARG00000061100
			ENSDARG00000070625
			ENSDARG00000103163
			ENSDARG00000055752
			ENSDARG00000059743
			ENSDARG00000053530
			ENSDARG00000028087
			ENSDARG00000016404
			ENSDARG00000087260
			ENSDARG00000011422
			ENSDARG00000093074
			ENSDARG00000104981
			ENSDARG00000101534
			ENSDARG00000062972
			ENSDARG00000075139
			ENSDARG00000029710
			ENSDARG00000098515
			ENSDARG00000037397
			ENSDARG00000105249
			ENSDARG00000054723
			ENSDARG00000076094
			ENSDARG00000004754
			ENSDARG00000112941
			ENSDARG00000096971
			ENSDARG00000086411
			ENSDARG00000038010
			ENSDARG00000059308
			ENSDARG00000032769
			ENSDARG00000045565
			ENSDARG00000094097
			ENSDARG00000043210
			ENSDARG00000056367
			ENSDARG00000074781
			ENSDARG00000017108
			ENSDARG00000027070
			ENSDARG00000024416
			ENSDARG00000045190
			ENSDARG00000017901
			ENSDARG00000076702
			ENSDARG00000030250
			ENSDARG00000007130
			ENSDARG00000039264
			ENSDARG00000062964
			ENSDARG00000092337
			ENSDARG00000040070
			ENSDARG00000040666
			ENSDARG00000044404
			ENSDARG00000113111
			ENSDARG00000038106
			ENSDARG00000056745
			ENSDARG00000039217
			ENSDARG00000006409
			ENSDARG00000111110
			ENSDARG00000008237
			ENSDARG00000089382
			ENSDARG00000097017
			ENSDARG00000107086
			ENSDARG00000053912
			ENSDARG00000036776
			ENSDARG00000027658
			ENSDARG00000043304
			ENSDARG00000069439
			ENSDARG00000042708
			ENSDARG00000061304
			ENSDARG00000019442
			ENSDARG00000057665
			ENSDARG00000115762
			ENSDARG00000036237
			ENSDARG00000074201
			ENSDARG00000075165
			ENSDARG00000040730
			ENSDARG00000106873
			ENSDARG00000057531
			ENSDARG00000037833
			ENSDARG00000044074
			ENSDARG00000007219
			ENSDARG00000102716
			ENSDARG00000099401
			ENSDARG00000024561
			ENSDARG00000012281
			ENSDARG00000103515
			ENSDARG00000016280
			ENSDARG00000077337
			ENSDARG00000062135
			ENSDARG00000070141
			ENSDARG00000105016
			ENSDARG00000106018
			ENSDARG00000052700
			ENSDARG00000070717
			ENSDARG00000106631
			ENSDARG00000054055
			ENSDARG00000074258
			ENSDARG00000007034
			ENSDARG00000035406
			ENSDARG00000058585
			ENSDARG00000041691
			ENSDARG00000060788
			ENSDARG00000074979
			ENSDARG00000086744
			ENSDARG00000070391
			ENSDARG00000063684
			ENSDARG00000114461
			ENSDARG00000109436
			ENSDARG00000062828
			ENSDARG00000101924
			ENSDARG00000086169
			ENSDARG00000099887
			ENSDARG00000076856
			ENSDARG00000024522
			ENSDARG00000008306
			ENSDARG00000105301
			ENSDARG00000102556
			ENSDARG00000098687
			ENSDARG00000104353
			ENSDARG00000058799
			ENSDARG00000088870
			ENSDARG00000013997
			ENSDARG00000014218
			ENSDARG00000019137
			ENSDARG00000104801
			ENSDARG00000074851
			ENSDARG00000112019
			ENSDARG00000102657
			ENSDARG00000077038
			ENSDARG00000014805
			ENSDARG00000095200
			ENSDARG00000045167
			ENSDARG00000013505
			ENSDARG00000036571
			ENSDARG00000101419
			ENSDARG00000031534
			ENSDARG00000079143
			ENSDARG00000062558
			ENSDARG00000099439
			ENSDARG00000036903
			ENSDARG00000037425
			ENSDARG00000077469
			ENSDARG00000099005
			ENSDARG00000086825
			ENSDARG00000087704
			ENSDARG00000075598
			ENSDARG00000055129
			ENSDARG00000078152
			ENSDARG00000098122
			ENSDARG00000015968
			ENSDARG00000053318
			ENSDARG00000076998
			ENSDARG00000075624
			ENSDARG00000086881
			ENSDARG00000053269
			ENSDARG00000105022
			ENSDARG00000054931
			ENSDARG00000101312
			ENSDARG00000096131
			ENSDARG00000005057
			ENSDARG00000062134
			ENSDARG00000078270
			ENSDARG00000061864
			ENSDARG00000101190
			ENSDARG00000016044
			ENSDARG00000087779
			ENSDARG00000055831
			ENSDARG00000036156
			ENSDARG00000051915
			ENSDARG00000076747
			ENSDARG00000043395
			ENSDARG00000092369
