## Supplementary material for "Apelin signaling controls neuroendocrine homeostasis via Atoh8-dependent transcriptional regulation": TableS17

initial_alias	converted_alias	name	description	namespace
ENSDARG00000026801	ENSDARG00000026801	STAU2	staufen double-stranded RNA binding protein 2 [Source:ZFIN;Acc:ZDB-GENE-040426-687]	ARRAYEXPRESS,ENSG
ENSDARG00000003035	ENSDARG00000003035	HSPA9	heat shock protein 9 [Source:ZFIN;Acc:ZDB-GENE-030828-12]	ARRAYEXPRESS,ENSG
ENSDARG00000003429	ENSDARG00000003429	HNRNPDL	heterogeneous nuclear ribonucleoprotein D-like [Source:ZFIN;Acc:ZDB-GENE-040426-2717]	ARRAYEXPRESS,ENSG
ENSDARG00000037555	ENSDARG00000037555	atoh8	atonal bHLH transcription factor 8 [Source:ZFIN;Acc:ZDB-GENE-061215-7]	ARRAYEXPRESS,ENSG
ENSDARG00000054597	ENSDARG00000054597	CNOT6L	CCR4-NOT transcription complex, subunit 6-like [Source:ZFIN;Acc:ZDB-GENE-050522-302]	ARRAYEXPRESS,ENSG
ENSDARG00000099257	ENSDARG00000099257	si:ch73-119p20.1	si:ch73-119p20.1 [Source:ZFIN;Acc:ZDB-GENE-141216-395]	ARRAYEXPRESS,ENSG
ENSDARG00000074806	ENSDARG00000074806	AFAP1L2	actin filament associated protein 1-like 2 [Source:ZFIN;Acc:ZDB-GENE-100318-1]	ARRAYEXPRESS,ENSG
ENSDARG00000052623	ENSDARG00000052623	BSDC1	BSD domain containing 1 [Source:ZFIN;Acc:ZDB-GENE-040905-1]	ARRAYEXPRESS,ENSG
ENSDARG00000090468	ENSDARG00000090468	ppp1r3aa	protein phosphatase 1, regulatory subunit 3Aa [Source:ZFIN;Acc:ZDB-GENE-110914-122]	ARRAYEXPRESS,ENSG
ENSDARG00000058730	ENSDARG00000058730	RDH10	retinol dehydrogenase 10a [Source:ZFIN;Acc:ZDB-GENE-070112-2242]	ARRAYEXPRESS,ENSG
ENSDARG00000034307	ENSDARG00000034307	CHRNE	cholinergic receptor, nicotinic, epsilon [Source:ZFIN;Acc:ZDB-GENE-040808-32]	ARRAYEXPRESS,ENSG
ENSDARG00000036878	ENSDARG00000036878	SH3BGRL2	SH3 domain binding glutamate-rich protein like 2 [Source:ZFIN;Acc:ZDB-GENE-040704-38]	ARRAYEXPRESS,ENSG
ENSDARG00000112644	ENSDARG00000112644	ENSDARG00000112644		ARRAYEXPRESS,ENSG
ENSDARG00000060683	ENSDARG00000060683	LRSAM1	leucine rich repeat and sterile alpha motif containing 1 [Source:ZFIN;Acc:ZDB-GENE-060526-97]	ARRAYEXPRESS,ENSG
ENSDARG00000099281	ENSDARG00000099281	si:dkey-112e7.2	si:dkey-112e7.2 [Source:ZFIN;Acc:ZDB-GENE-141216-229]	ARRAYEXPRESS,ENSG
ENSDARG00000075441	ENSDARG00000075441	VWA2	von Willebrand factor A domain containing 2 [Source:ZFIN;Acc:ZDB-GENE-100302-1]	ARRAYEXPRESS,ENSG
ENSDARG00000067976	ENSDARG00000067976	AR	androgen receptor [Source:ZFIN;Acc:ZDB-GENE-060131-1]	ARRAYEXPRESS,ENSG
ENSDARG00000009868	ENSDARG00000009868	DCAF11	ddb1 and cul4 associated factor 11 [Source:ZFIN;Acc:ZDB-GENE-050809-116]	ARRAYEXPRESS,ENSG
ENSDARG00000037059	ENSDARG00000037059	SLC44A2	solute carrier family 44 member 2 (CTL2 blood group) [Source:ZFIN;Acc:ZDB-GENE-030131-3065]	ARRAYEXPRESS,ENSG
ENSDARG00000054619	ENSDARG00000054619	fras1	Fraser extracellular matrix complex subunit 1 [Source:ZFIN;Acc:ZDB-GENE-060526-68]	ARRAYEXPRESS,ENSG
ENSDARG00000006791	ENSDARG00000006791	BMAL1	basic helix-loop-helix ARNT like 1a [Source:ZFIN;Acc:ZDB-GENE-000509-1]	ARRAYEXPRESS,ENSG
ENSDARG00000062674	ENSDARG00000062674	btbd10a	BTB (POZ) domain containing 10a [Source:ZFIN;Acc:ZDB-GENE-070410-41]	ARRAYEXPRESS,ENSG
ENSDARG00000114451	ENSDARG00000114451	ENSDARG00000114451		ARRAYEXPRESS,ENSG
ENSDARG00000103947	ENSDARG00000103947	si:ch211-151l1.2	si:ch211-151l1.2 [Source:ZFIN;Acc:ZDB-GENE-141216-3]	ARRAYEXPRESS,ENSG
ENSDARG00000079631	ENSDARG00000079631	zfp91	ZFP91 zinc finger protein, atypical E3 ubiquitin ligase [Source:ZFIN;Acc:ZDB-GENE-090313-11]	ARRAYEXPRESS,ENSG
ENSDARG00000017047	ENSDARG00000017047	SLC27A4	solute carrier family 27 member 4 [Source:ZFIN;Acc:ZDB-GENE-050417-248]	ARRAYEXPRESS,ENSG
ENSDARG00000062971	ENSDARG00000062971	SDHAF2	succinate dehydrogenase complex assembly factor 2 [Source:ZFIN;Acc:ZDB-GENE-030131-7564]	ARRAYEXPRESS,ENSG
ENSDARG00000095949	ENSDARG00000095949	si:dkey-22i16.9	si:dkey-22i16.9 [Source:ZFIN;Acc:ZDB-GENE-090313-261]	ARRAYEXPRESS,ENSG
ENSDARG00000037057	ENSDARG00000037057	GCDH	glutaryl-CoA dehydrogenase a [Source:ZFIN;Acc:ZDB-GENE-040426-1855]	ARRAYEXPRESS,ENSG
ENSDARG00000055751	ENSDARG00000055751	FOSB	FBJ murine osteosarcoma viral oncogene homolog B [Source:ZFIN;Acc:ZDB-GENE-041114-181]	ARRAYEXPRESS,ENSG
ENSDARG00000088444	ENSDARG00000088444	selenol	selenoprotein L [Source:NCBI gene (formerly Entrezgene);Acc:100462964]	ARRAYEXPRESS,ENSG
ENSDARG00000105096	ENSDARG00000105096	teni.1	thiaminase I, tandem duplicate 1 [Source:ZFIN;Acc:ZDB-GENE-141216-297]	ARRAYEXPRESS,ENSG
ENSDARG00000002344	ENSDARG00000002344	tubb4b	tubulin, beta 4B class IVb [Source:ZFIN;Acc:ZDB-GENE-030131-8625]	ARRAYEXPRESS,ENSG
ENSDARG00000043404	ENSDARG00000043404	rpp21	ribonuclease P 21 subunit [Source:ZFIN;Acc:ZDB-GENE-040801-37]	ARRAYEXPRESS,ENSG
ENSDARG00000054606	ENSDARG00000054606	MRPL1	mitochondrial ribosomal protein L1 [Source:ZFIN;Acc:ZDB-GENE-060526-311]	ARRAYEXPRESS,ENSG
ENSDARG00000006691	ENSDARG00000006691	RPL12	ribosomal protein L12 [Source:ZFIN;Acc:ZDB-GENE-030131-5297]	ARRAYEXPRESS,ENSG
ENSDARG00000045360	ENSDARG00000045360	UBE2W	ubiquitin conjugating enzyme E2 Wb [Source:ZFIN;Acc:ZDB-GENE-050113-1]	ARRAYEXPRESS,ENSG
ENSDARG00000002956	ENSDARG00000002956	itgam.1	integrin, alpha M (complement component 3 receptor 3 subunit), tandem duplicate 1 [Source:ZFIN;Acc:ZDB-GENE-110411-175]	ARRAYEXPRESS,ENSG
ENSDARG00000091187	ENSDARG00000091187	ENSDARG00000091187		ARRAYEXPRESS,ENSG
ENSDARG00000031293	ENSDARG00000031293	DNAJC9	DnaJ (Hsp40) homolog, subfamily C, member 9 [Source:ZFIN;Acc:ZDB-GENE-040718-130]	ARRAYEXPRESS,ENSG
ENSDARG00000005989	ENSDARG00000005989	RGL1	ral guanine nucleotide dissociation stimulator-like 1 [Source:ZFIN;Acc:ZDB-GENE-040426-1816]	ARRAYEXPRESS,ENSG
ENSDARG00000061017	ENSDARG00000061017	spns2	SPNS lysolipid transporter 2, sphingosine-1-phosphate [Source:ZFIN;Acc:ZDB-GENE-030131-5843]	ARRAYEXPRESS,ENSG
ENSDARG00000071491	ENSDARG00000071491	NRROS	negative regulator of reactive oxygen species [Source:ZFIN;Acc:ZDB-GENE-040808-36]	ARRAYEXPRESS,ENSG
ENSDARG00000013082	ENSDARG00000013082	UAP1L1	UDP-N-acetylglucosamine pyrophosphorylase 1, like 1 [Source:ZFIN;Acc:ZDB-GENE-040426-1056]	ARRAYEXPRESS,ENSG
ENSDARG00000089302	ENSDARG00000089302	hnrnpa0a	heterogeneous nuclear ribonucleoprotein A0a [Source:ZFIN;Acc:ZDB-GENE-030131-2249]	ARRAYEXPRESS,ENSG
ENSDARG00000073786	ENSDARG00000073786	CMBL	carboxymethylenebutenolidase homolog (Pseudomonas) [Source:ZFIN;Acc:ZDB-GENE-071004-21]	ARRAYEXPRESS,ENSG
ENSDARG00000057789	ENSDARG00000057789	lyz	lysozyme [Source:ZFIN;Acc:ZDB-GENE-020515-2]	ARRAYEXPRESS,ENSG
ENSDARG00000071733	ENSDARG00000071733	si:ch211-207i20.3	si:ch211-207i20.3 [Source:ZFIN;Acc:ZDB-GENE-141222-71]	ARRAYEXPRESS,ENSG
ENSDARG00000045355	ENSDARG00000045355	eloca	elongin C paralog a [Source:ZFIN;Acc:ZDB-GENE-040912-120]	ARRAYEXPRESS,ENSG
ENSDARG00000096863	ENSDARG00000096863	si:ch73-380l3.4	si:ch73-380l3.4 [Source:ZFIN;Acc:ZDB-GENE-131125-97]	ARRAYEXPRESS,ENSG
ENSDARG00000116524	ENSDARG00000116524	mhc2dhb	major histocompatibility complex class II DHB gene [Source:ZFIN;Acc:ZDB-GENE-041010-13]	ARRAYEXPRESS,ENSG
ENSDARG00000037423	ENSDARG00000037423	SMIM19	small integral membrane protein 19 [Source:ZFIN;Acc:ZDB-GENE-050913-125]	ARRAYEXPRESS,ENSG
ENSDARG00000061020	ENSDARG00000061020	CCDC186	si:ch211-225b10.4 [Source:ZFIN;Acc:ZDB-GENE-100318-3]	ARRAYEXPRESS,ENSG
ENSDARG00000003167	ENSDARG00000003167	MLST8	MTOR associated protein, LST8 homolog (S. cerevisiae) [Source:ZFIN;Acc:ZDB-GENE-030131-6176]	ARRAYEXPRESS,ENSG
ENSDARG00000011312	ENSDARG00000011312	STK3	serine/threonine kinase 3 (STE20 homolog, yeast) [Source:ZFIN;Acc:ZDB-GENE-030131-2845]	ARRAYEXPRESS,ENSG
ENSDARG00000057805	ENSDARG00000057805	MRPL28	mitochondrial ribosomal protein L28 [Source:ZFIN;Acc:ZDB-GENE-050522-113]	ARRAYEXPRESS,ENSG
ENSDARG00000102566	ENSDARG00000102566	EEIG1	estrogen-induced osteoclastogenesis regulator 1a [Source:ZFIN;Acc:ZDB-GENE-081104-233]	ARRAYEXPRESS,ENSG
ENSDARG00000101332	ENSDARG00000101332	UBA2	ubiquitin-like modifier activating enzyme 2 [Source:ZFIN;Acc:ZDB-GENE-040426-2681]	ARRAYEXPRESS,ENSG
ENSDARG00000033099	ENSDARG00000033099	KIF7	kinesin family member 7 [Source:ZFIN;Acc:ZDB-GENE-050307-1]	ARRAYEXPRESS,ENSG
ENSDARG00000069735	ENSDARG00000069735	hbaa2	hemoglobin, alpha adult 2 [Source:ZFIN;Acc:ZDB-GENE-081104-38]	ARRAYEXPRESS,ENSG
ENSDARG00000056270	ENSDARG00000056270	ATPAF2	ATP synthase mitochondrial F1 complex assembly factor 2 [Source:ZFIN;Acc:ZDB-GENE-050411-18]	ARRAYEXPRESS,ENSG
ENSDARG00000024540	ENSDARG00000024540	tspan36	tetraspanin 36 [Source:ZFIN;Acc:ZDB-GENE-040718-248]	ARRAYEXPRESS,ENSG
ENSDARG00000097721	ENSDARG00000097721	si:dkey-234i14.21	si:dkey-234i14.21 [Source:ZFIN;Acc:ZDB-LINCRNAG-131120-51]	ARRAYEXPRESS,ENSG
ENSDARG00000069734	ENSDARG00000069734	HBE1	hemoglobin, beta adult 2 [Source:ZFIN;Acc:ZDB-GENE-040801-164]	ARRAYEXPRESS,ENSG
ENSDARG00000004898	ENSDARG00000004898	zp2l2	zona pellucida glycoprotein 2, like 2 [Source:ZFIN;Acc:ZDB-GENE-060818-4]	ARRAYEXPRESS,ENSG
ENSDARG00000020482	ENSDARG00000020482	NONO	non-POU domain containing, octamer-binding [Source:ZFIN;Acc:ZDB-GENE-030131-713]	ARRAYEXPRESS,ENSG
ENSDARG00000095801	ENSDARG00000095801	si:dkey-119g10.4	si:dkey-119g10.4 [Source:ZFIN;Acc:ZDB-LINCRNAG-110411-192]	ARRAYEXPRESS,ENSG
ENSDARG00000070057	ENSDARG00000070057	si:dkey-69o16.5	si:dkey-69o16.5 [Source:ZFIN;Acc:ZDB-GENE-081104-432]	ARRAYEXPRESS,ENSG
ENSDARG00000110103	ENSDARG00000110103	ENSDARG00000110103		ARRAYEXPRESS,ENSG
ENSDARG00000069484	ENSDARG00000069484	DAB2IP	DAB2 interacting protein a [Source:ZFIN;Acc:ZDB-GENE-081104-516]	ARRAYEXPRESS,ENSG
ENSDARG00000062943	ENSDARG00000062943	taco1	translational activator of mitochondrially encoded cytochrome c oxidase I [Source:ZFIN;Acc:ZDB-GENE-070410-35]	ARRAYEXPRESS,ENSG
ENSDARG00000067613	ENSDARG00000067613	DNAJC25	DnaJ (Hsp40) homolog, subfamily C , member 25 [Source:ZFIN;Acc:ZDB-GENE-081104-137]	ARRAYEXPRESS,ENSG
ENSDARG00000087452	ENSDARG00000087452	PELI3	pellino E3 ubiquitin protein ligase family member 3 [Source:ZFIN;Acc:ZDB-GENE-110304-4]	ARRAYEXPRESS,ENSG
ENSDARG00000098036	ENSDARG00000098036	si:ch211-69l10.4	si:ch211-69l10.4 [Source:ZFIN;Acc:ZDB-GENE-131127-259]	ARRAYEXPRESS,ENSG
ENSDARG00000097453	ENSDARG00000097453	si:ch211-225b7.5	si:ch211-225b7.5 [Source:ZFIN;Acc:ZDB-GENE-131121-217]	ARRAYEXPRESS,ENSG
ENSDARG00000001879	ENSDARG00000001879	nav2b	neuron navigator 2b [Source:ZFIN;Acc:ZDB-GENE-061207-13]	ARRAYEXPRESS,ENSG
ENSDARG00000055290	ENSDARG00000055290	MPEG1	macrophage expressed 1, tandem duplicate 1 [Source:ZFIN;Acc:ZDB-GENE-030131-7347]	ARRAYEXPRESS,ENSG
ENSDARG00000092569	ENSDARG00000092569	si:dkey-73n10.7p	si:dkey-73n10.7, pseudogene [Source:ZFIN;Acc:ZDB-GENEP-050419-4]	ARRAYEXPRESS,ENSG
ENSDARG00000075245	ENSDARG00000075245	WDR11	WD repeat domain 11 [Source:ZFIN;Acc:ZDB-GENE-081107-28]	ARRAYEXPRESS,ENSG
ENSDARG00000074451	ENSDARG00000074451	MND1	meiotic nuclear divisions 1 homolog (S. cerevisiae) [Source:ZFIN;Acc:ZDB-GENE-040801-116]	ARRAYEXPRESS,ENSG
ENSDARG00000034528	ENSDARG00000034528	CHODL	chondrolectin [Source:ZFIN;Acc:ZDB-GENE-050417-36]	ARRAYEXPRESS,ENSG
ENSDARG00000095820	ENSDARG00000095820	si:dkey-6n3.3	si:dkey-6n3.3 [Source:ZFIN;Acc:ZDB-LINCRNAG-110411-105]	ARRAYEXPRESS,ENSG
ENSDARG00000059658	ENSDARG00000059658	MRM1	mitochondrial rRNA methyltransferase 1 homolog (S. cerevisiae) [Source:ZFIN;Acc:ZDB-GENE-060526-229]	ARRAYEXPRESS,ENSG
