## Supplementary material for "Apelin signaling controls neuroendocrine homeostasis via Atoh8-dependent transcriptional regulation": TableS18

Enrichment FDR	nGenes	Pathway Genes	Fold Enrichment	Pathway	URL	Genes
0.0721135236902452	2	12	82.3879781420765	GO:0010669 Epithelial structure maintenance	https://amigo.geneontology.org/amigo/term/GO:0010669	fras1 vwa2
0.0721135236902452	2	10	98.8655737704918	GO:0061074 Regulation of neural retina development	https://amigo.geneontology.org/amigo/term/GO:0061074	atoh8 uba2
0.0853311750435484	2	47	21.0352284618068	GO:0002696 Positive regulation of leukocyte activation	https://amigo.geneontology.org/amigo/term/GO:0002696	si:dkey-22i16.9 mhc2dhb
0.0853311750435484	2	59	16.7568769102528	GO:0007159 Leukocyte cell-cell adhesion	https://amigo.geneontology.org/amigo/term/GO:0007159	si:dkey-22i16.9 mhc2dhb
0.0853311750435484	2	53	18.653881843489	GO:0007160 Cell-matrix adhesion	https://amigo.geneontology.org/amigo/term/GO:0007160	itgam.1 vwa2
0.0853311750435484	1	3	164.775956284153	GO:0007617 Mating behavior	https://amigo.geneontology.org/amigo/term/GO:0007617	ar
0.0853311750435484	1	2	247.16393442623	GO:0007619 Courtship behavior	https://amigo.geneontology.org/amigo/term/GO:0007619	ar
0.0853311750435484	1	2	247.16393442623	GO:0008049 Male courtship behavior	https://amigo.geneontology.org/amigo/term/GO:0008049	ar
0.0853311750435484	1	4	123.581967213115	GO:0008584 Male gonad development	https://amigo.geneontology.org/amigo/term/GO:0008584	ar
0.0853311750435484	11	2285	2.37969652401621	GO:0009889 Regulation of biosynthetic process	https://amigo.geneontology.org/amigo/term/GO:0009889	hnrnpdl nono atoh8 cnot6l fosb ar si:ch211-207i20.3 afap1l2 zfp91 hnrnpa0a ppp1r3aa
0.0853311750435484	5	587	4.21062920657972	GO:0009891 Positive regulation of biosynthetic process	https://amigo.geneontology.org/amigo/term/GO:0009891	atoh8 ar afap1l2 zfp91 hnrnpa0a
0.0853311750435484	7	749	4.61988662478934	GO:0009893 Positive regulation of metabolic process	https://amigo.geneontology.org/amigo/term/GO:0009893	atoh8 cnot6l btbd10a ar afap1l2 zfp91 hnrnpa0a
0.0853311750435484	11	2254	2.4124252694663	GO:0010556 Regulation of macromolecule biosynthetic process	https://amigo.geneontology.org/amigo/term/GO:0010556	hnrnpdl nono atoh8 cnot6l fosb ar si:ch211-207i20.3 afap1l2 zfp91 hnrnpa0a ppp1r3aa
0.0853311750435484	5	579	4.26880715762054	GO:0010557 Positive regulation of macromolecule biosynthetic process	https://amigo.geneontology.org/amigo/term/GO:0010557	atoh8 ar afap1l2 zfp91 hnrnpa0a
0.0853311750435484	6	714	4.15401570464251	GO:0010604 Positive regulation of macromolecule metabolic process	https://amigo.geneontology.org/amigo/term/GO:0010604	atoh8 cnot6l ar afap1l2 zfp91 hnrnpa0a
0.0853311750435484	1	2	247.16393442623	GO:0018293 Protein-fad linkage	https://amigo.geneontology.org/amigo/term/GO:0018293	sdhaf2
0.0853311750435484	1	3	164.775956284153	GO:0019098 Reproductive behavior	https://amigo.geneontology.org/amigo/term/GO:0019098	ar
0.0853311750435484	12	2572	2.30635086556357	GO:0019222 Regulation of metabolic process	https://amigo.geneontology.org/amigo/term/GO:0019222	hnrnpdl nono atoh8 cnot6l fosb btbd10a ar si:ch211-207i20.3 afap1l2 zfp91 hnrnpa0a ppp1r3aa
0.0853311750435484	2	48	20.5969945355191	GO:0022409 Positive regulation of cell-cell adhesion	https://amigo.geneontology.org/amigo/term/GO:0022409	si:dkey-22i16.9 mhc2dhb
0.0853311750435484	12	2367	2.50609819443579	GO:0031323 Regulation of cellular metabolic process	https://amigo.geneontology.org/amigo/term/GO:0031323	hnrnpdl nono atoh8 cnot6l fosb btbd10a ar si:ch211-207i20.3 afap1l2 zfp91 hnrnpa0a ppp1r3aa
0.0853311750435484	6	615	4.82271091563375	GO:0031325 Positive regulation of cellular metabolic process	https://amigo.geneontology.org/amigo/term/GO:0031325	atoh8 btbd10a ar afap1l2 zfp91 hnrnpa0a
0.0853311750435484	11	2261	2.40495646058251	GO:0031326 Regulation of cellular biosynthetic process	https://amigo.geneontology.org/amigo/term/GO:0031326	hnrnpdl nono atoh8 cnot6l fosb ar si:ch211-207i20.3 afap1l2 zfp91 hnrnpa0a ppp1r3aa
0.0853311750435484	5	584	4.23225915113407	GO:0031328 Positive regulation of cellular biosynthetic process	https://amigo.geneontology.org/amigo/term/GO:0031328	atoh8 ar afap1l2 zfp91 hnrnpa0a
0.0853311750435484	1	3	164.775956284153	GO:0032635 Interleukin-6 production	https://amigo.geneontology.org/amigo/term/GO:0032635	afap1l2
0.0853311750435484	1	3	164.775956284153	GO:0032675 Regulation of interleukin-6 production	https://amigo.geneontology.org/amigo/term/GO:0032675	afap1l2
0.0853311750435484	2	42	23.5394223263076	GO:0033334 Fin morphogenesis	https://amigo.geneontology.org/amigo/term/GO:0033334	fras1 uba2
0.0853311750435484	1	4	123.581967213115	GO:0033615 Mitochondrial proton-transporting atp synthase complex assembly	https://amigo.geneontology.org/amigo/term/GO:0033615	atpaf2
0.0853311750435484	1	4	123.581967213115	GO:0034552 Respiratory chain complex ii assembly	https://amigo.geneontology.org/amigo/term/GO:0034552	sdhaf2
0.0853311750435484	1	4	123.581967213115	GO:0034553 Mitochondrial respiratory chain complex ii assembly	https://amigo.geneontology.org/amigo/term/GO:0034553	sdhaf2
0.0853311750435484	2	44	22.4694485842027	GO:0035107 Appendage morphogenesis	https://amigo.geneontology.org/amigo/term/GO:0035107	fras1 uba2
0.0853311750435484	20	4670	2.11703584090989	GO:0043170 Macromolecule metabolic process	https://amigo.geneontology.org/amigo/term/GO:0043170	hnrnpdl rpl12 dcaf11 nono atoh8 eloca cnot6l fosb ar si:ch211-207i20.3 mnd1 afap1l2 zfp91 peli3 hnrnpa0a ppp1r3aa uba2 mrm1 si:dkey-69o16.5 sdhaf2
0.0853311750435484	1	4	123.581967213115	GO:0043461 Proton-transporting atp synthase complex assembly	https://amigo.geneontology.org/amigo/term/GO:0043461	atpaf2
0.0853311750435484	1	4	123.581967213115	GO:0045742 Positive regulation of epidermal growth factor receptor signaling pathway	https://amigo.geneontology.org/amigo/term/GO:0045742	afap1l2
0.0853311750435484	2	63	15.6929482175384	GO:0045785 Positive regulation of cell adhesion	https://amigo.geneontology.org/amigo/term/GO:0045785	si:dkey-22i16.9 mhc2dhb
0.0853311750435484	5	525	4.70788446526151	GO:0045935 Positive regulation of nucleobase-containing compound metabolic process	https://amigo.geneontology.org/amigo/term/GO:0045935	atoh8 cnot6l ar afap1l2 zfp91
0.0853311750435484	10	1655	2.98687534049824	GO:0048518 Positive regulation of biological process	https://amigo.geneontology.org/amigo/term/GO:0048518	chodl atoh8 cnot6l btbd10a ar afap1l2 zfp91 hnrnpa0a si:dkey-22i16.9 mhc2dhb
0.0853311750435484	9	1432	3.10680923161462	GO:0048522 Positive regulation of cellular process	https://amigo.geneontology.org/amigo/term/GO:0048522	chodl atoh8 btbd10a ar afap1l2 zfp91 hnrnpa0a si:dkey-22i16.9 mhc2dhb
0.0853311750435484	1	2	247.16393442623	GO:0048797 Swim bladder formation	https://amigo.geneontology.org/amigo/term/GO:0048797	atoh8
0.0853311750435484	2	64	15.4477459016393	GO:0050863 Regulation of t cell activation	https://amigo.geneontology.org/amigo/term/GO:0050863	si:dkey-22i16.9 mhc2dhb
0.0853311750435484	2	47	21.0352284618068	GO:0050867 Positive regulation of cell activation	https://amigo.geneontology.org/amigo/term/GO:0050867	si:dkey-22i16.9 mhc2dhb
0.0853311750435484	2	43	22.9919939001144	GO:0050870 Positive regulation of t cell activation	https://amigo.geneontology.org/amigo/term/GO:0050870	si:dkey-22i16.9 mhc2dhb
0.0853311750435484	5	583	4.23951860079296	GO:0051239 Regulation of multicellular organismal process	https://amigo.geneontology.org/amigo/term/GO:0051239	chodl afap1l2 si:dkey-22i16.9 mhc2dhb uba2
0.0853311750435484	4	221	8.9471107484608	GO:0051240 Positive regulation of multicellular organismal process	https://amigo.geneontology.org/amigo/term/GO:0051240	chodl afap1l2 si:dkey-22i16.9 mhc2dhb
0.0853311750435484	2	46	21.4925160370634	GO:0051251 Positive regulation of lymphocyte activation	https://amigo.geneontology.org/amigo/term/GO:0051251	si:dkey-22i16.9 mhc2dhb
0.0853311750435484	5	505	4.89433533517286	GO:0051254 Positive regulation of rna metabolic process	https://amigo.geneontology.org/amigo/term/GO:0051254	atoh8 cnot6l ar afap1l2 zfp91
0.0853311750435484	1	2	247.16393442623	GO:0060179 Male mating behavior	https://amigo.geneontology.org/amigo/term/GO:0060179	ar
0.0853311750435484	1	3	164.775956284153	GO:0070935 3-prime-utr-mediated mrna stabilization	https://amigo.geneontology.org/amigo/term/GO:0070935	hnrnpa0a
0.0853311750435484	2	57	17.3448375035951	GO:0097250 Mitochondrial respirasome assembly	https://amigo.geneontology.org/amigo/term/GO:0097250	atpaf2 sdhaf2
0.0853311750435484	1	4	123.581967213115	GO:1901186 Positive regulation of erbb signaling pathway	https://amigo.geneontology.org/amigo/term/GO:1901186	afap1l2
0.0853311750435484	2	54	18.3084395871281	GO:1903037 Regulation of leukocyte cell-cell adhesion	https://amigo.geneontology.org/amigo/term/GO:1903037	si:dkey-22i16.9 mhc2dhb
0.0853311750435484	2	43	22.9919939001144	GO:1903039 Positive regulation of leukocyte cell-cell adhesion	https://amigo.geneontology.org/amigo/term/GO:1903039	si:dkey-22i16.9 mhc2dhb
0.0853311750435484	1	2	247.16393442623	GO:2001014 Regulation of skeletal muscle cell differentiation	https://amigo.geneontology.org/amigo/term/GO:2001014	atoh8
0.0857200403785805	2	68	14.5390549662488	GO:0001894 Tissue homeostasis	https://amigo.geneontology.org/amigo/term/GO:0001894	fras1 vwa2
0.0857200403785805	2	68	14.5390549662488	GO:0033333 Fin development	https://amigo.geneontology.org/amigo/term/GO:0033333	fras1 uba2
0.0867529554105557	11	2422	2.24508941262471	GO:0060255 Regulation of macromolecule metabolic process	https://amigo.geneontology.org/amigo/term/GO:0060255	hnrnpdl nono atoh8 cnot6l fosb ar si:ch211-207i20.3 afap1l2 zfp91 hnrnpa0a ppp1r3aa
0.0874033930236635	2	70	14.1236533957845	GO:0060249 Anatomical structure homeostasis	https://amigo.geneontology.org/amigo/term/GO:0060249	fras1 vwa2
0.0899266273358635	2	73	13.543229283629	GO:0031589 Cell-substrate adhesion	https://amigo.geneontology.org/amigo/term/GO:0031589	itgam.1 vwa2
0.0899266273358635	2	73	13.543229283629	GO:0043488 Regulation of mrna stability	https://amigo.geneontology.org/amigo/term/GO:0043488	cnot6l hnrnpa0a
0.0899266273358635	2	73	13.543229283629	GO:0051249 Regulation of lymphocyte activation	https://amigo.geneontology.org/amigo/term/GO:0051249	si:dkey-22i16.9 mhc2dhb
0.0907668037892879	2	74	13.3602126716881	GO:0048736 Appendage development	https://amigo.geneontology.org/amigo/term/GO:0048736	fras1 uba2
0.0939607515325666	2	76	13.0086281276963	GO:0043487 Regulation of rna stability	https://amigo.geneontology.org/amigo/term/GO:0043487	cnot6l hnrnpa0a
0.0947879398967819	2	77	12.8396849052587	GO:0061013 Regulation of mrna catabolic process	https://amigo.geneontology.org/amigo/term/GO:0061013	cnot6l hnrnpa0a
0.0977963243639942	2	79	12.5146295912015	GO:0002694 Regulation of leukocyte activation	https://amigo.geneontology.org/amigo/term/GO:0002694	si:dkey-22i16.9 mhc2dhb
0.0977963243639942	1	6	82.3879781420765	GO:0008592 Regulation of toll signaling pathway	https://amigo.geneontology.org/amigo/term/GO:0008592	peli3
0.0977963243639942	1	6	82.3879781420765	GO:0046546 Development of primary male sexual characteristics	https://amigo.geneontology.org/amigo/term/GO:0046546	ar
0.0977963243639942	1	6	82.3879781420765	GO:0048795 Swim bladder morphogenesis	https://amigo.geneontology.org/amigo/term/GO:0048795	atoh8
0.0977963243639942	2	81	12.2056263914187	GO:0050865 Regulation of cell activation	https://amigo.geneontology.org/amigo/term/GO:0050865	si:dkey-22i16.9 mhc2dhb
0.0977963243639942	9	1861	2.39062376124241	GO:0051252 Regulation of rna metabolic process	https://amigo.geneontology.org/amigo/term/GO:0051252	nono atoh8 cnot6l fosb ar si:ch211-207i20.3 afap1l2 zfp91 hnrnpa0a
0.0990235043306169	4	445	4.44339657395469	GO:0045893 Positive regulation of dna-templated transcription	https://amigo.geneontology.org/amigo/term/GO:0045893	atoh8 ar afap1l2 zfp91
0.0990235043306169	4	445	4.44339657395469	GO:1902680 Positive regulation of rna biosynthetic process	https://amigo.geneontology.org/amigo/term/GO:1902680	atoh8 ar afap1l2 zfp91
0.0999528550364226	2	85	11.631243972999	GO:0022407 Regulation of cell-cell adhesion	https://amigo.geneontology.org/amigo/term/GO:0022407	si:dkey-22i16.9 mhc2dhb
0.100076519431559	10	2221	2.22569954458559	GO:0010468 Regulation of gene expression	https://amigo.geneontology.org/amigo/term/GO:0010468	hnrnpdl nono atoh8 cnot6l fosb ar si:ch211-207i20.3 afap1l2 zfp91 hnrnpa0a
0.101899914568423	2	89	11.1084914348867	GO:0003407 Neural retina development	https://amigo.geneontology.org/amigo/term/GO:0003407	atoh8 uba2
0.101899914568423	1	7	70.6182669789227	GO:0042058 Regulation of epidermal growth factor receptor signaling pathway	https://amigo.geneontology.org/amigo/term/GO:0042058	afap1l2
0.101899914568423	1	7	70.6182669789227	GO:0070071 Proton-transporting two-sector atpase complex assembly	https://amigo.geneontology.org/amigo/term/GO:0070071	atpaf2
0.101899914568423	10	2240	2.20682084309133	GO:0080090 Regulation of primary metabolic process	https://amigo.geneontology.org/amigo/term/GO:0080090	nono atoh8 cnot6l fosb ar si:ch211-207i20.3 afap1l2 zfp91 hnrnpa0a ppp1r3aa
0.102766163279047	4	463	4.27065113479446	GO:0007155 Cell adhesion	https://amigo.geneontology.org/amigo/term/GO:0007155	itgam.1 vwa2 si:dkey-22i16.9 mhc2dhb
0.103558134254223	2	91	10.8643487659881	GO:0042110 T cell activation	https://amigo.geneontology.org/amigo/term/GO:0042110	si:dkey-22i16.9 mhc2dhb
0.106080136709261	13	3358	1.91371718138236	GO:0009059 Macromolecule biosynthetic process	https://amigo.geneontology.org/amigo/term/GO:0009059	hnrnpdl rpl12 nono atoh8 cnot6l fosb ar si:ch211-207i20.3 afap1l2 zfp91 hnrnpa0a ppp1r3aa mrm1
0.106080136709261	9	1937	2.29682541025923	GO:0019219 Regulation of nucleobase-containing compound metabolic process	https://amigo.geneontology.org/amigo/term/GO:0019219	nono atoh8 cnot6l fosb ar si:ch211-207i20.3 afap1l2 zfp91 hnrnpa0a
0.106496702901492	1	8	61.7909836065574	GO:0046661 Male sex differentiation	https://amigo.geneontology.org/amigo/term/GO:0046661	ar
0.106496702901492	1	8	61.7909836065574	GO:0071711 Basement membrane organization	https://amigo.geneontology.org/amigo/term/GO:0071711	fras1
0.106496702901492	1	8	61.7909836065574	GO:1901184 Regulation of erbb signaling pathway	https://amigo.geneontology.org/amigo/term/GO:1901184	afap1l2
0.112889288969321	1	9	54.9253187613843	GO:0006121 Mitochondrial electron transport succinate to ubiquinone	https://amigo.geneontology.org/amigo/term/GO:0006121	sdhaf2
0.112889288969321	1	9	54.9253187613843	GO:0008063 Toll signaling pathway	https://amigo.geneontology.org/amigo/term/GO:0008063	peli3
0.112889288969321	1	9	54.9253187613843	GO:0035914 Skeletal muscle cell differentiation	https://amigo.geneontology.org/amigo/term/GO:0035914	atoh8
0.112889288969321	3	269	5.51295021025047	GO:0048562 Embryonic organ morphogenesis	https://amigo.geneontology.org/amigo/term/GO:0048562	atoh8 fras1 afap1l2
0.112889288969321	2	101	9.78867067034572	GO:0071396 Cellular response to lipid	https://amigo.geneontology.org/amigo/term/GO:0071396	ar si:dkey-22i16.9
0.113125665446639	3	275	5.39266766020864	GO:0098609 Cell-cell adhesion	https://amigo.geneontology.org/amigo/term/GO:0098609	itgam.1 si:dkey-22i16.9 mhc2dhb
0.118297751383991	11	2718	2.00059108071267	GO:0090304 Nucleic acid metabolic process	https://amigo.geneontology.org/amigo/term/GO:0090304	nono atoh8 cnot6l fosb ar si:ch211-207i20.3 mnd1 afap1l2 zfp91 hnrnpa0a mrm1
0.119882904009936	12	3095	1.9166185545168	GO:0010467 Gene expression	https://amigo.geneontology.org/amigo/term/GO:0010467	hnrnpdl rpl12 nono atoh8 cnot6l fosb ar si:ch211-207i20.3 afap1l2 zfp91 hnrnpa0a mrm1
0.125718546901014	3	290	5.11373657433578	GO:0045944 Positive regulation of transcription by rna polymerase ii	https://amigo.geneontology.org/amigo/term/GO:0045944	atoh8 ar zfp91
0.127383137191164	16	4684	1.68856658873598	GO:0044237 Cellular metabolic process	https://amigo.geneontology.org/amigo/term/GO:0044237	hnrnpdl rpl12 nono atoh8 cnot6l fosb btbd10a sdhaf2 ar hbaa2 si:ch211-207i20.3 afap1l2 zfp91 hnrnpa0a ppp1r3aa mrm1
0.127555634618983	10	2409	2.05200443691349	GO:0016070 Rna metabolic process	https://amigo.geneontology.org/amigo/term/GO:0016070	nono atoh8 cnot6l fosb ar si:ch211-207i20.3 afap1l2 zfp91 hnrnpa0a mrm1
0.127555634618983	1	11	44.9388971684054	GO:0016925 Protein sumoylation	https://amigo.geneontology.org/amigo/term/GO:0016925	uba2
0.131869823975235	1	16	30.8954918032787	GO:0000289 Nuclear-transcribed mrna poly(a) tail shortening	https://amigo.geneontology.org/amigo/term/GO:0000289	cnot6l
0.131869823975235	1	15	32.9551912568306	GO:0001556 Oocyte maturation	https://amigo.geneontology.org/amigo/term/GO:0001556	ar
0.131869823975235	1	16	30.8954918032787	GO:0002396 Mhc protein complex assembly	https://amigo.geneontology.org/amigo/term/GO:0002396	mhc2dhb
0.131869823975235	1	16	30.8954918032787	GO:0002399 Mhc class ii protein complex assembly	https://amigo.geneontology.org/amigo/term/GO:0002399	mhc2dhb
0.131869823975235	1	16	30.8954918032787	GO:0002501 Peptide antigen assembly with mhc protein complex	https://amigo.geneontology.org/amigo/term/GO:0002501	mhc2dhb
0.131869823975235	1	16	30.8954918032787	GO:0002503 Peptide antigen assembly with mhc class ii protein complex	https://amigo.geneontology.org/amigo/term/GO:0002503	mhc2dhb
0.131869823975235	1	12	41.1939890710383	GO:0005979 Regulation of glycogen biosynthetic process	https://amigo.geneontology.org/amigo/term/GO:0005979	ppp1r3aa
0.131869823975235	2	126	7.84647410876919	GO:0006401 Rna catabolic process	https://amigo.geneontology.org/amigo/term/GO:0006401	cnot6l hnrnpa0a
0.131869823975235	2	116	8.52289429055964	GO:0006402 Mrna catabolic process	https://amigo.geneontology.org/amigo/term/GO:0006402	cnot6l hnrnpa0a
0.131869823975235	4	541	3.65491954789249	GO:0007423 Sensory organ development	https://amigo.geneontology.org/amigo/term/GO:0007423	nono atoh8 afap1l2 uba2
0.131869823975235	1	15	32.9551912568306	GO:0008406 Gonad development	https://amigo.geneontology.org/amigo/term/GO:0008406	ar
0.131869823975235	4	561	3.52461938575728	GO:0009057 Macromolecule catabolic process	https://amigo.geneontology.org/amigo/term/GO:0009057	dcaf11 eloca cnot6l hnrnpa0a
0.131869823975235	1	16	30.8954918032787	GO:0010562 Positive regulation of phosphorus metabolic process	https://amigo.geneontology.org/amigo/term/GO:0010562	btbd10a
0.131869823975235	1	12	41.1939890710383	GO:0010962 Regulation of glucan biosynthetic process	https://amigo.geneontology.org/amigo/term/GO:0010962	ppp1r3aa
0.131869823975235	1	16	30.8954918032787	GO:0019886 Antigen processing and presentation of exogenous peptide antigen via mhc class ii	https://amigo.geneontology.org/amigo/term/GO:0019886	mhc2dhb
0.131869823975235	2	124	7.9730301427816	GO:0030155 Regulation of cell adhesion	https://amigo.geneontology.org/amigo/term/GO:0030155	si:dkey-22i16.9 mhc2dhb
0.131869823975235	1	14	35.3091334894614	GO:0030518 Nuclear receptor-mediated steroid hormone signaling pathway	https://amigo.geneontology.org/amigo/term/GO:0030518	ar
0.131869823975235	1	15	32.9551912568306	GO:0031167 Rrna methylation	https://amigo.geneontology.org/amigo/term/GO:0031167	mrm1
0.131869823975235	1	14	35.3091334894614	GO:0031294 Lymphocyte costimulation	https://amigo.geneontology.org/amigo/term/GO:0031294	si:dkey-22i16.9
0.131869823975235	1	14	35.3091334894614	GO:0031295 T cell costimulation	https://amigo.geneontology.org/amigo/term/GO:0031295	si:dkey-22i16.9
0.131869823975235	13	3662	1.75485043557672	GO:0032501 Multicellular organismal process	https://amigo.geneontology.org/amigo/term/GO:0032501	chodl ar afap1l2 si:dkey-22i16.9 mhc2dhb kif7 chrne atoh8 fras1 vwa2 nono lrsam1 uba2
0.131869823975235	1	14	35.3091334894614	GO:0032881 Regulation of polysaccharide metabolic process	https://amigo.geneontology.org/amigo/term/GO:0032881	ppp1r3aa
0.131869823975235	1	13	38.0252206809584	GO:0032885 Regulation of polysaccharide biosynthetic process	https://amigo.geneontology.org/amigo/term/GO:0032885	ppp1r3aa
0.131869823975235	1	14	35.3091334894614	GO:0042327 Positive regulation of phosphorylation	https://amigo.geneontology.org/amigo/term/GO:0042327	btbd10a
0.131869823975235	3	337	4.40054482657975	GO:0043010 Camera-type eye development	https://amigo.geneontology.org/amigo/term/GO:0043010	atoh8 afap1l2 uba2
0.131869823975235	1	15	32.9551912568306	GO:0043255 Regulation of carbohydrate biosynthetic process	https://amigo.geneontology.org/amigo/term/GO:0043255	ppp1r3aa
0.131869823975235	5	835	2.960047118877	GO:0043412 Macromolecule modification	https://amigo.geneontology.org/amigo/term/GO:0043412	peli3 uba2 dcaf11 mrm1 sdhaf2
0.131869823975235	13	3672	1.75007143112254	GO:0044249 Cellular biosynthetic process	https://amigo.geneontology.org/amigo/term/GO:0044249	hnrnpdl rpl12 nono atoh8 cnot6l fosb ar si:ch211-207i20.3 afap1l2 zfp91 hnrnpa0a ppp1r3aa mrm1
0.131869823975235	1	16	30.8954918032787	GO:0045137 Development of primary sexual characteristics	https://amigo.geneontology.org/amigo/term/GO:0045137	ar
0.131869823975235	1	16	30.8954918032787	GO:0045937 Positive regulation of phosphate metabolic process	https://amigo.geneontology.org/amigo/term/GO:0045937	btbd10a
0.131869823975235	2	123	8.03785152605624	GO:0046649 Lymphocyte activation	https://amigo.geneontology.org/amigo/term/GO:0046649	si:dkey-22i16.9 mhc2dhb
0.131869823975235	1	15	32.9551912568306	GO:0048608 Reproductive structure development	https://amigo.geneontology.org/amigo/term/GO:0048608	ar
0.131869823975235	1	15	32.9551912568306	GO:0061458 Reproductive system development	https://amigo.geneontology.org/amigo/term/GO:0061458	ar
0.131869823975235	1	14	35.3091334894614	GO:0070534 Protein k63-linked ubiquitination	https://amigo.geneontology.org/amigo/term/GO:0070534	peli3
0.131869823975235	1	13	38.0252206809584	GO:0070873 Regulation of glycogen metabolic process	https://amigo.geneontology.org/amigo/term/GO:0070873	ppp1r3aa
0.131869823975235	4	568	3.48118217501732	GO:0070887 Cellular response to chemical stimulus	https://amigo.geneontology.org/amigo/term/GO:0070887	chrne ar si:dkey-22i16.9 hbaa2
0.131869823975235	2	137	7.21646523872203	GO:0141188 Nucleic acid catabolic process	https://amigo.geneontology.org/amigo/term/GO:0141188	cnot6l hnrnpa0a
0.131869823975235	2	125	7.90924590163934	GO:1903311 Regulation of mrna metabolic process	https://amigo.geneontology.org/amigo/term/GO:1903311	cnot6l hnrnpa0a
0.135640471850959	2	143	6.91367648744698	GO:0010628 Positive regulation of gene expression	https://amigo.geneontology.org/amigo/term/GO:0010628	afap1l2 hnrnpa0a
0.135640471850959	8	1863	2.12271763329022	GO:0019538 Protein metabolic process	https://amigo.geneontology.org/amigo/term/GO:0019538	rpl12 dcaf11 eloca peli3 uba2 cnot6l si:dkey-69o16.5 sdhaf2
0.135640471850959	2	141	7.01174282060226	GO:0033993 Response to lipid	https://amigo.geneontology.org/amigo/term/GO:0033993	ar si:dkey-22i16.9
0.135640471850959	1	17	29.0781099324976	GO:0048255 Mrna stabilization	https://amigo.geneontology.org/amigo/term/GO:0048255	hnrnpa0a
0.135640471850959	1	17	29.0781099324976	GO:0061386 Closure of optic fissure	https://amigo.geneontology.org/amigo/term/GO:0061386	afap1l2
0.135640471850959	4	606	3.26289022344857	GO:0065003 Protein-containing complex assembly	https://amigo.geneontology.org/amigo/term/GO:0065003	atpaf2 sdhaf2 mhc2dhb stk3
0.137241834746821	2	145	6.81831543244771	GO:0045321 Leukocyte activation	https://amigo.geneontology.org/amigo/term/GO:0045321	si:dkey-22i16.9 mhc2dhb
0.137706074590628	1	18	27.4626593806922	GO:0000154 Rrna modification	https://amigo.geneontology.org/amigo/term/GO:0000154	mrm1
0.137706074590628	1	18	27.4626593806922	GO:0002478 Antigen processing and presentation of exogenous peptide antigen	https://amigo.geneontology.org/amigo/term/GO:0002478	mhc2dhb
0.137706074590628	1	18	27.4626593806922	GO:0019884 Antigen processing and presentation of exogenous antigen	https://amigo.geneontology.org/amigo/term/GO:0019884	mhc2dhb
0.138810186588977	1	19	26.0172562553926	GO:0002495 Antigen processing and presentation of peptide antigen via mhc class ii	https://amigo.geneontology.org/amigo/term/GO:0002495	mhc2dhb
0.138810186588977	1	19	26.0172562553926	GO:0002504 Antigen processing and presentation of peptide or polysaccharide antigen via mhc class ii	https://amigo.geneontology.org/amigo/term/GO:0002504	mhc2dhb
0.138810186588977	11	3025	1.79755588673621	GO:0006139 Nucleobase-containing compound metabolic process	https://amigo.geneontology.org/amigo/term/GO:0006139	nono atoh8 cnot6l fosb ar si:ch211-207i20.3 mnd1 afap1l2 zfp91 hnrnpa0a mrm1
0.138810186588977	2	155	6.37842411422528	GO:0007005 Mitochondrion organization	https://amigo.geneontology.org/amigo/term/GO:0007005	atpaf2 sdhaf2
0.138810186588977	2	154	6.41984245262934	GO:0015980 Energy derivation by oxidation of organic compounds	https://amigo.geneontology.org/amigo/term/GO:0015980	sdhaf2 ppp1r3aa
0.138810186588977	9	2290	1.94277328369962	GO:0032774 Rna biosynthetic process	https://amigo.geneontology.org/amigo/term/GO:0032774	nono atoh8 fosb ar si:ch211-207i20.3 afap1l2 zfp91 cnot6l mrm1
0.138810186588977	1	20	24.716393442623	GO:0032946 Positive regulation of mononuclear cell proliferation	https://amigo.geneontology.org/amigo/term/GO:0032946	si:dkey-22i16.9
0.138810186588977	1	20	24.716393442623	GO:0033627 Cell adhesion mediated by integrin	https://amigo.geneontology.org/amigo/term/GO:0033627	itgam.1
0.138810186588977	1	19	26.0172562553926	GO:0042102 Positive regulation of t cell proliferation	https://amigo.geneontology.org/amigo/term/GO:0042102	si:dkey-22i16.9
0.138810186588977	1	19	26.0172562553926	GO:0043489 Rna stabilization	https://amigo.geneontology.org/amigo/term/GO:0043489	hnrnpa0a
0.138810186588977	1	19	26.0172562553926	GO:0048794 Swim bladder development	https://amigo.geneontology.org/amigo/term/GO:0048794	atoh8
0.138810186588977	1	20	24.716393442623	GO:0050671 Positive regulation of lymphocyte proliferation	https://amigo.geneontology.org/amigo/term/GO:0050671	si:dkey-22i16.9
0.138810186588977	1	20	24.716393442623	GO:0070665 Positive regulation of leukocyte proliferation	https://amigo.geneontology.org/amigo/term/GO:0070665	si:dkey-22i16.9
0.138810186588977	1	20	24.716393442623	GO:0099518 Vesicle cytoskeletal trafficking	https://amigo.geneontology.org/amigo/term/GO:0099518	ccdc186
0.138810186588977	1	19	26.0172562553926	GO:1902373 Negative regulation of mrna catabolic process	https://amigo.geneontology.org/amigo/term/GO:1902373	hnrnpa0a
0.140325561664127	3	396	3.74490809736711	GO:0001654 Eye development	https://amigo.geneontology.org/amigo/term/GO:0001654	atoh8 afap1l2 uba2
0.140325561664127	2	170	5.81562198649952	GO:0001775 Cell activation	https://amigo.geneontology.org/amigo/term/GO:0001775	si:dkey-22i16.9 mhc2dhb
0.140325561664127	1	23	21.4925160370634	GO:0002072 Optic cup morphogenesis involved in camera-type eye development	https://amigo.geneontology.org/amigo/term/GO:0002072	afap1l2
0.140325561664127	2	170	5.81562198649952	GO:0002684 Positive regulation of immune system process	https://amigo.geneontology.org/amigo/term/GO:0002684	si:dkey-22i16.9 mhc2dhb
0.140325561664127	1	21	23.5394223263076	GO:0005978 Glycogen biosynthetic process	https://amigo.geneontology.org/amigo/term/GO:0005978	ppp1r3aa
0.140325561664127	1	23	21.4925160370634	GO:0006099 Tricarboxylic acid cycle	https://amigo.geneontology.org/amigo/term/GO:0006099	sdhaf2
0.140325561664127	1	22	22.4694485842027	GO:0007173 Epidermal growth factor receptor signaling pathway	https://amigo.geneontology.org/amigo/term/GO:0007173	afap1l2
0.140325561664127	1	22	22.4694485842027	GO:0007271 Synaptic transmission cholinergic	https://amigo.geneontology.org/amigo/term/GO:0007271	chrne
0.140325561664127	1	21	23.5394223263076	GO:0009250 Glucan biosynthetic process	https://amigo.geneontology.org/amigo/term/GO:0009250	ppp1r3aa
0.140325561664127	1	24	20.5969945355191	GO:0015671 Oxygen transport	https://amigo.geneontology.org/amigo/term/GO:0015671	hbaa2
0.140325561664127	1	22	22.4694485842027	GO:0042325 Regulation of phosphorylation	https://amigo.geneontology.org/amigo/term/GO:0042325	btbd10a
0.140325561664127	1	24	20.5969945355191	GO:0042743 Hydrogen peroxide metabolic process	https://amigo.geneontology.org/amigo/term/GO:0042743	hbaa2
0.140325561664127	1	21	23.5394223263076	GO:0042744 Hydrogen peroxide catabolic process	https://amigo.geneontology.org/amigo/term/GO:0042744	hbaa2
0.140325561664127	1	21	23.5394223263076	GO:0043467 Regulation of generation of precursor metabolites and energy	https://amigo.geneontology.org/amigo/term/GO:0043467	ppp1r3aa
0.140325561664127	1	22	22.4694485842027	GO:0048002 Antigen processing and presentation of peptide antigen	https://amigo.geneontology.org/amigo/term/GO:0048002	mhc2dhb
0.140325561664127	3	400	3.70745901639344	GO:0048568 Embryonic organ development	https://amigo.geneontology.org/amigo/term/GO:0048568	atoh8 fras1 afap1l2
0.140325561664127	1	24	20.5969945355191	GO:0048599 Oocyte development	https://amigo.geneontology.org/amigo/term/GO:0048599	ar
0.140325561664127	1	24	20.5969945355191	GO:0050772 Positive regulation of axonogenesis	https://amigo.geneontology.org/amigo/term/GO:0050772	chodl
0.140325561664127	1	24	20.5969945355191	GO:0051262 Protein tetramerization	https://amigo.geneontology.org/amigo/term/GO:0051262	stk3
0.140325561664127	1	24	20.5969945355191	GO:0051899 Membrane depolarization	https://amigo.geneontology.org/amigo/term/GO:0051899	chrne
0.140325561664127	1	23	21.4925160370634	GO:0095500 Acetylcholine receptor signaling pathway	https://amigo.geneontology.org/amigo/term/GO:0095500	chrne
0.140325561664127	1	23	21.4925160370634	GO:0098926 Postsynaptic signal transduction	https://amigo.geneontology.org/amigo/term/GO:0098926	chrne
0.140325561664127	9	2321	1.91682499770449	GO:0141187 Nucleic acid biosynthetic process	https://amigo.geneontology.org/amigo/term/GO:0141187	nono atoh8 fosb ar si:ch211-207i20.3 afap1l2 zfp91 cnot6l mrm1
0.140325561664127	3	396	3.74490809736711	GO:0150063 Visual system development	https://amigo.geneontology.org/amigo/term/GO:0150063	atoh8 afap1l2 uba2
0.140325561664127	1	22	22.4694485842027	GO:1902369 Negative regulation of rna catabolic process	https://amigo.geneontology.org/amigo/term/GO:1902369	hnrnpa0a
0.140325561664127	1	21	23.5394223263076	GO:1903312 Negative regulation of mrna metabolic process	https://amigo.geneontology.org/amigo/term/GO:1903312	hnrnpa0a
0.140325561664127	1	23	21.4925160370634	GO:1905144 Response to acetylcholine	https://amigo.geneontology.org/amigo/term/GO:1905144	chrne
0.140325561664127	1	23	21.4925160370634	GO:1905145 Cellular response to acetylcholine	https://amigo.geneontology.org/amigo/term/GO:1905145	chrne
0.144143995219318	2	176	5.61736214605067	GO:0010608 Post-transcriptional regulation of gene expression	https://amigo.geneontology.org/amigo/term/GO:0010608	cnot6l hnrnpa0a
0.144143995219318	1	25	19.7731147540984	GO:0019882 Antigen processing and presentation	https://amigo.geneontology.org/amigo/term/GO:0019882	mhc2dhb
0.144143995219318	1	25	19.7731147540984	GO:0043401 Steroid hormone receptor signaling pathway	https://amigo.geneontology.org/amigo/term/GO:0043401	ar
0.146216446598443	1	26	19.0126103404792	GO:0009994 Oocyte differentiation	https://amigo.geneontology.org/amigo/term/GO:0009994	ar
0.146216446598443	1	26	19.0126103404792	GO:0038127 Erbb signaling pathway	https://amigo.geneontology.org/amigo/term/GO:0038127	afap1l2
0.146216446598443	1	26	19.0126103404792	GO:0042129 Regulation of t cell proliferation	https://amigo.geneontology.org/amigo/term/GO:0042129	si:dkey-22i16.9
0.146216446598443	1	26	19.0126103404792	GO:0060900 Embryonic camera-type eye formation	https://amigo.geneontology.org/amigo/term/GO:0060900	afap1l2
0.147742070990184	1	27	18.3084395871281	GO:0007548 Sex differentiation	https://amigo.geneontology.org/amigo/term/GO:0007548	ar
0.147742070990184	13	3982	1.61382779886539	GO:0009058 Biosynthetic process	https://amigo.geneontology.org/amigo/term/GO:0009058	hnrnpdl rpl12 nono atoh8 cnot6l fosb ar si:ch211-207i20.3 afap1l2 zfp91 hnrnpa0a ppp1r3aa mrm1
0.147742070990184	1	27	18.3084395871281	GO:0015669 Gas transport	https://amigo.geneontology.org/amigo/term/GO:0015669	hbaa2
0.147742070990184	1	27	18.3084395871281	GO:0042098 T cell proliferation	https://amigo.geneontology.org/amigo/term/GO:0042098	si:dkey-22i16.9
0.147742070990184	4	701	2.82070110614813	GO:0043933 Protein-containing complex organization	https://amigo.geneontology.org/amigo/term/GO:0043933	atpaf2 sdhaf2 mhc2dhb stk3
0.147742070990184	1	27	18.3084395871281	GO:0048645 Animal organ formation	https://amigo.geneontology.org/amigo/term/GO:0048645	atoh8
0.148679222833671	1	28	17.6545667447307	GO:0007131 Reciprocal meiotic recombination	https://amigo.geneontology.org/amigo/term/GO:0007131	mnd1
0.148679222833671	1	28	17.6545667447307	GO:0032944 Regulation of mononuclear cell proliferation	https://amigo.geneontology.org/amigo/term/GO:0032944	si:dkey-22i16.9
0.148679222833671	1	28	17.6545667447307	GO:0050670 Regulation of lymphocyte proliferation	https://amigo.geneontology.org/amigo/term/GO:0050670	si:dkey-22i16.9
0.148679222833671	1	28	17.6545667447307	GO:0070663 Regulation of leukocyte proliferation	https://amigo.geneontology.org/amigo/term/GO:0070663	si:dkey-22i16.9
0.148679222833671	1	28	17.6545667447307	GO:0140527 Reciprocal homologous recombination	https://amigo.geneontology.org/amigo/term/GO:0140527	mnd1
0.149391542977333	2	188	5.25880711545169	GO:0060041 Retina development in camera-type eye	https://amigo.geneontology.org/amigo/term/GO:0060041	atoh8 uba2
0.150878861703414	1	29	17.0457885811193	GO:0006109 Regulation of carbohydrate metabolic process	https://amigo.geneontology.org/amigo/term/GO:0006109	ppp1r3aa
0.150878861703414	1	29	17.0457885811193	GO:0035825 Homologous recombination	https://amigo.geneontology.org/amigo/term/GO:0035825	mnd1
0.150878861703414	1	29	17.0457885811193	GO:0061035 Regulation of cartilage development	https://amigo.geneontology.org/amigo/term/GO:0061035	uba2
0.152067590206856	3	434	3.41701291833497	GO:0032446 Protein modification by small protein conjugation	https://amigo.geneontology.org/amigo/term/GO:0032446	peli3 uba2 dcaf11
0.154442615520459	1	30	16.4775956284153	GO:0001819 Positive regulation of cytokine production	https://amigo.geneontology.org/amigo/term/GO:0001819	afap1l2
0.154801104530494	2	195	5.07002942412779	GO:0048871 Multicellular organismal-level homeostasis	https://amigo.geneontology.org/amigo/term/GO:0048871	fras1 vwa2
0.15504310753813	1	31	15.9460602855632	GO:0000271 Polysaccharide biosynthetic process	https://amigo.geneontology.org/amigo/term/GO:0000271	ppp1r3aa
0.15504310753813	7	1739	1.98981890854929	GO:0006355 Regulation of dna-templated transcription	https://amigo.geneontology.org/amigo/term/GO:0006355	nono atoh8 fosb ar si:ch211-207i20.3 afap1l2 zfp91
0.15504310753813	1	31	15.9460602855632	GO:0018205 Peptidyl-lysine modification	https://amigo.geneontology.org/amigo/term/GO:0018205	uba2
0.15504310753813	9	2475	1.79755588673621	GO:0048731 System development	https://amigo.geneontology.org/amigo/term/GO:0048731	chodl ar kif7 atoh8 nono fras1 lrsam1 afap1l2 uba2
0.15504310753813	7	1740	1.98867533446392	GO:2001141 Regulation of rna biosynthetic process	https://amigo.geneontology.org/amigo/term/GO:2001141	nono atoh8 fosb ar si:ch211-207i20.3 afap1l2 zfp91
0.155047100419161	5	1051	2.3517025159489	GO:0009056 Catabolic process	https://amigo.geneontology.org/amigo/term/GO:0009056	dcaf11 eloca cnot6l hbaa2 hnrnpa0a
0.155690208267096	2	203	4.87022530889122	GO:0006091 Generation of precursor metabolites and energy	https://amigo.geneontology.org/amigo/term/GO:0006091	sdhaf2 ppp1r3aa
0.155690208267096	1	33	14.9796323894685	GO:0019220 Regulation of phosphate metabolic process	https://amigo.geneontology.org/amigo/term/GO:0019220	btbd10a
0.155690208267096	2	203	4.87022530889122	GO:0019953 Sexual reproduction	https://amigo.geneontology.org/amigo/term/GO:0019953	mnd1 ar
0.155690208267096	1	32	15.4477459016393	GO:0032943 Mononuclear cell proliferation	https://amigo.geneontology.org/amigo/term/GO:0032943	si:dkey-22i16.9
0.155690208267096	9	2494	1.78386159569853	GO:0034654 Nucleobase-containing compound biosynthetic process	https://amigo.geneontology.org/amigo/term/GO:0034654	nono atoh8 fosb ar si:ch211-207i20.3 afap1l2 zfp91 cnot6l mrm1
0.155690208267096	2	205	4.82271091563375	GO:0034655 Nucleobase-containing compound catabolic process	https://amigo.geneontology.org/amigo/term/GO:0034655	cnot6l hnrnpa0a
0.155690208267096	4	747	2.64700331380166	GO:0036211 Protein modification process	https://amigo.geneontology.org/amigo/term/GO:0036211	peli3 uba2 dcaf11 sdhaf2
0.155690208267096	1	32	15.4477459016393	GO:0046651 Lymphocyte proliferation	https://amigo.geneontology.org/amigo/term/GO:0046651	si:dkey-22i16.9
0.155690208267096	1	32	15.4477459016393	GO:0048596 Embryonic camera-type eye morphogenesis	https://amigo.geneontology.org/amigo/term/GO:0048596	afap1l2
0.155690208267096	1	33	14.9796323894685	GO:0051174 Regulation of phosphorus metabolic process	https://amigo.geneontology.org/amigo/term/GO:0051174	btbd10a
0.155690208267096	1	33	14.9796323894685	GO:0070661 Leukocyte proliferation	https://amigo.geneontology.org/amigo/term/GO:0070661	si:dkey-22i16.9
0.155690208267096	1	33	14.9796323894685	GO:0071383 Cellular response to steroid hormone stimulus	https://amigo.geneontology.org/amigo/term/GO:0071383	ar
0.159185468790382	1	34	14.5390549662488	GO:0048048 Embryonic eye morphogenesis	https://amigo.geneontology.org/amigo/term/GO:0048048	afap1l2
0.164406937671665	6	1433	2.06976079072907	GO:0044085 Cellular component biogenesis	https://amigo.geneontology.org/amigo/term/GO:0044085	atpaf2 sdhaf2 mhc2dhb stk3 mrm1 tubb4b
0.166051690740028	1	36	13.7313296903461	GO:0000288 Nuclear-transcribed mrna catabolic process deadenylation-dependent decay	https://amigo.geneontology.org/amigo/term/GO:0000288	cnot6l
0.166051690740028	1	36	13.7313296903461	GO:0008045 Motor neuron axon guidance	https://amigo.geneontology.org/amigo/term/GO:0008045	chodl
0.167457904736888	3	474	3.12865739780037	GO:0048880 Sensory system development	https://amigo.geneontology.org/amigo/term/GO:0048880	atoh8 afap1l2 uba2
0.169257277018855	5	1107	2.23273653501562	GO:0007166 Cell surface receptor signaling pathway	https://amigo.geneontology.org/amigo/term/GO:0007166	itgam.1 afap1l2 si:dkey-22i16.9 chrne peli3
0.169257277018855	2	219	4.51440976120967	GO:0009894 Regulation of catabolic process	https://amigo.geneontology.org/amigo/term/GO:0009894	cnot6l hnrnpa0a
0.169257277018855	2	219	4.51440976120967	GO:1901701 Cellular response to oxygen-containing compound	https://amigo.geneontology.org/amigo/term/GO:1901701	chrne si:dkey-22i16.9
0.170540423930664	1	38	13.0086281276963	GO:0007229 Integrin-mediated signaling pathway	https://amigo.geneontology.org/amigo/term/GO:0007229	itgam.1
0.170540423930664	1	38	13.0086281276963	GO:0141193 Nuclear receptor-mediated signaling pathway	https://amigo.geneontology.org/amigo/term/GO:0141193	ar
0.171939700503403	1	39	12.6750735603195	GO:0005977 Glycogen metabolic process	https://amigo.geneontology.org/amigo/term/GO:0005977	ppp1r3aa
0.171939700503403	7	1835	1.88571939071783	GO:0006351 Dna-templated transcription	https://amigo.geneontology.org/amigo/term/GO:0006351	nono atoh8 fosb ar si:ch211-207i20.3 afap1l2 zfp91
0.171939700503403	1	39	12.6750735603195	GO:0007127 Meiosis i	https://amigo.geneontology.org/amigo/term/GO:0007127	mnd1
0.171939700503403	1	39	12.6750735603195	GO:0044042 Glucan metabolic process	https://amigo.geneontology.org/amigo/term/GO:0044042	ppp1r3aa
0.171939700503403	1	39	12.6750735603195	GO:0060079 Excitatory postsynaptic potential	https://amigo.geneontology.org/amigo/term/GO:0060079	chrne
0.174775682934579	1	40	12.3581967213115	GO:0031076 Embryonic camera-type eye development	https://amigo.geneontology.org/amigo/term/GO:0031076	afap1l2
0.177519855293751	1	41	12.0567772890844	GO:0001510 Rna methylation	https://amigo.geneontology.org/amigo/term/GO:0001510	mrm1
0.177519855293751	1	41	12.0567772890844	GO:0016310 Phosphorylation	https://amigo.geneontology.org/amigo/term/GO:0016310	btbd10a
0.180938383801135	1	42	11.7697111631538	GO:0006112 Energy reserve metabolic process	https://amigo.geneontology.org/amigo/term/GO:0006112	ppp1r3aa
0.182557291938148	2	240	4.11939890710383	GO:0022414 Reproductive process	https://amigo.geneontology.org/amigo/term/GO:0022414	ar mnd1
0.182557291938148	1	44	11.2347242921013	GO:0031047 Regulatory ncrna-mediated gene silencing	https://amigo.geneontology.org/amigo/term/GO:0031047	cnot6l
0.182557291938148	3	512	2.89645235655738	GO:0043687 Post-translational protein modification	https://amigo.geneontology.org/amigo/term/GO:0043687	peli3 uba2 dcaf11
0.182557291938148	3	506	2.93079764141774	GO:0048598 Embryonic morphogenesis	https://amigo.geneontology.org/amigo/term/GO:0048598	atoh8 fras1 afap1l2
0.182557291938148	1	44	11.2347242921013	GO:0061982 Meiosis i cell cycle process	https://amigo.geneontology.org/amigo/term/GO:0061982	mnd1
0.182557291938148	3	509	2.91352378498502	GO:0070647 Protein modification by small protein conjugation or removal	https://amigo.geneontology.org/amigo/term/GO:0070647	peli3 uba2 dcaf11
0.182557291938148	1	43	11.4959969500572	GO:0071599 Otic vesicle development	https://amigo.geneontology.org/amigo/term/GO:0071599	nono
0.182557291938148	1	43	11.4959969500572	GO:0099565 Chemical synaptic transmission postsynaptic	https://amigo.geneontology.org/amigo/term/GO:0099565	chrne
0.182557291938148	1	44	11.2347242921013	GO:0140013 Meiotic nuclear division	https://amigo.geneontology.org/amigo/term/GO:0140013	mnd1
0.183556839737721	5	1164	2.12340149850713	GO:0009888 Tissue development	https://amigo.geneontology.org/amigo/term/GO:0009888	nono atoh8 fras1 afap1l2 uba2
0.183815512685934	4	828	2.38805733745149	GO:0009790 Embryo development	https://amigo.geneontology.org/amigo/term/GO:0009790	nono atoh8 fras1 afap1l2
0.184036048305167	1	46	10.7462580185317	GO:0009895 Negative regulation of catabolic process	https://amigo.geneontology.org/amigo/term/GO:0009895	hnrnpa0a
0.184036048305167	1	46	10.7462580185317	GO:0033108 Mitochondrial respiratory chain complex assembly	https://amigo.geneontology.org/amigo/term/GO:0033108	sdhaf2
0.184036048305167	1	46	10.7462580185317	GO:0048477 Oogenesis	https://amigo.geneontology.org/amigo/term/GO:0048477	ar
0.184036048305167	1	45	10.9850637522769	GO:0048545 Response to steroid hormone	https://amigo.geneontology.org/amigo/term/GO:0048545	ar
0.184036048305167	1	46	10.7462580185317	GO:0071219 Cellular response to molecule of bacterial origin	https://amigo.geneontology.org/amigo/term/GO:0071219	si:dkey-22i16.9
0.184036048305167	1	46	10.7462580185317	GO:0071222 Cellular response to lipopolysaccharide	https://amigo.geneontology.org/amigo/term/GO:0071222	si:dkey-22i16.9
0.184036048305167	1	46	10.7462580185317	GO:0072593 Reactive oxygen species metabolic process	https://amigo.geneontology.org/amigo/term/GO:0072593	hbaa2
0.186450480279842	1	47	10.5176142309034	GO:0043414 Macromolecule methylation	https://amigo.geneontology.org/amigo/term/GO:0043414	mrm1
0.186450480279842	1	47	10.5176142309034	GO:0050770 Regulation of axonogenesis	https://amigo.geneontology.org/amigo/term/GO:0050770	chodl
0.188821650061794	1	48	10.2984972677596	GO:0007492 Endoderm development	https://amigo.geneontology.org/amigo/term/GO:0007492	fras1
0.188821650061794	1	48	10.2984972677596	GO:0016331 Morphogenesis of embryonic epithelium	https://amigo.geneontology.org/amigo/term/GO:0016331	afap1l2
0.191150526540144	1	49	10.0883238541318	GO:0005976 Polysaccharide metabolic process	https://amigo.geneontology.org/amigo/term/GO:0005976	ppp1r3aa
0.191150526540144	1	49	10.0883238541318	GO:0071216 Cellular response to biotic stimulus	https://amigo.geneontology.org/amigo/term/GO:0071216	si:dkey-22i16.9
0.193438050287401	1	50	9.88655737704918	GO:0050779 Rna destabilization	https://amigo.geneontology.org/amigo/term/GO:0050779	cnot6l
0.193438050287401	1	50	9.88655737704918	GO:0061157 Mrna destabilization	https://amigo.geneontology.org/amigo/term/GO:0061157	cnot6l
0.193539242981882	10	3131	1.57881785005576	GO:0071840 Cellular component organization or biogenesis	https://amigo.geneontology.org/amigo/term/GO:0071840	tubb4b mlst8 chodl atpaf2 sdhaf2 mnd1 mhc2dhb stk3 mrm1 fras1
0.194978690056291	1	51	9.69270331083253	GO:0007292 Female gamete generation	https://amigo.geneontology.org/amigo/term/GO:0007292	ar
0.194978690056291	1	51	9.69270331083253	GO:0050769 Positive regulation of neurogenesis	https://amigo.geneontology.org/amigo/term/GO:0050769	chodl
0.197183373696295	1	52	9.5063051702396	GO:0061014 Positive regulation of mrna catabolic process	https://amigo.geneontology.org/amigo/term/GO:0061014	cnot6l
0.197183373696295	1	52	9.5063051702396	GO:0098869 Cellular oxidant detoxification	https://amigo.geneontology.org/amigo/term/GO:0098869	hbaa2
0.19864263141839	2	266	3.71675089362751	GO:0001501 Skeletal system development	https://amigo.geneontology.org/amigo/term/GO:0001501	fras1 uba2
0.19864263141839	1	53	9.32694092174451	GO:0048469 Cell maturation	https://amigo.geneontology.org/amigo/term/GO:0048469	ar
0.19864263141839	1	53	9.32694092174451	GO:0060218 Hematopoietic stem cell differentiation	https://amigo.geneontology.org/amigo/term/GO:0060218	lrsam1
